# Inference of admixture in dogs from whole genome sequences

**DOI:** 10.64898/2026.02.09.704954

**Authors:** Gregory Kislik, Garrett Moore, Liudmilla Rubbi, Matteo Pellegrini

**Affiliations:** Molecular Cell and Developmental Biology, University of California, Los Angeles (UCLA), Los Angeles, CA, United States; Prosper DNA, Los Angeles, CA, United States

**Keywords:** Whole Genome Sequencing, Admixture, SCOPE, Genomics, SNPs, Canis Lupus Familiaris

## Abstract

**Background:** Understanding the genetic architecture of domestic dogs provides unique insights into the processes of domestication, breed formation, and the genetic basis of complex traits and diseases. Dog populations, characterized by their diverse morphologies and behaviors, also exhibit extensive evidence of historical and ongoing admixture. This widespread mixing, driven by both natural migration and selective breeding practices, has profoundly shaped the genomic landscape of modern dog breeds. Though global admixture has been extensively estimated in human population studies, where the number of subgroups is typically limited, there has been more limited analysis in canines, where there may be dozens of ancestral groups, or breeds.

**Results:** Here we present a procedure for estimating global admixture in dogs from whole genome sequence data using SCOPE. We created a reference population of 65 dog breeds that included 349 individuals, from which we determined breed-informative SNPs. We demonstrate that SCOPE can accurately infer breed composition in both simulated and real admixed samples, even at low sequencing depths. We also characterized the genetic similarity between our reference dog breeds and recovered previously reported relationships.

**Conclusion:** This approach allows us to identify the strength of the genetic signature of breeds and place error bounds on admixture estimates. It also provides evidence that admixture can be accurately inferred in subjects that may originate from multiple ancestral populations.
