## Supplementary Table 12 for "Inference of admixture in dogs from whole genome sequences"

### Sheet: ST12_ avgbreedcounts
V3	mean_value	sd_value
Akita	4.62673e+06	94937.6
BMastiff	4.02205e+06	108579
Basenji	4.56568e+06	166776
Beagle	4409223	26295.6
Boerboel	4.1067e+06	149999
BorderCollie	4.23676e+06	64448.8
BostonTerrier	4.16831e+06	50646.1
Boxer	3.58566e+06	373944
BullTerrier	3678174	47037.2
CairnTerrier	4.15746e+06	151408
CatahoulaLeopardDog	4.27476e+06	84823
CavalierKingCharlesSpaniel	3.84741e+06	254777
Chihuahua	4.32585e+06	196863
ChineseSharPei	4.69662e+06	228293
ChowChow	4785517	110762
CockerSpaniel	3.97857e+06	97568.4
Dachshund	4.09687e+06	205733
Doberman	3.54181e+06	689452
EnglishBulldog	4.00124e+06	83928.6
EnglishSetter	3.72018e+06	570175
FrenchBulldog	4.14302e+06	91297.1
GermanShepherd	2856484	473135
GermanShortHairPointer	4.05674e+06	222178
GoldenRetriever	4.10331e+06	180180
GreatDane	4.2108e+06	130198
GreekTracer	4477103	29634.8
Greyhound	4304093	158363
Havanese	4.24867e+06	102113
Husky	4.81826e+06	52069.2
IcelandicSheepDog	4.21547e+06	120158
IrishWolfhound	3961594	29120.3
JackRussellTerrier	3.84167e+06	313373
JapaneseChin	4.17209e+06	100618
Kishu	3.81687e+06	1.30553e+06
LabradorRetriever	4.16039e+06	98998.7
Leonberger	3.98621e+06	50372
LhasaApso	4441340	105025
Maltese	4.16681e+06	227868
MiniaturePoodle	4.33682e+06	58778.5
PharaohHound	3.93989e+06	108138
PitBullTerrier	4.06567e+06	156572
Pomeranian	4.28817e+06	88024.1
Poodle	4.11619e+06	145150
PortugueseWaterDog	4101503	56400.4
Pug	3.98339e+06	116382
RhodesianRidgeback	3.92298e+06	206452
Rottweiler	4.00658e+06	35924.7
Saluki	4.18417e+06	185104
Samoyed	4.32017e+06	80957.5
Schnauzer	3.96759e+06	265976
ScottishDeerhound	3.8646e+06	68271.9
ScottishTerrier	3930199	221584
ShetlandSheepdog	3.90381e+06	121145
ShibaInu	4.61671e+06	252175
ShihTzu	4386238	63922.8
Sloughi	4.23002e+06	351623
SoftCoatedWheatenTerrier	3.61614e+06	227785
StBernard	4.08426e+06	83085.7
StaffordshireBullTerrier	4.00965e+06	128350
ThaiRidgeback	4.97207e+06	85297.3
TibetanMastiff	4.69288e+06	247826
TibetanSpaniel	4359235	124813
TosaInu	4304429	55478.5
WestHighlandWhiteTerrier	3.81094e+06	266419
YorkshireTerrier	4.13188e+06	73717.3
