## Supplementary Table 11 for "Inference of admixture in dogs from whole genome sequences"

### Sheet: ST11_ samplecounts
DRR608889	4225004	ShibaInu
DRR608891	4570414	ShibaInu
DRR608899	4356376	ShibaInu
ERR10807439	4134322	BorderCollie
ERR10807442	4225878	BorderCollie
ERR10807444	4272959	BorderCollie
ERR10807449	4329160	BorderCollie
ERR10807453	4042018	StaffordshireBullTerrier
ERR11203021	4402845	ShihTzu
ERR11203035	3935790	ShetlandSheepdog
ERR11203042	4534602	Maltese
ERR11203048	4197675	StaffordshireBullTerrier
ERR11203051	3826660	SoftCoatedWheatenTerrier
ERR11203054	3862165	StaffordshireBullTerrier
ERR11203055	3922779	StaffordshireBullTerrier
ERR11203056	4023612	StaffordshireBullTerrier
ERR11203059	4100289	ShetlandSheepdog
ERR11203075	4137223	Dachshund
ERR11203076	4409030	Dachshund
ERR11203078	4316986	Dachshund
ERR11271773	3539866	EnglishSetter
ERR11403161	4380094	Chihuahua
ERR12380219	4059859	LabradorRetriever
SRR10077565	3889012	PitBullTerrier
SRR10752614	4018832	CockerSpaniel
SRR10752616	4569574	Basenji
SRR10752622	4249585	BostonTerrier
SRR10752636	4171847	BostonTerrier
SRR10752637	4917339	ShibaInu
SRR1138364	4529199	TibetanMastiff
SRR1138365	4756141	TibetanMastiff
SRR1138367	4472614	TibetanMastiff
SRR1138368	4613491	TibetanMastiff
SRR12330021	4915240	ChowChow
SRR12330022	4654117	ChowChow
SRR12330023	4749550	ChowChow
SRR12330024	4044011	JapaneseChin
SRR12330025	4312479	JapaneseChin
SRR12330027	4254001	JapaneseChin
SRR12330048	4095061	BMastiff
SRR12330074	3838658	Boerboel
SRR12330075	4107998	Boerboel
SRR12330090	4311833	Pomeranian
SRR12330142	4338732	TosaInu
SRR12330143	4334132	TosaInu
SRR12330144	4190623	TibetanSpaniel
SRR12330145	4235170	TibetanSpaniel
SRR12330148	4480228	TibetanSpaniel
SRR12330159	4011550	StBernard
SRR12330160	4012954	StBernard
SRR12330189	4410228	ShihTzu
SRR12330190	4840943	ShibaInu
SRR12330191	4859620	ChineseSharPei
SRR12330193	4783814	ChineseSharPei
SRR12330194	4625018	ChineseSharPei
SRR12330222	4073541	PharaohHound
SRR12330223	3868415	PharaohHound
SRR12330270	4346194	Maltese
SRR12330274	4313555	CatahoulaLeopardDog
SRR12330275	4333243	CatahoulaLeopardDog
SRR12330279	4177474	CatahoulaLeopardDog
SRR12330292	4038608	CockerSpaniel
SRR12330299	3991051	IcelandicSheepDog
SRR12330300	4188624	IcelandicSheepDog
SRR12330301	4303583	IcelandicSheepDog
SRR12330348	4182154	EnglishSetter
SRR12330349	2846739	EnglishSetter
SRR12330360	4113245	CockerSpaniel
SRR12330362	3961628	CockerSpaniel
SRR12330403	3879126	CockerSpaniel
SRR12330404	3860000	CockerSpaniel
SRR13339230	4328920	MiniaturePoodle
SRR13339286	4197824	WestHighlandWhiteTerrier
SRR13339290	3913403	WestHighlandWhiteTerrier
SRR13376352	4498058	GreekTracer
SRR13376354	4456148	GreekTracer
SRR14750415	4149077	Dachshund
SRR14750416	3775618	Dachshund
SRR15100136	4823161	ChowChow
SRR15100154	4531536	Akita
SRR15100165	4716354	Akita
SRR15100185	4137366	BostonTerrier
SRR15100186	4097786	BostonTerrier
SRR15100209	4521203	Akita
SRR15100226	3973482	PharaohHound
SRR15100260	4217819	CairnTerrier
SRR15100261	4197473	CairnTerrier
SRR15100269	4581064	Akita
SRR15734668	4145184	CairnTerrier
SRR15734676	4670006	Akita
SRR15734680	3863067	BMastiff
SRR15734684	4138358	BostonTerrier
SRR15734692	4136642	Maltese
SRR15734693	3957107	Maltese
SRR15734714	4047756	Leonberger
SRR15734715	4033916	Leonberger
SRR15734756	4488739	ShihTzu
SRR15734758	4344816	ShihTzu
SRR15734769	4766523	ChineseSharPei
SRR15734770	4876949	ChineseSharPei
SRR15734772	4267803	ChineseSharPei
SRR15734790	4668165	ShibaInu
SRR15734794	4550238	Sloughi
SRR15734797	4027552	StBernard
SRR15734798	4132224	StBernard
SRR15734799	4101657	StBernard
SRR15734806	4117491	RhodesianRidgeback
SRR15734827	4256888	MiniaturePoodle
SRR15734885	3876969	Doberman
SRR16048453	4471764	TibetanSpaniel
SRR16048454	4438899	TibetanSpaniel
SRR16048455	4338726	TibetanSpaniel
SRR16048472	4473003	Kishu
SRR16048473	2313423	Kishu
SRR16048474	4664194	Kishu
SRR16048490	4307319	IcelandicSheepDog
SRR16048491	4285490	IcelandicSheepDog
SRR16048492	4216740	IcelandicSheepDog
SRR16048512	5017578	ThaiRidgeback
SRR16048514	5080683	ThaiRidgeback
SRR16048515	4902055	ThaiRidgeback
SRR16048516	4843298	ThaiRidgeback
SRR16048517	4990726	ThaiRidgeback
SRR16048559	4333053	Sloughi
SRR16048603	4302324	ShihTzu
SRR16048604	4368476	ShihTzu
SRR16048605	4738761	ShibaInu
SRR16048701	4109345	Greyhound
SRR16048703	4247821	Greyhound
SRR16048704	4393284	Greyhound
SRR16048705	4465922	Greyhound
SRR16048710	4120688	PitBullTerrier
SRR16048711	4187302	PitBullTerrier
SRR16048712	3987109	PharaohHound
SRR16048715	3796900	PharaohHound
SRR16048792	4007051	Maltese
SRR16048828	4479943	LhasaApso
SRR16048830	4471389	LhasaApso
SRR16048832	4295675	LhasaApso
SRR16048833	3960681	Leonberger
SRR16048834	4017885	Leonberger
SRR16048835	3913088	Leonberger
SRR16048849	3823109	Dachshund
SRR16048850	4055687	Dachshund
SRR16048851	3944819	Dachshund
SRR16048852	4263339	Dachshund
SRR16048853	4093795	Dachshund
SRR16048866	4171921	JapaneseChin
SRR16048867	4083989	JapaneseChin
SRR16048869	4166153	JapaneseChin
SRR16288960	4219633	StBernard
SRR16955638	3570715	RhodesianRidgeback
SRR16998403	3996574	Pug
SRR16998405	3948577	Pug
SRR16998418	5092952	TibetanMastiff
SRR1784119	3298219	SoftCoatedWheatenTerrier
SRR1784131	3840124	Schnauzer
SRR19638340	3709291	BullTerrier
SRR19638341	3607367	BullTerrier
SRR19638342	3684947	BullTerrier
SRR19638345	3649438	BullTerrier
SRR19638348	3742974	BullTerrier
SRR2016149	3556396	WestHighlandWhiteTerrier
SRR2016150	3568281	WestHighlandWhiteTerrier
SRR2016155	3818792	WestHighlandWhiteTerrier
SRR2016161	4118906	JackRussellTerrier
SRR2016168	3964368	JackRussellTerrier
SRR2016181	3622400	SoftCoatedWheatenTerrier
SRR2016182	3717267	SoftCoatedWheatenTerrier
SRR20326249	4210237	Saluki
SRR20326267	4200871	Boerboel
SRR20326278	4222581	Boerboel
SRR20326434	3969177	Boerboel
SRR20326443	4262294	Sloughi
SRR20326444	4354866	Saluki
SRR20326607	3987421	Saluki
SRR20326662	4240423	TosaInu
SRR21791294	4389276	CairnTerrier
SRR22702938	3851974	Pug
SRR23628603	4107592	YorkshireTerrier
SRR23628604	3568689	CavalierKingCharlesSpaniel
SRR23628609	4047504	YorkshireTerrier
SRR23628620	3998834	CavalierKingCharlesSpaniel
SRR23628621	4133203	GoldenRetriever
SRR23628622	4208831	GoldenRetriever
SRR23628624	4009393	GoldenRetriever
SRR23628628	4254313	GoldenRetriever
SRR23628630	4133898	EnglishBulldog
SRR23628631	3966467	EnglishBulldog
SRR23628633	3947142	EnglishBulldog
SRR23628635	4248913	FrenchBulldog
SRR23628638	4269959	GoldenRetriever
SRR23628641	4276638	GoldenRetriever
SRR23628642	3907817	GoldenRetriever
SRR23628645	4149547	YorkshireTerrier
SRR23628649	3500646	Boxer
SRR23628659	3762235	Boxer
SRR23628660	3894183	EnglishBulldog
SRR23628663	4272178	Havanese
SRR23628668	4330701	Pomeranian
SRR23628671	4385978	MiniaturePoodle
SRR23628677	3873450	Boxer
SRR23628679	4341943	Pomeranian
SRR23628681	3823876	Boxer
SRR23628686	4378304	Pomeranian
SRR23867281	4112635	GoldenRetriever
SRR24093916	4036235	EnglishBulldog
SRR24300336	4115502	Pug
SRR24300337	3868552	Pug
SRR24300338	4119135	Pug
SRR24300350	3756975	GoldenRetriever
SRR24300351	4332481	Chihuahua
SRR24300352	4135904	Chihuahua
SRR24300353	4622358	Chihuahua
SRR24899249	3961437	FrenchBulldog
SRR2747498	3889424	JackRussellTerrier
SRR2747510	3774747	EnglishSetter
SRR28454197	4386339	Beagle
SRR28454201	4403382	Beagle
SRR28454203	4437948	Beagle
SRR29009667	2968117	Boxer
SRR29398824	4286053	GreatDane
SRR29398825	4154802	PortugueseWaterDog
SRR29398827	4046071	PortugueseWaterDog
SRR29398831	4170890	BostonTerrier
SRR29398832	4212322	BostonTerrier
SRR29398833	4001940	LabradorRetriever
SRR29398844	4222882	YorkshireTerrier
SRR29398850	3292131	CavalierKingCharlesSpaniel
SRR29398852	4142571	Pomeranian
SRR29398860	4223690	Pomeranian
SRR29476532	4156998	PortugueseWaterDog
SRR29476535	4119359	PortugueseWaterDog
SRR29476536	4020855	PortugueseWaterDog
SRR29476539	4106137	FrenchBulldog
SRR29476540	4180228	FrenchBulldog
SRR29476561	3012391	GermanShepherd
SRR29476562	4110933	PortugueseWaterDog
SRR29476566	2142320	GermanShepherd
SRR29476567	4221428	Poodle
SRR29476568	4104990	Poodle
SRR29476569	4072490	Poodle
SRR29476571	4209850	Poodle
SRR29476574	2796814	GermanShepherd
SRR29476575	4375507	MiniaturePoodle
SRR29476578	2876819	GermanShepherd
SRR29699866	3454076	GermanShepherd
SRR29699869	4818782	Husky
SRR29699870	4796956	Husky
SRR29699871	4900721	Husky
SRR29699872	4758363	Husky
SRR29699874	4816467	Husky
SRR29699881	4511990	LhasaApso
SRR29699882	4559691	LhasaApso
SRR29699884	3979649	GreatDane
SRR29699900	4282855	GreatDane
SRR29699903	4250832	GreatDane
SRR29699904	4254587	GreatDane
SRR29699908	4044007	CairnTerrier
SRR29744197	4029529	EnglishBulldog
SRR29744199	3969221	Doberman
SRR29744201	3737013	Doberman
SRR29744203	3951021	CairnTerrier
SRR29749721	4193347	FrenchBulldog
SRR29749723	4144743	FrenchBulldog
SRR29749724	4166358	FrenchBulldog
SRR29749726	4088124	BMastiff
SRR29749727	4041957	BMastiff
SRR29759788	3833435	Poodle
SRR29759789	4004345	Poodle
SRR29759790	4211955	Poodle
SRR29759791	4271001	Poodle
SRR29759794	3956132	IrishWolfhound
SRR29759796	3987556	IrishWolfhound
SRR29759798	3937650	IrishWolfhound
SRR29802381	4004885	Rottweiler
SRR29802382	3971540	Rottweiler
SRR29802384	3816326	ScottishDeerhound
SRR29802386	4043329	Rottweiler
SRR30590047	3912877	ScottishDeerhound
SRR30590052	3939923	Leonberger
SRR30590054	3990202	Leonberger
SRR30590055	4185881	LabradorRetriever
SRR30590056	4243275	LabradorRetriever
SRR30590057	4139922	LabradorRetriever
SRR30590058	4226671	LabradorRetriever
SRR30590059	4239703	LabradorRetriever
SRR30590060	4027698	LabradorRetriever
SRR30590061	4285606	LabradorRetriever
SRR30590062	4193332	LabradorRetriever
SRR30807147	3860015	ShetlandSheepdog
SRR30817380	4730470	Basenji
SRR30817412	3930844	IrishWolfhound
SRR30817414	3995788	IrishWolfhound
SRR30817427	4158405	Chihuahua
SRR30817437	4219337	BorderCollie
SRR30817441	4238909	BorderCollie
SRR30817443	4294297	Samoyed
SRR30817444	4201871	Samoyed
SRR30817446	4434520	Samoyed
SRR30817447	4326113	Samoyed
SRR30817448	4255907	Samoyed
SRR30817449	4406284	Samoyed
SRR30817464	4998109	ThaiRidgeback
SRR30817465	4386199	Sloughi
SRR30817466	4306622	Sloughi
SRR30817467	3541735	Sloughi
SRR30817472	3804150	ShetlandSheepdog
SRR30817473	3818795	ShetlandSheepdog
SRR30817475	4152864	ScottishTerrier
SRR30817476	3786608	ScottishTerrier
SRR30817477	3862039	ScottishTerrier
SRR30817478	3678273	ScottishTerrier
SRR30817479	4171211	ScottishTerrier
SRR30817509	4740208	Akita
SRR32038673	4320658	Havanese
SRR32038674	4295968	Havanese
SRR32064686	4108730	Havanese
SRR32064687	4273505	Havanese
SRR32064688	4365209	Havanese
SRR32064689	4104415	Havanese
SRR32268087	3807928	CavalierKingCharlesSpaniel
SRR32268088	4044775	CavalierKingCharlesSpaniel
SRR32268089	3975270	CavalierKingCharlesSpaniel
SRR32268090	3955358	CavalierKingCharlesSpaniel
SRR32268091	3985071	CavalierKingCharlesSpaniel
SRR32268092	3998664	CavalierKingCharlesSpaniel
SRR32684191	3675027	BullTerrier
SRR33639172	4243033	Boerboel
SRR33639173	4164612	Boerboel
SRR34539791	3732660	GermanShortHairPointer
SRR34539792	4026295	GermanShortHairPointer
SRR34539793	4149664	GermanShortHairPointer
SRR34539794	4031599	GermanShortHairPointer
SRR34539795	4343500	GermanShortHairPointer
SRR35396290	4322176	Samoyed
SRR35538163	3979501	RhodesianRidgeback
SRR35538172	3984727	RhodesianRidgeback
SRR35538196	3962450	RhodesianRidgeback
SRR35557580	4329352	LhasaApso
SRR8541892	4019292	Maltese
SRR8614015	3807779	Doberman
SRR8614044	3393995	JackRussellTerrier
SRR8614054	4257385	EnglishSetter
SRR8614056	4186946	Schnauzer
SRR8614057	4189634	Schnauzer
SRR8614074	2318077	Doberman
SRR8614076	4396986	Basenji
SRR8614083	3653645	Schnauzer
