## Supplementary Table 10 for "Inference of admixture in dogs from whole genome sequences"

### Sheet: ST10_ QUAL20-0-G-MAF0.01-GENO0.
sample	Component1	Component2	breed	distance_from_center
DRR608889	4.05249	-6.73217	ShibaInu	0.0772733
DRR608891	4.15281	-6.72152	ShibaInu	0.0470977
DRR608899	4.17428	-6.69296	ShibaInu	0.0828285
ERR10807439	1.48877	0.496021	BorderCollie	0.0837279
ERR10807442	1.52878	0.537871	BorderCollie	0.0259027
ERR10807444	1.59206	0.575108	BorderCollie	0.0501171
ERR10807449	1.59087	0.624872	BorderCollie	0.0810297
ERR10807453	-0.730233	3.32965	StaffordshireBullTerrier	0.0271362
ERR11203021	2.20895	-5.31699	ShihTzu	0.0707103
ERR11203035	1.24415	0.852092	ShetlandSheepdog	0.100785
ERR11203042	2.57658	-0.925875	Maltese	0.119404
ERR11203048	-0.747699	3.30676	StaffordshireBullTerrier	0.0555056
ERR11203051	-0.52728	0.821122	SoftCoatedWheatenTerrier	0.0569009
ERR11203054	-0.697174	3.37374	StaffordshireBullTerrier	0.029438
ERR11203055	-0.735731	3.395	StaffordshireBullTerrier	0.0435351
ERR11203056	-0.686819	3.3678	StaffordshireBullTerrier	0.0352768
ERR11203059	1.26309	0.81835	ShetlandSheepdog	0.138671
ERR11203075	1.50519	1.68044	Dachshund	0.169679
ERR11203076	1.5619	1.68135	Dachshund	0.13345
ERR11203078	1.43208	1.74447	Dachshund	0.203325
ERR11271773	-0.108825	-0.102793	EnglishSetter	0.0258506
ERR11403161	0.693787	-0.0395978	Chihuahua	0.231554
ERR12380219	2.78979	6.94046	LabradorRetriever	0.0803567
SRR10077565	-0.587879	2.74641	PitBullTerrier	0.377834
SRR10752614	0.235339	0.317086	CockerSpaniel	0.0764532
SRR10752616	0.203097	-1.44554	Basenji	0.0217693
SRR10752622	-1.10248	3.64261	BostonTerrier	0.0802212
SRR10752636	-1.10607	3.61278	BostonTerrier	0.0587328
SRR10752637	4.1091	-6.81069	ShibaInu	0.053641
SRR1138364	3.66909	-5.96839	TibetanMastiff	0.0616597
SRR1138365	3.8778	-6.04999	TibetanMastiff	0.18426
SRR1138367	3.70907	-5.94111	TibetanMastiff	0.0176457
SRR1138368	3.71302	-5.88005	TibetanMastiff	0.0664926
SRR12330021	5.09826	-6.33186	ChowChow	0.0330485
SRR12330022	5.1373	-6.36089	ChowChow	0.0155991
SRR12330023	5.11623	-6.34483	ChowChow	0.0108914
SRR12330024	-0.502979	-13.3839	JapaneseChin	0.00199256
SRR12330025	-0.481091	-13.4057	JapaneseChin	0.0289081
SRR12330027	-0.521602	-13.3643	JapaneseChin	0.0289973
SRR12330048	-0.421918	2.07623	BMastiff	0.0242217
SRR12330074	-0.447625	1.55404	Boerboel	0.15035
SRR12330075	-0.489536	1.79139	Boerboel	0.112077
SRR12330090	-1.26915	-0.0801862	Pomeranian	0.00553966
SRR12330142	-0.746755	1.32418	TosaInu	0.0355154
SRR12330143	-0.746644	1.31199	TosaInu	0.0464944
SRR12330144	1.40663	-7.1416	TibetanSpaniel	0.0351939
SRR12330145	1.45613	-7.09723	TibetanSpaniel	0.0313047
SRR12330148	1.45583	-7.09863	TibetanSpaniel	0.0301366
SRR12330159	-2.9277	-2.0294	StBernard	0.0128966
SRR12330160	-2.94262	-2.04405	StBernard	0.00801467
SRR12330189	2.26028	-5.36466	ShihTzu	0.00224817
SRR12330190	4.1621	-6.75953	ShibaInu	0.0372937
SRR12330191	5.06598	-6.65311	ChineseSharPei	0.0717486
SRR12330193	5.00746	-6.60121	ChineseSharPei	0.0443721
SRR12330194	5.01393	-6.66203	ChineseSharPei	0.026426
SRR12330222	1.31756	-0.746856	PharaohHound	0.0173068
SRR12330223	1.29307	-0.75958	PharaohHound	0.0174121
SRR12330270	2.79962	-1.00155	Maltese	0.117583
SRR12330274	0.497816	0.734106	CatahoulaLeopardDog	0.139055
SRR12330275	0.43668	0.907104	CatahoulaLeopardDog	0.180627
SRR12330279	0.14284	0.59073	CatahoulaLeopardDog	0.265065
SRR12330292	0.335443	0.23471	CockerSpaniel	0.060543
SRR12330299	-3.6584	-0.420942	IcelandicSheepDog	0.0546778
SRR12330300	-3.62662	-0.425719	IcelandicSheepDog	0.0333224
SRR12330301	-3.60423	-0.479249	IcelandicSheepDog	0.0254469
SRR12330348	-0.0595118	-0.152367	EnglishSetter	0.0440813
SRR12330349	-0.144128	-0.0942672	EnglishSetter	0.0597289
SRR12330360	0.259239	0.313694	CockerSpaniel	0.0629419
SRR12330362	0.205548	0.259578	CockerSpaniel	0.0726178
SRR12330403	0.337479	0.193098	CockerSpaniel	0.084891
SRR12330404	0.29446	0.203356	CockerSpaniel	0.0528843
SRR13339230	0.80986	0.245995	MiniaturePoodle	0.0394853
SRR13339286	4.31284	2.1971	WestHighlandWhiteTerrier	0.0303852
SRR13339290	4.23882	2.16684	WestHighlandWhiteTerrier	0.0918379
SRR13376352	0.346991	-0.131588	GreekTracer	0.0284995
SRR13376354	0.367564	-0.0784314	GreekTracer	0.0284995
SRR14750415	1.72689	1.88103	Dachshund	0.129393
SRR14750416	1.76454	1.90603	Dachshund	0.174346
SRR15100136	5.14718	-6.36894	ChowChow	0.0283388
SRR15100154	6.49097	-5.94779	Akita	0.0059258
SRR15100165	6.52315	-5.90947	Akita	0.0541151
SRR15100185	-1.06382	3.54788	BostonTerrier	0.0248149
SRR15100186	-1.0568	3.49411	BostonTerrier	0.0788275
SRR15100209	6.45635	-5.97124	Akita	0.0369931
SRR15100226	1.32839	-0.781308	PharaohHound	0.0261204
SRR15100260	4.30291	1.81665	CairnTerrier	0.123443
SRR15100261	4.23923	1.95829	CairnTerrier	0.0492047
SRR15100269	6.47543	-5.95578	Akita	0.0124425
SRR15734668	4.22565	1.91832	CairnTerrier	0.00700726
SRR15734676	6.47702	-5.95694	Akita	0.0120984
SRR15734680	-0.410168	2.02048	BMastiff	0.0567472
SRR15734684	-1.01833	3.52768	BostonTerrier	0.0635168
SRR15734692	2.76478	-0.964544	Maltese	0.080909
SRR15734693	2.6972	-1.04888	Maltese	0.0735002
SRR15734714	-13.121	-2.27347	Leonberger	0.00540572
SRR15734715	-13.1447	-2.29695	Leonberger	0.0279204
SRR15734756	2.29099	-5.386	ShihTzu	0.0365399
SRR15734758	2.30946	-5.40171	ShihTzu	0.0607766
SRR15734769	5.00521	-6.68142	ChineseSharPei	0.0390738
SRR15734770	4.97927	-6.71754	ChineseSharPei	0.0754143
SRR15734772	4.89721	-6.54718	ChineseSharPei	0.137323
SRR15734790	4.12158	-6.79923	ShibaInu	0.0399612
SRR15734794	0.357947	-1.26284	Sloughi	0.0841569
SRR15734797	-2.95326	-2.05469	StBernard	0.023054
SRR15734798	-2.90761	-2.00872	StBernard	0.0417299
SRR15734799	-2.94328	-2.04513	StBernard	0.00924661
SRR15734806	-0.205295	1.22461	RhodesianRidgeback	0.089218
SRR15734827	0.805556	0.301828	MiniaturePoodle	0.0214769
SRR15734885	-0.629122	-0.333755	Doberman	0.0732806
SRR16048453	1.43575	-7.1177	TibetanSpaniel	0.00257378
SRR16048454	1.46345	-7.08584	TibetanSpaniel	0.044571
SRR16048455	1.38263	-7.17156	TibetanSpaniel	0.0732483
SRR16048472	4.47042	-6.58718	Kishu	2.51893
SRR16048473	-0.824553	-1.15881	Kishu	5.06451
SRR16048474	4.55666	-6.54071	Kishu	2.54645
SRR16048490	-3.58133	-0.50451	IcelandicSheepDog	0.0593613
SRR16048491	-3.61976	-0.457435	IcelandicSheepDog	0.00168657
SRR16048492	-3.61857	-0.459831	IcelandicSheepDog	0.00192825
SRR16048512	4.65068	-6.14854	ThaiRidgeback	0.0444472
SRR16048514	4.68034	-6.20567	ThaiRidgeback	0.0200602
SRR16048515	4.74748	-6.20708	ThaiRidgeback	0.0772327
SRR16048516	4.69712	-6.17074	ThaiRidgeback	0.0292048
SRR16048517	4.64986	-6.14978	ThaiRidgeback	0.0438101
SRR16048559	0.251285	-1.25746	Sloughi	0.0558743
SRR16048603	2.26862	-5.3744	ShihTzu	0.0126422
SRR16048604	2.23492	-5.33725	ShihTzu	0.0378603
SRR16048605	4.10131	-6.79967	ShibaInu	0.0466278
SRR16048701	0.565307	-0.501565	Greyhound	0.0693261
SRR16048703	0.597169	-0.392982	Greyhound	0.0463592
SRR16048704	0.641306	-0.420894	Greyhound	0.0490649
SRR16048705	0.579551	-0.441846	Greyhound	0.0164768
SRR16048710	-0.15993	1.9454	PitBullTerrier	0.533825
SRR16048711	-0.588521	2.49755	PitBullTerrier	0.175191
SRR16048712	1.31338	-0.762938	PharaohHound	0.00317075
SRR16048715	1.29876	-0.761984	PharaohHound	0.0114891
SRR16048792	2.81005	-1.00115	Maltese	0.12771
SRR16048828	2.69781	-5.5692	LhasaApso	0.0276495
SRR16048830	2.7026	-5.60849	LhasaApso	0.0388582
SRR16048832	2.75998	-5.67132	LhasaApso	0.123813
SRR16048833	-13.1212	-2.27358	Leonberger	0.00520966
SRR16048834	-13.1519	-2.30437	Leonberger	0.0382999
SRR16048835	-13.0989	-2.25126	Leonberger	0.0367701
SRR16048849	1.75442	1.90442	Dachshund	0.165513
SRR16048850	1.73275	1.88526	Dachshund	0.136599
SRR16048851	1.75516	1.90127	Dachshund	0.164061
SRR16048852	1.49768	1.64467	Dachshund	0.200787
SRR16048853	1.55444	1.74096	Dachshund	0.0928724
SRR16048866	-0.518275	-13.3685	JapaneseChin	0.0236676
SRR16048867	-0.516276	-13.3705	JapaneseChin	0.0208176
SRR16048869	-0.468601	-13.4182	JapaneseChin	0.0465566
SRR16288960	-2.94712	-2.04846	StBernard	0.0143137
SRR16955638	-0.159587	1.24152	RhodesianRidgeback	0.0494746
SRR16998403	-2.92799	-5.20205	Pug	0.0395842
SRR16998405	-2.91311	-5.22256	Pug	0.0190059
SRR16998418	3.66218	-5.88654	TibetanMastiff	0.0868672
SRR1784119	-0.614823	0.806536	SoftCoatedWheatenTerrier	0.0345346
SRR1784131	-0.652472	0.306499	Schnauzer	0.0658237
SRR19638340	-2.06652	4.86562	BullTerrier	0.0590651
SRR19638341	-1.97651	4.93164	BullTerrier	0.0665056
SRR19638342	-2.08121	4.96507	BullTerrier	0.0603656
SRR19638345	-2.04648	4.91299	BullTerrier	0.00780829
SRR19638348	-2.04275	4.92358	BullTerrier	0.00438503
SRR2016149	4.38338	2.16001	WestHighlandWhiteTerrier	0.0543141
SRR2016150	4.3977	2.13391	WestHighlandWhiteTerrier	0.0774356
SRR2016155	4.31973	2.20401	WestHighlandWhiteTerrier	0.033417
SRR2016161	-0.200493	0.497005	JackRussellTerrier	0.0989437
SRR2016168	-0.0889489	0.284406	JackRussellTerrier	0.161925
SRR2016181	-0.585144	0.851461	SoftCoatedWheatenTerrier	0.0290435
SRR2016182	-0.609415	0.810617	SoftCoatedWheatenTerrier	0.0278779
SRR20326249	0.0158408	-1.33194	Saluki	0.055342
SRR20326267	-0.550388	1.64543	Boerboel	0.0477572
SRR20326278	-0.465858	1.58826	Boerboel	0.111611
SRR20326434	-0.599451	1.72725	Boerboel	0.0879594
SRR20326443	0.240775	-1.1793	Sloughi	0.0598031
SRR20326444	0.0115531	-1.31289	Saluki	0.0396903
SRR20326607	0.0699523	-1.19261	Saluki	0.0943131
SRR20326662	-0.694883	1.42937	TosaInu	0.0818387
SRR21791294	4.19749	1.89045	CairnTerrier	0.0338183
SRR22702938	-2.94411	-5.27016	Pug	0.03874
SRR23628603	-0.0173938	0.604794	YorkshireTerrier	0.071939
SRR23628604	-1.45808	7.11353	CavalierKingCharlesSpaniel	0.0501337
SRR23628609	0.0083068	0.677822	YorkshireTerrier	0.00597274
SRR23628620	-1.47889	6.99801	CavalierKingCharlesSpaniel	0.0678806
SRR23628621	-0.418832	10.471	GoldenRetriever	0.0525417
SRR23628622	-0.308783	10.56	GoldenRetriever	0.0890845
SRR23628624	-0.426676	10.4556	GoldenRetriever	0.0689782
SRR23628628	-0.347625	10.5012	GoldenRetriever	0.0326512
SRR23628630	-6.052	6.88512	EnglishBulldog	0.0166951
SRR23628631	-6.01526	6.84788	EnglishBulldog	0.0356148
SRR23628633	-6.00779	6.84045	EnglishBulldog	0.0461594
SRR23628635	-0.766585	4.54734	FrenchBulldog	0.0275526
SRR23628638	-0.37101	10.5137	GoldenRetriever	0.0115484
SRR23628641	-0.365902	10.5341	GoldenRetriever	0.0310831
SRR23628642	-0.364613	10.5135	GoldenRetriever	0.0168564
SRR23628645	-0.0318419	0.653753	YorkshireTerrier	0.0411396
SRR23628649	-0.990167	2.18866	Boxer	0.0100264
SRR23628659	-0.975633	2.20078	Boxer	0.0126987
SRR23628660	-6.03478	6.86847	EnglishBulldog	0.0072733
SRR23628663	2.96195	-1.03437	Havanese	0.0408002
SRR23628668	-1.30019	-0.0726617	Pomeranian	0.028463
SRR23628671	0.831297	0.275209	MiniaturePoodle	0.0365162
SRR23628677	-0.992563	2.23071	Boxer	0.0325405
SRR23628679	-1.29251	-0.0950435	Pomeranian	0.0285394
SRR23628681	-1.02384	2.22492	Boxer	0.0444445
SRR23628686	-1.36	-0.00240833	Pomeranian	0.11441
SRR23867281	-0.369932	10.563	GoldenRetriever	0.0575404
SRR24093916	-6.07341	6.90631	EnglishBulldog	0.0468146
SRR24300336	-2.91396	-5.2273	Pug	0.0142532
SRR24300337	-2.88633	-5.24547	Pug	0.0330912
SRR24300338	-2.92888	-5.27613	Pug	0.0368494
SRR24300350	-0.445504	10.4446	GoldenRetriever	0.090042
SRR24300351	0.697207	0.375136	Chihuahua	0.198967
SRR24300352	0.662989	0.470975	Chihuahua	0.286901
SRR24300353	0.564859	0.065438	Chihuahua	0.140337
SRR24899249	-0.744302	4.49366	FrenchBulldog	0.0564611
SRR2747498	-0.186976	0.408748	JackRussellTerrier	0.020246
SRR2747510	-0.130171	-0.103195	EnglishSetter	0.0432673
SRR28454197	0.357189	0.900869	Beagle	0.0268807
SRR28454201	0.321295	0.911935	Beagle	0.0106947
SRR28454203	0.316442	0.914886	Beagle	0.0162186
SRR29009667	-0.958405	2.14729	Boxer	0.0591789
SRR29398824	-2.00419	1.40822	GreatDane	0.0236883
SRR29398825	-7.13805	3.33366	PortugueseWaterDog	0.0369651
SRR29398827	-7.17301	3.30121	PortugueseWaterDog	0.0107411
SRR29398831	-1.08844	3.56076	BostonTerrier	0.0279477
SRR29398832	-1.00617	3.62295	BostonTerrier	0.0759907
SRR29398833	2.81709	6.91302	LabradorRetriever	0.0417458
SRR29398844	0.0581849	0.75715	YorkshireTerrier	0.0995971
SRR29398850	-1.45771	7.08967	CavalierKingCharlesSpaniel	0.02842
SRR29398852	-1.05933	-0.152426	Pomeranian	0.22607
SRR29398860	-1.34995	-0.0493739	Pomeranian	0.0822987
SRR29476532	-7.18233	3.29285	PortugueseWaterDog	0.0232578
SRR29476535	-7.16	3.313	PortugueseWaterDog	0.00681931
SRR29476536	-7.18666	3.28727	PortugueseWaterDog	0.0302369
SRR29476539	-0.728415	4.55596	FrenchBulldog	0.0123322
SRR29476540	-0.748997	4.52681	FrenchBulldog	0.0250934
SRR29476561	-1.10113	-1.18102	GermanShepherd	0.0121474
SRR29476562	-7.15039	3.32267	PortugueseWaterDog	0.0204432
SRR29476566	-1.0492	-1.1316	GermanShepherd	0.0596698
SRR29476567	-4.38551	3.45334	Poodle	0.00376592
SRR29476568	-4.36034	3.43211	Poodle	0.0349119
SRR29476569	-4.38706	3.4514	Poodle	0.00205837
SRR29476571	-4.44363	3.414	Poodle	0.0665263
SRR29476574	-1.13566	-1.21022	GermanShepherd	0.0571951
SRR29476575	0.735609	0.308201	MiniaturePoodle	0.0651253
SRR29476578	-1.07796	-1.15669	GermanShepherd	0.0215221
SRR29699866	-1.10367	-1.17821	GermanShepherd	0.0121395
SRR29699869	3.58963	-5.43637	Husky	0.0126763
SRR29699870	3.62495	-5.47047	Husky	0.0373255
SRR29699871	3.58934	-5.44147	Husky	0.00866601
SRR29699872	3.59859	-5.46435	Husky	0.0170056
SRR29699874	3.57455	-5.42559	Husky	0.0303625
SRR29699881	2.53364	-5.51167	LhasaApso	0.15693
SRR29699882	2.61866	-5.51849	LhasaApso	0.084444
SRR29699884	-1.94993	1.4442	GreatDane	0.041483
SRR29699900	-2.00259	1.38873	GreatDane	0.0379484
SRR29699903	-1.95345	1.44241	GreatDane	0.0375567
SRR29699904	-2.01633	1.42899	GreatDane	0.0317
SRR29699908	4.19448	1.95944	CairnTerrier	0.0562477
SRR29744197	-6.05853	6.89107	EnglishBulldog	0.0255187
SRR29744199	-0.653955	-0.412767	Doberman	0.0254839
SRR29744201	-0.688677	-0.411223	Doberman	0.0247471
SRR29744203	4.18385	1.92599	CairnTerrier	0.0426149
SRR29749721	-0.731081	4.5658	FrenchBulldog	0.0178406
SRR29749723	-0.735454	4.58007	FrenchBulldog	0.0304122
SRR29749724	-0.719219	4.57957	FrenchBulldog	0.0357565
SRR29749726	-0.404826	2.10651	BMastiff	0.0314822
SRR29749727	-0.353884	2.10015	BMastiff	0.0501053
SRR29759788	-4.4271	3.43156	Poodle	0.0432085
SRR29759789	-4.39604	3.48556	Poodle	0.0342761
SRR29759790	-4.33485	3.50734	Poodle	0.0774412
SRR29759791	-4.37771	3.44073	Poodle	0.0159767
SRR29759794	-2.68645	1.62072	IrishWolfhound	0.0372864
SRR29759796	-2.64572	1.6476	IrishWolfhound	0.0115189
SRR29759798	-2.63859	1.628	IrishWolfhound	0.0213309
SRR29802381	0.519021	0.640893	Rottweiler	0.036381
SRR29802382	0.496865	0.67055	Rottweiler	0.0403527
SRR29802384	-0.156343	0.888132	ScottishDeerhound	0.0381349
SRR29802386	0.595636	0.705822	Rottweiler	0.0673302
SRR30590047	-0.179357	0.815417	ScottishDeerhound	0.0381349
SRR30590052	-13.1713	-2.3238	Leonberger	0.0657715
SRR30590054	-13.065	-2.21743	Leonberger	0.0846064
SRR30590055	2.85414	6.88271	LabradorRetriever	0.00612694
SRR30590056	2.90657	6.8344	LabradorRetriever	0.0773959
SRR30590057	2.85523	6.88778	LabradorRetriever	0.00609386
SRR30590058	2.83839	6.93679	LabradorRetriever	0.0515088
SRR30590059	2.76719	6.96633	LabradorRetriever	0.114547
SRR30590060	2.89695	6.83611	LabradorRetriever	0.0693242
SRR30590061	2.93462	6.80712	LabradorRetriever	0.116511
SRR30590062	2.83285	6.85972	LabradorRetriever	0.0313704
SRR30807147	1.10374	1.00502	ShetlandSheepdog	0.106834
SRR30817380	0.23967	-1.39206	Basenji	0.0446364
SRR30817412	-2.66844	1.66778	IrishWolfhound	0.029605
SRR30817414	-2.6374	1.6421	IrishWolfhound	0.017945
SRR30817427	0.571575	0.0538318	Chihuahua	0.147206
SRR30817437	1.58675	0.601379	BorderCollie	0.0601731
SRR30817441	1.48221	0.51358	BorderCollie	0.0769149
SRR30817443	-6.20047	-1.48201	Samoyed	0.0363883
SRR30817444	-6.28629	-1.58374	Samoyed	0.0987314
SRR30817446	-6.18633	-1.49917	Samoyed	0.0329941
SRR30817447	-6.19667	-1.50327	Samoyed	0.0220263
SRR30817448	-6.22732	-1.5321	Samoyed	0.0207539
SRR30817449	-6.1717	-1.47084	Samoyed	0.0621551
SRR30817464	4.61189	-6.24045	ThaiRidgeback	0.0810819
SRR30817465	0.266012	-1.26317	Sloughi	0.0525254
SRR30817466	0.358903	-1.16371	Sloughi	0.0876214
SRR30817467	0.254871	-1.16714	Sloughi	0.058875
SRR30817472	1.1243	0.978515	ShetlandSheepdog	0.0734213
SRR30817473	1.14122	0.974496	ShetlandSheepdog	0.0595233
SRR30817475	3.97944	2.34894	ScottishTerrier	0.0628867
SRR30817476	3.93196	2.416	ScottishTerrier	0.0208878
SRR30817477	3.91145	2.40753	ScottishTerrier	0.028625
SRR30817478	3.93519	2.40238	ScottishTerrier	0.0069263
SRR30817479	3.92995	2.40457	ScottishTerrier	0.0115784
SRR30817509	6.48736	-5.94613	Akita	0.00290547
SRR32038673	2.91922	-0.986549	Havanese	0.0320887
SRR32038674	2.90667	-0.996047	Havanese	0.0284327
SRR32064686	2.90947	-1.04979	Havanese	0.0349798
SRR32064687	2.97489	-1.04056	Havanese	0.0551324
SRR32064688	2.87558	-1.0373	Havanese	0.0525073
SRR32064689	2.92365	-0.982799	Havanese	0.0354131
SRR32268087	-1.51456	7.12618	CavalierKingCharlesSpaniel	0.0735347
SRR32268088	-1.45334	7.0307	CavalierKingCharlesSpaniel	0.0399979
SRR32268089	-1.48559	7.05748	CavalierKingCharlesSpaniel	0.0151294
SRR32268090	-1.48639	7.10197	CavalierKingCharlesSpaniel	0.0387918
SRR32268091	-1.50854	7.11057	CavalierKingCharlesSpaniel	0.0573994
SRR32268092	-1.41246	6.96248	CavalierKingCharlesSpaniel	0.119518
SRR32684191	-2.03769	4.91683	BullTerrier	0.00484332
SRR33639172	-0.52613	1.7965	Boerboel	0.112232
SRR33639173	-0.579751	1.68739	Boerboel	0.0571562
SRR34539791	-0.182571	-0.544382	GermanShortHairPointer	0.0181304
SRR34539792	-0.164435	-0.52528	GermanShortHairPointer	0.0187096
SRR34539793	-0.148634	-0.531858	GermanShortHairPointer	0.0199295
SRR34539794	-0.184465	-0.589949	GermanShortHairPointer	0.0501303
SRR34539795	-0.14212	-0.52848	GermanShortHairPointer	0.0271839
SRR35396290	-6.23695	-1.53615	Samoyed	0.0301747
SRR35538163	-0.129563	1.29882	RhodesianRidgeback	0.0168684
SRR35538172	-0.0708167	1.36402	RhodesianRidgeback	0.1045
SRR35538196	-0.146974	1.31069	RhodesianRidgeback	0.0232059
SRR35557580	2.72906	-5.61642	LhasaApso	0.0649392
SRR8541892	2.46027	-0.916656	Maltese	0.232308
SRR8614015	-0.660256	-0.368422	Doberman	0.0276314
SRR8614044	-0.340443	0.402366	JackRussellTerrier	0.136294
SRR8614054	-0.0121276	-0.154726	EnglishSetter	0.0855535
SRR8614056	-0.763307	0.229342	Schnauzer	0.0695714
SRR8614057	-0.74704	0.204895	Schnauzer	0.0741837
SRR8614074	-0.723203	-0.443137	Doberman	0.0717559
SRR8614076	0.218405	-1.45936	Basenji	0.0271088
SRR8614083	-0.651486	0.319315	Schnauzer	0.0752469
