## Supplementary Table 9 for "Inference of admixture in dogs from whole genome sequences"

### Sheet: ST9_ QUAL20-0-G-MAF0.01-GENO0.2
sample	Component1	Component2	breed	distance_from_center
DRR608889	4.59033	-6.28066	ShibaInu	0.0304702
DRR608891	4.50672	-6.35447	ShibaInu	0.0810762
DRR608899	4.49727	-6.36286	ShibaInu	0.0937099
ERR10807439	-1.70453	0.0660943	BorderCollie	0.0518895
ERR10807442	-1.64191	0.0852746	BorderCollie	0.038154
ERR10807444	-1.67421	0.0200309	BorderCollie	0.0350466
ERR10807449	-1.61185	0.0113792	BorderCollie	0.0578832
ERR10807453	-1.03498	3.18402	StaffordshireBullTerrier	0.026621
ERR11203021	2.07392	-5.73945	ShihTzu	0.0634141
ERR11203035	-1.33105	0.0891809	ShetlandSheepdog	0.0954473
ERR11203042	2.43191	-0.910909	Maltese	0.123858
ERR11203048	-1.05477	3.1624	StaffordshireBullTerrier	0.0556071
ERR11203051	-0.399868	1.10505	SoftCoatedWheatenTerrier	0.0755035
ERR11203054	-0.996536	3.22177	StaffordshireBullTerrier	0.029104
ERR11203055	-1.03155	3.25072	StaffordshireBullTerrier	0.0447728
ERR11203056	-0.990389	3.21638	StaffordshireBullTerrier	0.032617
ERR11203059	-1.25562	0.154139	ShetlandSheepdog	0.0771326
ERR11203075	1.05345	0.924026	Dachshund	0.169064
ERR11203076	1.09013	0.951816	Dachshund	0.123139
ERR11203078	0.966726	0.84183	Dachshund	0.288446
ERR11271773	-0.240853	-0.512378	EnglishSetter	0.0328048
ERR11403161	0.0831656	0.100544	Chihuahua	0.103075
ERR12380219	1.38426	7.68005	LabradorRetriever	0.0860029
SRR10077565	-0.970722	2.59138	PitBullTerrier	0.374442
SRR10752614	-0.290213	0.100561	CockerSpaniel	0.1205
SRR10752616	0.961168	-0.798246	Basenji	0.0220532
SRR10752622	-1.39489	3.58029	BostonTerrier	0.107285
SRR10752636	-1.35629	3.55097	BostonTerrier	0.0604424
SRR10752637	4.61819	-6.25697	ShibaInu	0.0670399
SRR1138364	3.48101	-6.56235	TibetanMastiff	0.06272
SRR1138365	3.70657	-6.552	TibetanMastiff	0.182087
SRR1138367	3.50802	-6.51858	TibetanMastiff	0.0193471
SRR1138368	3.49856	-6.48402	TibetanMastiff	0.0460859
SRR12330021	4.49098	-7.43525	ChowChow	0.0459532
SRR12330022	4.52332	-7.38602	ChowChow	0.01515
SRR12330023	4.50232	-7.38133	ChowChow	0.0144475
SRR12330024	1.57731	-14.2352	JapaneseChin	0.00166408
SRR12330025	1.59867	-14.2138	JapaneseChin	0.028613
SRR12330027	1.55814	-14.2537	JapaneseChin	0.0282678
SRR12330048	-1.20016	1.87719	BMastiff	0.0272857
SRR12330074	-0.817623	1.43272	Boerboel	0.158064
SRR12330075	-0.996807	1.64626	Boerboel	0.120721
SRR12330090	-1.35288	-0.814557	Pomeranian	0.0552573
SRR12330142	-0.981021	1.24967	TosaInu	0.0448665
SRR12330143	-0.947458	1.32152	TosaInu	0.0572625
SRR12330144	1.09296	-6.47385	TibetanSpaniel	0.0390117
SRR12330145	1.11723	-6.43028	TibetanSpaniel	0.0234207
SRR12330148	1.1455	-6.43341	TibetanSpaniel	0.0275051
SRR12330159	-4.40047	-2.25893	StBernard	0.00753648
SRR12330160	-4.40558	-2.2698	StBernard	0.00459879
SRR12330189	2.11187	-5.78586	ShihTzu	0.00358876
SRR12330190	4.55413	-6.31604	ShibaInu	0.0203664
SRR12330191	4.74325	-7.19345	ChineseSharPei	0.057538
SRR12330193	4.74364	-7.21566	ChineseSharPei	0.0764528
SRR12330194	4.79879	-7.13818	ChineseSharPei	0.0233962
SRR12330222	0.721541	-1.78079	PharaohHound	0.0348519
SRR12330223	0.735223	-1.83068	PharaohHound	0.0195826
SRR12330270	2.65338	-1.00638	Maltese	0.12197
SRR12330274	-0.63314	0.402101	CatahoulaLeopardDog	0.0796897
SRR12330275	-0.736543	0.360561	CatahoulaLeopardDog	0.031763
SRR12330279	-0.752559	0.357015	CatahoulaLeopardDog	0.0479675
SRR12330292	-0.508561	0.0108527	CockerSpaniel	0.126718
SRR12330299	-3.39079	-1.00016	IcelandicSheepDog	0.0474553
SRR12330300	-3.3587	-1.00345	IcelandicSheepDog	0.0256448
SRR12330301	-3.3421	-1.00387	IcelandicSheepDog	0.0266652
SRR12330348	-0.259327	-0.438248	EnglishSetter	0.0471874
SRR12330349	-0.27374	-0.489079	EnglishSetter	0.0379211
SRR12330360	-0.28919	0.0435075	CockerSpaniel	0.095466
SRR12330362	-0.305491	0.0582713	CockerSpaniel	0.0846381
SRR12330403	-0.440574	-0.0294772	CockerSpaniel	0.0783206
SRR12330404	-0.46052	-0.0457774	CockerSpaniel	0.104057
SRR13339230	0.404378	0.429011	MiniaturePoodle	0.0123402
SRR13339286	3.65431	5.10807	WestHighlandWhiteTerrier	0.0304567
SRR13339290	3.58817	5.07566	WestHighlandWhiteTerrier	0.0844651
SRR13376352	0.00688691	-0.133213	GreekTracer	0.0473797
SRR13376354	0.0336279	-0.0423051	GreekTracer	0.0473797
SRR14750415	1.3	1.15483	Dachshund	0.169055
SRR14750416	1.31081	1.12407	Dachshund	0.157239
SRR15100136	4.52391	-7.37132	ChowChow	0.0260939
SRR15100154	6.39411	-6.69651	Akita	0.00441234
SRR15100165	6.43957	-6.6502	Akita	0.0608639
SRR15100185	-1.3115	3.48603	BostonTerrier	0.0185776
SRR15100186	-1.26693	3.4254	BostonTerrier	0.0937824
SRR15100209	6.42143	-6.66468	Akita	0.0378103
SRR15100226	0.754007	-1.82425	PharaohHound	0.0203236
SRR15100260	3.38716	4.74341	CairnTerrier	0.105496
SRR15100261	3.50756	4.86252	CairnTerrier	0.064283
SRR15100269	6.36773	-6.71297	Akita	0.0347308
SRR15734668	3.48679	4.82869	CairnTerrier	0.0296734
SRR15734676	6.36819	-6.72348	Akita	0.041517
SRR15734680	-1.12565	1.81528	BMastiff	0.0724715
SRR15734684	-1.28698	3.45244	BostonTerrier	0.0601301
SRR15734692	2.62172	-0.963973	Maltese	0.0892229
SRR15734693	2.55538	-1.06298	Maltese	0.0848118
SRR15734714	-9.75889	-3.1963	Leonberger	0.0053743
SRR15734715	-9.7827	-3.17309	Leonberger	0.0278703
SRR15734756	2.13736	-5.81547	ShihTzu	0.0356008
SRR15734758	2.16007	-5.8307	ShihTzu	0.062277
SRR15734769	4.78574	-7.15439	ChineseSharPei	0.0114428
SRR15734770	4.77181	-7.11965	ChineseSharPei	0.0277638
SRR15734772	4.81928	-7.06012	ChineseSharPei	0.0965008
SRR15734790	4.60126	-6.27283	ShibaInu	0.0438857
SRR15734794	0.799305	-0.575178	Sloughi	0.124928
SRR15734797	-4.41972	-2.2792	StBernard	0.0206428
SRR15734798	-4.39956	-2.23717	StBernard	0.0285998
SRR15734799	-4.38221	-2.27356	StBernard	0.0236777
SRR15734806	-1.05013	0.812473	RhodesianRidgeback	0.0504349
SRR15734827	0.42577	0.497929	MiniaturePoodle	0.0682326
SRR15734885	-0.638527	-1.15198	Doberman	0.050185
SRR16048453	1.11237	-6.45268	TibetanSpaniel	0.0130612
SRR16048454	1.15699	-6.42432	TibetanSpaniel	0.0421238
SRR16048455	1.12752	-6.49878	TibetanSpaniel	0.0466027
SRR16048472	4.48972	-6.66761	Kishu	2.22968
SRR16048473	-0.316587	-1.87658	Kishu	4.55695
SRR16048474	4.49857	-6.79736	Kishu	2.32806
SRR16048490	-3.31597	-1.08154	IcelandicSheepDog	0.0645854
SRR16048491	-3.3551	-1.04749	IcelandicSheepDog	0.0192852
SRR16048492	-3.35309	-1.03369	IcelandicSheepDog	0.00533992
SRR16048512	4.19997	-7.05345	ThaiRidgeback	0.0571872
SRR16048514	4.27142	-7.01782	ThaiRidgeback	0.0226604
SRR16048515	4.32232	-7.04784	ThaiRidgeback	0.0735864
SRR16048516	4.24501	-7.05403	ThaiRidgeback	0.0264447
SRR16048517	4.20336	-7.03355	ThaiRidgeback	0.0482802
SRR16048559	0.739715	-0.7272	Sloughi	0.040947
SRR16048603	2.12059	-5.79605	ShihTzu	0.00997399
SRR16048604	2.08501	-5.76003	ShihTzu	0.0408139
SRR16048605	4.60107	-6.25793	ShibaInu	0.0543341
SRR16048701	0.39194	-0.274536	Greyhound	0.0768234
SRR16048703	0.313185	-0.169947	Greyhound	0.0560233
SRR16048704	0.346881	-0.165386	Greyhound	0.0425391
SRR16048705	0.368371	-0.218631	Greyhound	0.0175689
SRR16048710	-0.677354	1.79451	PitBullTerrier	0.475077
SRR16048711	-0.910801	2.32193	PitBullTerrier	0.103633
SRR16048712	0.719465	-1.7935	PharaohHound	0.0259534
SRR16048715	0.761305	-1.8275	PharaohHound	0.0281041
SRR16048792	2.66303	-1.00338	Maltese	0.130869
SRR16048828	2.52444	-6.08615	LhasaApso	0.039742
SRR16048830	2.50858	-6.08144	LhasaApso	0.023331
SRR16048832	2.55097	-6.15682	LhasaApso	0.102049
SRR16048833	-9.75919	-3.19636	Leonberger	0.00520848
SRR16048834	-9.78988	-3.16561	Leonberger	0.0382393
SRR16048835	-9.73682	-3.21863	Leonberger	0.0367747
SRR16048849	1.32522	1.15249	Dachshund	0.185983
SRR16048850	1.30704	1.16036	Dachshund	0.177932
SRR16048851	1.3242	1.14577	Dachshund	0.180961
SRR16048852	1.0305	0.897442	Dachshund	0.203833
SRR16048853	1.11474	0.982332	Dachshund	0.0847356
SRR16048866	1.56153	-14.2509	JapaneseChin	0.0239271
SRR16048867	1.56355	-14.2489	JapaneseChin	0.0210741
SRR16048869	1.61117	-14.2012	JapaneseChin	0.0463121
SRR16288960	-4.41897	-2.27344	StBernard	0.0166505
SRR16955638	-1.09161	0.786558	RhodesianRidgeback	0.0347356
SRR16998403	-1.96883	-3.06446	Pug	0.0625291
SRR16998405	-1.99396	-3.08456	Pug	0.030387
SRR16998418	3.4424	-6.48326	TibetanMastiff	0.0925402
SRR1784119	-0.471663	1.1508	SoftCoatedWheatenTerrier	0.00966297
SRR1784131	-0.883563	-0.324284	Schnauzer	0.0542083
SRR19638340	-1.90254	4.47569	BullTerrier	0.082291
SRR19638341	-1.98916	4.58377	BullTerrier	0.0621292
SRR19638342	-2.01051	4.49103	BullTerrier	0.0544103
SRR19638345	-1.96433	4.52351	BullTerrier	0.00427018
SRR19638348	-1.97084	4.53863	BullTerrier	0.0136133
SRR2016149	3.72176	5.07538	WestHighlandWhiteTerrier	0.0501478
SRR2016150	3.73488	5.04302	WestHighlandWhiteTerrier	0.0745447
SRR2016155	3.66224	5.11526	WestHighlandWhiteTerrier	0.0333271
SRR2016161	-0.733141	0.273294	JackRussellTerrier	0.210523
SRR2016168	-0.162161	0.242824	JackRussellTerrier	0.381183
SRR2016181	-0.49741	1.15605	SoftCoatedWheatenTerrier	0.0352424
SRR2016182	-0.48687	1.168	SoftCoatedWheatenTerrier	0.0324864
SRR20326249	0.753279	-0.955263	Saluki	1.762
SRR20326267	-0.960884	1.50745	Boerboel	0.0644116
SRR20326278	-1.01336	1.44497	Boerboel	0.145981
SRR20326434	-0.83994	1.60341	Boerboel	0.0914331
SRR20326443	0.692887	-0.677821	Sloughi	0.0501245
SRR20326444	0.72707	-1.00782	Saluki	1.76687
SRR20326607	0.759198	-0.934012	Saluki	1.75651
SRR20326662	-1.06075	1.30425	TosaInu	0.0655284
SRR21791294	3.44076	4.79133	CairnTerrier	0.0348256
SRR22702938	-2.04966	-3.1381	Pug	0.0468967
SRR23628603	-0.389636	0.453895	YorkshireTerrier	0.0413152
SRR23628604	-4.37817	6.70998	CavalierKingCharlesSpaniel	0.0291689
SRR23628609	-0.477191	0.47621	YorkshireTerrier	0.0749525
SRR23628620	-4.29769	6.62634	CavalierKingCharlesSpaniel	0.0869067
SRR23628621	1.11896	11.0793	GoldenRetriever	0.107227
SRR23628622	1.2771	10.9277	GoldenRetriever	0.11192
SRR23628624	1.20914	11.0041	GoldenRetriever	0.01458
SRR23628628	1.2174	10.9693	GoldenRetriever	0.0409528
SRR23628630	-5.27946	9.20323	EnglishBulldog	0.0178483
SRR23628631	-5.31574	9.23909	EnglishBulldog	0.0332192
SRR23628633	-5.32535	9.24968	EnglishBulldog	0.0474787
SRR23628635	-0.488636	4.42048	FrenchBulldog	0.00632494
SRR23628638	1.19678	10.9887	GoldenRetriever	0.0147826
SRR23628641	1.22618	10.9702	GoldenRetriever	0.0458014
SRR23628642	1.17092	10.9991	GoldenRetriever	0.0240393
SRR23628645	-0.39348	0.458411	YorkshireTerrier	0.0357983
SRR23628649	-0.474913	2.17274	Boxer	0.0131085
SRR23628659	-0.487132	2.20207	Boxer	0.0201742
SRR23628660	-5.29426	9.21859	EnglishBulldog	0.00357176
SRR23628663	2.80811	-1.00385	Havanese	0.0223861
SRR23628668	-1.38744	-0.888284	Pomeranian	0.0612963
SRR23628671	0.445878	0.430243	MiniaturePoodle	0.0513302
SRR23628677	-0.478737	2.20395	Boxer	0.0184589
SRR23628679	-1.36161	-0.932836	Pomeranian	0.0744121
SRR23628681	-0.441167	2.2177	Boxer	0.0465701
SRR23628686	-1.3626	-0.866382	Pomeranian	0.031943
SRR23867281	1.14163	11.0614	GoldenRetriever	0.0785941
SRR24093916	-5.25796	9.1804	EnglishBulldog	0.0492009
SRR24300336	-2.00796	-3.0884	Pug	0.018629
SRR24300337	-2.04823	-3.1192	Pug	0.0348052
SRR24300338	-2.03013	-3.13513	Pug	0.0331124
SRR24300350	1.1931	11.0301	GoldenRetriever	0.0267844
SRR24300351	0.267291	0.296199	Chihuahua	0.202762
SRR24300352	0.177193	0.238067	Chihuahua	0.096634
SRR24300353	-0.00332694	0.187429	Chihuahua	0.091689
SRR24899249	-0.533369	4.35083	FrenchBulldog	0.0766243
SRR2747498	-0.627157	0.195249	JackRussellTerrier	0.0876028
SRR2747510	-0.178638	-0.544866	EnglishSetter	0.0873832
SRR28454197	-0.17413	0.669763	Beagle	0.0759382
SRR28454201	-0.207367	0.565418	Beagle	0.033799
SRR28454203	-0.219266	0.5602	Beagle	0.0427241
SRR29009667	-0.493759	2.13277	Boxer	0.0562455
SRR29398824	-2.31871	1.55083	GreatDane	0.0182865
SRR29398825	-7.44366	0.101573	PortugueseWaterDog	0.0167486
SRR29398827	-7.46767	0.109963	PortugueseWaterDog	0.00882458
SRR29398831	-1.34374	3.4916	BostonTerrier	0.0219392
SRR29398832	-1.30448	3.51446	BostonTerrier	0.0238292
SRR29398833	1.35376	7.70815	LabradorRetriever	0.0452709
SRR29398844	-0.355916	0.581931	YorkshireTerrier	0.101466
SRR29398850	-4.39017	6.72127	CavalierKingCharlesSpaniel	0.0456312
SRR29398852	-1.12066	-0.786712	Pomeranian	0.224189
SRR29398860	-1.39887	-0.902164	Pomeranian	0.0775908
SRR29476532	-7.44269	0.119492	PortugueseWaterDog	0.0218875
SRR29476535	-7.45185	0.101581	PortugueseWaterDog	0.00908021
SRR29476536	-7.47714	0.12486	PortugueseWaterDog	0.0256691
SRR29476539	-0.489809	4.41879	FrenchBulldog	0.0043756
SRR29476540	-0.511008	4.39582	FrenchBulldog	0.0275559
SRR29476561	-0.538153	-2.0471	GermanShepherd	0.0133316
SRR29476562	-7.47603	0.077917	PortugueseWaterDog	0.0323267
SRR29476566	-0.500612	-1.98977	GermanShepherd	0.0554667
SRR29476567	4.44213	2.11519	Poodle	0.0358693
SRR29476568	4.45054	2.0798	Poodle	0.0401727
SRR29476569	4.5085	2.108	Poodle	0.0309856
SRR29476571	4.48305	2.1478	Poodle	0.0386679
SRR29476574	-0.564027	-2.07626	GermanShepherd	0.0517869
SRR29476575	0.303965	0.390933	MiniaturePoodle	0.102038
SRR29476578	-0.512242	-2.01605	GermanShepherd	0.0279601
SRR29699866	-0.549812	-2.04491	GermanShepherd	0.0196356
SRR29699869	3.35229	-6.05488	Husky	0.0100891
SRR29699870	3.3842	-6.08817	Husky	0.0371476
SRR29699871	3.34476	-6.05853	Husky	0.0123725
SRR29699872	3.36218	-6.07889	Husky	0.0158937
SRR29699874	3.33487	-6.04149	Husky	0.0309328
SRR29699881	2.36238	-5.98868	LhasaApso	0.152396
SRR29699882	2.43185	-6.03793	LhasaApso	0.0672645
SRR29699884	-2.27356	1.58496	GreatDane	0.0383194
SRR29699900	-2.32295	1.52356	GreatDane	0.0425909
SRR29699903	-2.29117	1.58007	GreatDane	0.0224071
SRR29699904	-2.31369	1.56913	GreatDane	0.0121909
SRR29699908	3.4735	4.8694	CairnTerrier	0.0502486
SRR29744197	-5.27505	9.20851	EnglishBulldog	0.0181434
SRR29744199	-0.643952	-1.21167	Doberman	0.0191608
SRR29744201	-0.674303	-1.20703	Doberman	0.0187167
SRR29744203	3.45211	4.83427	CairnTerrier	0.0139595
SRR29749721	-0.480727	4.429	FrenchBulldog	0.0176142
SRR29749723	-0.460747	4.44369	FrenchBulldog	0.0418537
SRR29749724	-0.4711	4.44307	FrenchBulldog	0.034664
SRR29749726	-1.17522	1.88692	BMastiff	0.0177564
SRR29749727	-1.19525	1.89742	BMastiff	0.0352801
SRR29759788	4.53596	2.15478	Poodle	0.0738868
SRR29759789	4.50484	2.11562	Poodle	0.0279596
SRR29759790	4.42955	2.05955	Poodle	0.0692986
SRR29759791	4.46586	2.09548	Poodle	0.0182759
SRR29759794	-3.09654	1.88525	IrishWolfhound	0.0380489
SRR29759796	-3.06997	1.85632	IrishWolfhound	0.00293259
SRR29759798	-3.09106	1.87595	IrishWolfhound	0.0278307
SRR29802381	0.0354991	0.667958	Rottweiler	0.0417498
SRR29802382	-0.0157629	0.682933	Rottweiler	0.02801
SRR29802384	-0.688249	0.67688	ScottishDeerhound	0.0225223
SRR29802386	-0.0342155	0.620547	Rottweiler	0.0469382
SRR30590047	-0.658877	0.642729	ScottishDeerhound	0.0225223
SRR30590052	-9.80924	-3.14589	Leonberger	0.0658739
SRR30590054	-9.70299	-3.25248	Leonberger	0.084628
SRR30590055	1.30503	7.73447	LabradorRetriever	0.0101324
SRR30590056	1.28493	7.7905	LabradorRetriever	0.0676929
SRR30590057	1.29597	7.73512	LabradorRetriever	0.0186878
SRR30590058	1.24433	7.7002	LabradorRetriever	0.0751984
SRR30590059	1.37326	7.6426	LabradorRetriever	0.105125
SRR30590060	1.29261	7.77949	LabradorRetriever	0.0545119
SRR30590061	1.23692	7.81113	LabradorRetriever	0.112266
SRR30590062	1.36593	7.71054	LabradorRetriever	0.0554718
SRR30807147	-1.20152	0.0681819	ShetlandSheepdog	0.0363874
SRR30817380	0.931688	-0.851799	Basenji	0.0409187
SRR30817412	-3.04413	1.83405	IrishWolfhound	0.0352248
SRR30817414	-3.04298	1.84375	IrishWolfhound	0.0301377
SRR30817427	-0.0896535	0.195513	Chihuahua	0.17677
SRR30817437	-1.65067	0.00987332	BorderCollie	0.039967
SRR30817441	-1.64891	0.104743	BorderCollie	0.0555514
SRR30817443	-5.33816	2.59947	Samoyed	0.0344779
SRR30817444	-5.28033	2.67181	Samoyed	0.0627797
SRR30817446	-5.36773	2.66859	Samoyed	0.0522783
SRR30817447	-5.33915	2.61664	Samoyed	0.018838
SRR30817448	-5.29601	2.64836	Samoyed	0.0369668
SRR30817449	-5.35603	2.5923	Samoyed	0.0484274
SRR30817464	4.26607	-6.96346	ThaiRidgeback	0.066546
SRR30817465	0.77058	-0.738515	Sloughi	0.0593601
SRR30817466	0.775705	-0.680608	Sloughi	0.0339084
SRR30817467	0.675508	-0.718678	Sloughi	0.0741964
SRR30817472	-1.19803	0.0704793	ShetlandSheepdog	0.0391251
SRR30817473	-1.19424	0.0156211	ShetlandSheepdog	0.0763823
SRR30817475	3.29824	5.24399	ScottishTerrier	0.0590475
SRR30817476	3.25075	5.3089	ScottishTerrier	0.0221692
SRR30817477	3.22858	5.29032	ScottishTerrier	0.030916
SRR30817478	3.26307	5.30078	ScottishTerrier	0.0127965
SRR30817479	3.25657	5.29853	ScottishTerrier	0.0104294
SRR30817509	6.38324	-6.70655	Akita	0.0188606
SRR32038673	2.77126	-0.968107	Havanese	0.036619
SRR32038674	2.77161	-0.938097	Havanese	0.0651779
SRR32064686	2.76901	-1.08336	Havanese	0.0833688
SRR32064687	2.83448	-1.0236	Havanese	0.0533547
SRR32064688	2.73578	-1.02529	Havanese	0.0553306
SRR32064689	2.81055	-0.969626	Havanese	0.0405001
SRR32268087	-4.41707	6.74864	CavalierKingCharlesSpaniel	0.0840028
SRR32268088	-4.32746	6.65726	CavalierKingCharlesSpaniel	0.0439876
SRR32268089	-4.34665	6.67809	CavalierKingCharlesSpaniel	0.0156912
SRR32268090	-4.38952	6.72131	CavalierKingCharlesSpaniel	0.0451996
SRR32268091	-4.40728	6.73924	CavalierKingCharlesSpaniel	0.0704368
SRR32268092	-4.26899	6.59712	CavalierKingCharlesSpaniel	0.127866
SRR32684191	-1.97196	4.53899	BullTerrier	0.0142219
SRR33639172	-0.932773	1.68631	Boerboel	0.132033
SRR33639173	-0.86181	1.56495	Boerboel	0.056642
SRR34539791	-0.0221172	-0.965856	GermanShortHairPointer	0.022585
SRR34539792	0.0182671	-0.915751	GermanShortHairPointer	0.0436999
SRR34539793	-0.0295663	-0.947967	GermanShortHairPointer	0.0273275
SRR34539794	-0.0117736	-0.995714	GermanShortHairPointer	0.042668
SRR34539795	0.0306496	-0.9446	GermanShortHairPointer	0.0348433
SRR35396290	-5.31113	2.63281	Saluki	5.28441
SRR35538163	-1.10024	0.828921	RhodesianRidgeback	0.00865055
SRR35538172	-1.16134	0.847704	RhodesianRidgeback	0.0672308
SRR35538196	-1.09647	0.82572	RhodesianRidgeback	0.00646381
SRR35557580	2.53429	-6.12063	LhasaApso	0.0644578
SRR8541892	2.27924	-0.937639	Maltese	0.258515
SRR8614015	-0.66156	-1.16297	Doberman	0.0355868
SRR8614044	-0.636333	0.0495452	JackRussellTerrier	0.170675
SRR8614054	-0.232297	-0.414448	EnglishSetter	0.0655226
SRR8614056	-0.908173	-0.425969	Schnauzer	0.051388
SRR8614057	-0.887508	-0.441849	Schnauzer	0.0636796
SRR8614074	-0.670257	-1.25809	Doberman	0.0610456
SRR8614076	0.97938	-0.809887	Basenji	0.0241748
SRR8614083	-0.877748	-0.32067	Schnauzer	0.058661
