## Supplementary Table 8 for "Inference of admixture in dogs from whole genome sequences"

### Sheet: ST8_ downSampling_stats
RMSE	PearsonR	sample
0.0453817	0.795807	Pomeranian_Chihuahua_IcelandicSh_.430_.400_.170
0.0535843	0.692425	Pomeranian_Chihuahua_IcelandicShe_.430_.400_.170
0.0528503	0.702739	Pomeranian_Chihuahua_IcelandicShee_.430_.400_.170
0.0532803	0.697597	Pomeranian_Chihuahua_IcelandicSheep_.430_.400_.170
0.0390867	0.876649	Pomeranian_Chihuahua_IcelandicSheepd_.430_.400_.170
0.0409207	0.86122	Pomeranian_Chihuahua_IcelandicSheepdo_.430_.400_.170
0.0202382	0.960703	Poodle_MiniaturePoodle_LabradorRetriever_CockerS_.402_.349_.104_.145
0.0273063	0.925492	Poodle_MiniaturePoodle_LabradorRetriever_CockerS_.422_.339_.091_.148
0.0261362	0.923881	Poodle_MiniaturePoodle_LabradorRetriever_CockerSp_.402_.349_.104_.145
0.0326115	0.882655	Poodle_MiniaturePoodle_LabradorRetriever_CockerSp_.422_.339_.091_.148
0.0300856	0.89661	Poodle_MiniaturePoodle_LabradorRetriever_CockerSpa_.402_.349_.104_.145
0.0379559	0.834215	Poodle_MiniaturePoodle_LabradorRetriever_CockerSpa_.422_.339_.091_.148
0.0215319	0.950063	Poodle_MiniaturePoodle_LabradorRetriever_CockerSpan_.402_.349_.104_.145
0.0345055	0.866087	Poodle_MiniaturePoodle_LabradorRetriever_CockerSpan_.422_.339_.091_.148
0.0193336	0.965482	Poodle_MiniaturePoodle_LabradorRetriever_CockerSpani_.402_.349_.104_.145
0.0400792	0.818063	Poodle_MiniaturePoodle_LabradorRetriever_CockerSpani_.422_.339_.091_.148
0.0106154	0.989252	Poodle_MiniaturePoodle_LabradorRetriever_CockerSpanie_.402_.349_.104_.145
0.0420236	0.797741	Poodle_MiniaturePoodle_LabradorRetriever_CockerSpanie_.422_.339_.091_.148
