## Supplementary Table 7 for "Inference of admixture in dogs from whole genome sequences"

### Sheet: ST7_ synth_stats
RMSE	PearsonR	sample
0.0286657	0.949825	Basenji_JapaneseChin_.4887_.5113
0.0314395	0.946848	Boerboel_Saluki_.4302_.5698
0.0304547	0.96112	BorderCollie_Greyhound_.8372_.1628
0.0467465	0.912051	BorderCollie_Kishu_.3740_.6260
0.0425627	0.921241	CairnTerrier_ScottishDeerhound_.3862_.6138
0.0649608	0.713149	CatahoulaLeopardDog_BullTerrier_.6071_.3929
0.0167344	0.983408	CavalierKingCharlesSpaniel_Leonberger_.4271_.5729
0.0286005	0.951437	Chihuahua_ChowChow_.4702_.5298
0.0223514	0.979396	ChineseSharPei_Boerboel_.8205_.1795
0.0179239	0.97975	ChineseSharPei_SoftCoatedWheatenTerrier_.4709_.5291
0.0339777	0.949764	ChineseSharPei_StBernard_.3593_.6407
0.0401859	0.898574	CockerSpaniel_ChowChow_.6562_.3438
0.0369889	0.940044	CockerSpaniel_Samoyed_.3711_.6289
0.0511729	0.841378	EnglishBulldog_ChowChow_.6962_.3038
0.026813	0.971496	FrenchBulldog_Chihuahua_.3083_.6917
0.044092	0.886066	GermanShepherd_YorkshireTerrier_.5257_.4743
0.0518815	0.895277	GermanShortHairPointer_TosaInu_.3793_.6207
0.0035784	0.999783	GreekTracer_Akita_.0204_.9796
0.0662507	0.760234	GreekTracer_ShihTzu_.4953_.5047
0.0499065	0.848237	Greyhound_BMastiff_.5950_.4050
0.0256262	0.961051	Greyhound_PharaohHound_.6875_.3125
0.0664662	0.75813	Havanese_TibetanMastiff_.7916_.2084
0.0342193	0.952521	IcelandicSheepDog_ScottishDeerhound_.3375_.6625
0.0218579	0.974011	IrishWolfhound_ScottishDeerhound_.4031_.5969
0.0102371	0.996994	JackRussellTerrier_PitBullTerrier_.1711_.8289
0.0234457	0.969293	JapaneseChin_GreatDane_.4202_.5798
0.00510448	0.999551	Kishu_CatahoulaLeopardDog_.0291_.9709
0.0401343	0.911864	LabradorRetriever_Samoyed_.7592_.2408
0.010851	0.995327	Leonberger_GreekTracer_.9014_.0986
0.0332242	0.929335	PitBullTerrier_Husky_.5545_.4455
0.0157841	0.985321	Poodle_BMastiff_.4210_.5790
0.0233095	0.986276	Poodle_IrishWolfhound_.9574_.0426
0.0246568	0.963742	PortugueseWaterDog_Havanese_.4583_.5417
0.0309715	0.952198	Rottweiler_BorderCollie_.3975_.6025
0.0361816	0.917326	Rottweiler_GermanShortHairPointer_.5555_.4445
0.022796	0.976974	Rottweiler_WestHighlandWhiteTerrier_.3308_.6692
0.0413505	0.932729	Saluki_Sloughi_.3500_.6500
0.051622	0.857325	Schnauzer_ThaiRidgeback_.5036_.4964
0.0342695	0.952548	ScottishDeerhound_Maltese_.8588_.1412
0.0116338	0.994441	ScottishDeerhound_WestHighlandWhiteTerrier_.2741_.7259
0.0382199	0.949118	ScottishTerrier_TibetanMastiff_.3043_.6957
0.0336871	0.954012	ShetlandSheepdog_BMastiff_.3357_.6643
0.0672903	0.755323	ShetlandSheepdog_TibetanSpaniel_.8019_.1981
0.0294737	0.945933	ShibaInu_LabradorRetriever_.6612_.3388
0.0150523	0.991313	ShihTzu_StaffordshireBullTerrier_.2638_.7362
0.00318111	0.999794	Sloughi_Kishu_.9531_.0469
0.0029446	0.999728	StaffordshireBullTerrier_Boxer_.1739_.8261
0.0441299	0.910839	StaffordshireBullTerrier_LabradorRetriever_.8421_.1579
0.0343048	0.924075	TosaInu_Doberman_.5971_.4029
0.0487231	0.864686	YorkshireTerrier_SoftCoatedWheatenTerrier_.7500_.2500
