## Supplementary Table 6 for "Inference of admixture in dogs from whole genome sequences"

### Sheet: ST6_ QUAL20-0-G-MAF0.01-GENO0.2
sample	Component1	Component2	breed	distance_from_center
DRR608889	-4.38499	-4.9169	ShibaInu	0.0508872
DRR608891	-4.30989	-4.8793	ShibaInu	0.0331177
DRR608899	-4.31689	-4.70999	ShibaInu	0.185002
ERR10807439	-0.0086392	2.1336	BorderCollie	0.0734077
ERR10807442	0.0483982	2.18745	BorderCollie	0.0273626
ERR10807444	0.0908128	2.19043	BorderCollie	0.0425518
ERR10807449	0.0951663	2.14468	BorderCollie	0.0402252
ERR10807453	3.65142	-2.51442	StaffordshireBullTerrier	0.0360623
ERR11203021	-5.93081	-0.557977	ShihTzu	0.0217393
ERR11203035	-0.100271	1.88065	ShetlandSheepdog	0.0547771
ERR11203042	3.63803	5.83091	Maltese	0.0938422
ERR11203048	3.68929	-2.49014	StaffordshireBullTerrier	0.0354892
ERR11203051	1.82461	-0.85357	SoftCoatedWheatenTerrier	0.07928
ERR11203054	3.72129	-2.52805	StaffordshireBullTerrier	0.0356343
ERR11203055	3.69073	-2.55181	StaffordshireBullTerrier	0.0268249
ERR11203056	3.67601	-2.54284	StaffordshireBullTerrier	0.0199299
ERR11203059	-0.0827845	1.80902	ShetlandSheepdog	0.0563944
ERR11203075	2.27748	1.5287	Dachshund	0.245732
ERR11203076	2.40069	1.54502	Dachshund	0.122237
ERR11203078	2.35821	1.48129	Dachshund	0.175333
ERR11271773	1.60551	2.6518	EnglishSetter	0.0390615
ERR11403161	1.65226	1.15957	Chihuahua	0.257039
ERR12380219	0.24357	11.4779	LabradorRetriever	0.0658325
SRR10077565	3.30168	-2.23325	PitBullTerrier	0.120961
SRR10752614	2.3712	2.10698	CockerSpaniel	0.0501566
SRR10752616	0.533936	-0.364994	Basenji	0.0497132
SRR10752622	3.84253	-2.08397	BostonTerrier	0.0783667
SRR10752636	3.88244	-2.1235	BostonTerrier	0.0222408
SRR10752637	-4.38293	-4.96144	ShibaInu	0.0804297
SRR1138364	-4.73302	-1.10713	TibetanMastiff	0.056466
SRR1138365	-4.67023	-1.18731	TibetanMastiff	0.0455889
SRR1138367	-4.71652	-1.14077	TibetanMastiff	0.0202014
SRR1138368	-4.69499	-1.17239	TibetanMastiff	0.019733
SRR12330021	-4.59568	-3.64736	ChowChow	0.0140288
SRR12330022	-4.57747	-3.63199	ChowChow	0.0266794
SRR12330023	-4.57789	-3.65487	ChowChow	0.00830356
SRR12330024	-12.1801	0.209011	JapaneseChin	0.0228301
SRR12330025	-12.1772	0.161104	JapaneseChin	0.0358127
SRR12330027	-12.2133	0.173533	JapaneseChin	0.0257903
SRR12330048	2.45653	-1.89145	BMastiff	0.0359177
SRR12330074	2.07703	-1.62319	Boerboel	0.0594929
SRR12330075	2.17579	-1.75916	Boerboel	0.112314
SRR12330090	0.978336	1.02257	Pomeranian	0.163199
SRR12330142	0.259093	-0.903952	TosaInu	0.0532796
SRR12330143	0.302863	-0.925815	TosaInu	0.0117397
SRR12330144	-8.0965	-7.61143	TibetanSpaniel	0.0213221
SRR12330145	-8.13012	-7.64496	TibetanSpaniel	0.0261599
SRR12330148	-8.12589	-7.64088	TibetanSpaniel	0.0202921
SRR12330159	-7.69114	3.43112	StBernard	0.0141243
SRR12330160	-7.70517	3.44288	StBernard	0.00421186
SRR12330189	-5.94535	-0.516107	ShihTzu	0.0226925
SRR12330190	-4.33032	-4.88337	ShibaInu	0.0139045
SRR12330191	-4.16606	-3.28132	ChineseSharPei	0.0549362
SRR12330193	-4.25656	-3.37477	ChineseSharPei	0.0762145
SRR12330194	-4.19243	-3.30061	ChineseSharPei	0.0222746
SRR12330222	-0.523809	-1.189	PharaohHound	0.0138017
SRR12330223	-0.502454	-1.18373	PharaohHound	0.0135713
SRR12330270	3.74576	5.95213	Maltese	0.0685412
SRR12330274	1.96539	0.665369	CatahoulaLeopardDog	0.235336
SRR12330275	1.9683	0.633118	CatahoulaLeopardDog	0.207511
SRR12330279	1.68056	0.0503432	CatahoulaLeopardDog	0.442537
SRR12330292	2.29161	2.19831	CockerSpaniel	0.0714286
SRR12330299	-4.68447	2.3364	IcelandicSheepDog	0.0154463
SRR12330300	-4.7036	2.33884	IcelandicSheepDog	0.00843122
SRR12330301	-4.72733	2.36247	IcelandicSheepDog	0.0417352
SRR12330348	1.64788	2.57532	EnglishSetter	0.0505201
SRR12330349	1.58128	2.63799	EnglishSetter	0.0416979
SRR12330360	2.3966	2.06464	CockerSpaniel	0.0994596
SRR12330362	2.34638	2.12625	CockerSpaniel	0.0220933
SRR12330403	2.32133	2.2028	CockerSpaniel	0.0587101
SRR12330404	2.32652	2.18875	CockerSpaniel	0.0437327
SRR13339230	1.8436	1.76302	MiniaturePoodle	0.0359662
SRR13339286	8.44138	5.47793	WestHighlandWhiteTerrier	0.017874
SRR13339290	8.46337	5.47759	WestHighlandWhiteTerrier	0.0271283
SRR13376352	1.82897	0.883319	GreekTracer	0.011295
SRR13376354	1.83357	0.905436	GreekTracer	0.011295
SRR14750415	2.6969	1.54617	Dachshund	0.174084
SRR14750416	2.71206	1.58766	Dachshund	0.194726
SRR15100136	-4.59222	-3.69511	ChowChow	0.0383205
SRR15100154	-4.36758	-9.88089	Akita	0.011365
SRR15100165	-4.3191	-9.92333	Akita	0.0533102
SRR15100185	3.92201	-2.15065	BostonTerrier	0.0260031
SRR15100186	3.91445	-2.16903	BostonTerrier	0.0345287
SRR15100209	-4.33772	-9.87453	Akita	0.0234395
SRR15100226	-0.523427	-1.16718	PharaohHound	0.0140808
SRR15100260	8.05313	5.51171	CairnTerrier	0.0500165
SRR15100261	8.12015	5.55542	CairnTerrier	0.0373277
SRR15100269	-4.37575	-9.88259	Akita	0.01842
SRR15734668	8.04725	5.5717	CairnTerrier	0.0408916
SRR15734676	-4.37515	-9.88825	Akita	0.0174461
SRR15734680	2.40135	-1.83869	BMastiff	0.0404365
SRR15734684	3.88719	-2.17914	BostonTerrier	0.0428771
SRR15734692	3.7167	5.92449	Maltese	0.02846
SRR15734693	3.63729	5.8466	Maltese	0.0828107
SRR15734714	-7.67515	6.84652	Leonberger	0.010032
SRR15734715	-7.7023	6.83863	Leonberger	0.0204916
SRR15734756	-5.93655	-0.536133	ShihTzu	0.0034116
SRR15734758	-5.91428	-0.560185	ShihTzu	0.0335073
SRR15734769	-4.19493	-3.31454	ChineseSharPei	0.0148148
SRR15734770	-4.17826	-3.3365	ChineseSharPei	0.0383406
SRR15734772	-4.27024	-3.28002	ChineseSharPei	0.0696945
SRR15734790	-4.30398	-4.95761	ShibaInu	0.0733566
SRR15734794	0.755325	-0.358452	Sloughi	0.263187
SRR15734797	-7.71486	3.45887	StBernard	0.0225866
SRR15734798	-7.68326	3.44291	StBernard	0.0185595
SRR15734799	-7.70656	3.43392	StBernard	0.00822211
SRR15734806	1.18257	-0.371835	RhodesianRidgeback	0.101434
SRR15734827	1.8246	1.85289	MiniaturePoodle	0.0912659
SRR15734885	3.64533	0.934312	Doberman	0.0446219
SRR16048453	-8.13636	-7.651	TibetanSpaniel	0.0348442
SRR16048454	-8.11467	-7.62951	TibetanSpaniel	0.00431305
SRR16048455	-8.06614	-7.58102	TibetanSpaniel	0.0642867
SRR16048472	-4.28945	-3.74486	Kishu	0.817286
SRR16048473	-4.60168	-1.28703	Kishu	1.6603
SRR16048474	-4.27659	-3.76917	Kishu	0.843046
SRR16048490	-4.71353	2.33645	IcelandicSheepDog	0.0151335
SRR16048491	-4.69009	2.30505	IcelandicSheepDog	0.0281208
SRR16048492	-4.67599	2.31078	IcelandicSheepDog	0.0311942
SRR16048512	-4.24854	-4.07377	ThaiRidgeback	0.0438782
SRR16048514	-4.28582	-4.08082	ThaiRidgeback	0.019487
SRR16048515	-4.33469	-4.15849	ThaiRidgeback	0.0775393
SRR16048516	-4.24063	-4.04611	ThaiRidgeback	0.0690513
SRR16048517	-4.29449	-4.13762	ThaiRidgeback	0.039
SRR16048559	0.668377	-0.616532	Sloughi	0.0232281
SRR16048603	-5.94028	-0.513366	ShihTzu	0.0246562
SRR16048604	-5.96913	-0.544271	ShihTzu	0.0303798
SRR16048605	-4.34939	-4.94639	ShibaInu	0.0536875
SRR16048701	1.39953	0.369701	Greyhound	0.120169
SRR16048703	1.45796	0.473002	Greyhound	0.00368807
SRR16048704	1.41059	0.517884	Greyhound	0.0616144
SRR16048705	1.55477	0.543129	Greyhound	0.119702
SRR16048710	3.09615	-2.12056	PitBullTerrier	0.113504
SRR16048711	3.18469	-2.17957	PitBullTerrier	0.00964941
SRR16048712	-0.523539	-1.18375	PharaohHound	0.0101174
SRR16048715	-0.50149	-1.16843	PharaohHound	0.0167532
SRR16048792	3.76837	5.98946	Maltese	0.111409
SRR16048828	-5.31122	-0.652534	LhasaApso	0.0215034
SRR16048830	-5.31498	-0.638693	LhasaApso	0.0126284
SRR16048832	-5.25212	-0.667525	LhasaApso	0.0808373
SRR16048833	-7.68078	6.86059	Leonberger	0.0215862
SRR16048834	-7.71059	6.82429	Leonberger	0.0323279
SRR16048835	-7.66005	6.81373	Leonberger	0.0333731
SRR16048849	2.75816	1.53311	Dachshund	0.235427
SRR16048850	2.6975	1.51462	Dachshund	0.176677
SRR16048851	2.7655	1.54659	Dachshund	0.242674
SRR16048852	2.27225	1.55588	Dachshund	0.251041
SRR16048853	2.29005	1.57605	Dachshund	0.235383
SRR16048866	-12.2109	0.197012	JapaneseChin	0.0164317
SRR16048867	-12.2065	0.201986	JapaneseChin	0.0149972
SRR16048869	-12.1838	0.209239	JapaneseChin	0.0207327
SRR16288960	-7.70902	3.43352	StBernard	0.0101649
SRR16955638	1.24037	-0.321636	RhodesianRidgeback	0.0264092
SRR16998403	5.49392	-12.0547	Pug	0.0707303
SRR16998405	5.55168	-12.1124	Pug	0.0109181
SRR16998418	-4.68961	-1.16016	TibetanMastiff	0.0130637
SRR1784119	1.79234	-0.941198	SoftCoatedWheatenTerrier	0.021059
SRR1784131	0.918728	0.882429	Schnauzer	0.0831962
SRR19638340	2.22015	-8.84176	BullTerrier	0.0743194
SRR19638341	2.32857	-8.73345	BullTerrier	0.0789935
SRR19638342	2.25446	-8.80701	BullTerrier	0.0255796
SRR19638345	2.28439	-8.79492	BullTerrier	0.0109464
SRR19638348	2.28009	-8.7813	BullTerrier	0.0111548
SRR2016149	8.41786	5.51602	WestHighlandWhiteTerrier	0.0324592
SRR2016150	8.41106	5.54996	WestHighlandWhiteTerrier	0.0630487
SRR2016155	8.48223	5.45705	WestHighlandWhiteTerrier	0.054951
SRR2016161	1.35689	-0.631395	JackRussellTerrier	0.0208572
SRR2016168	1.39603	-0.607689	JackRussellTerrier	0.0595387
SRR2016181	1.7668	-0.936344	SoftCoatedWheatenTerrier	0.0226933
SRR2016182	1.75304	-0.955996	SoftCoatedWheatenTerrier	0.046277
SRR20326249	0.402395	-0.591826	Saluki	0.0852302
SRR20326267	2.04978	-1.65226	Boerboel	0.0542578
SRR20326278	2.14151	-1.71305	Boerboel	0.0560009
SRR20326434	1.98173	-1.5755	Boerboel	0.154989
SRR20326443	0.711086	-0.640624	Sloughi	0.0332757
SRR20326444	0.437457	-0.679554	Saluki	0.0265844
SRR20326607	0.523876	-0.706266	Saluki	0.0837631
SRR20326662	0.370221	-0.921525	TosaInu	0.0596598
SRR21791294	8.10098	5.58298	CairnTerrier	0.035967
SRR22702938	5.57139	-12.1325	Pug	0.0390794
SRR23628603	1.32337	1.78982	YorkshireTerrier	0.0446138
SRR23628604	4.71919	-7.88012	CavalierKingCharlesSpaniel	0.00964997
SRR23628609	1.2984	1.72225	YorkshireTerrier	0.0307102
SRR23628620	4.66557	-7.8265	CavalierKingCharlesSpaniel	0.066179
SRR23628621	-3.57913	14.6651	GoldenRetriever	0.0211534
SRR23628622	-3.50478	14.7375	GoldenRetriever	0.0826344
SRR23628624	-3.54499	14.6977	GoldenRetriever	0.0260943
SRR23628628	-3.53107	14.7118	GoldenRetriever	0.0459079
SRR23628630	-0.555147	-9.91947	EnglishBulldog	0.0699934
SRR23628631	-0.472833	-10.0021	EnglishBulldog	0.0466042
SRR23628633	-0.5232	-9.95174	EnglishBulldog	0.0245892
SRR23628635	3.93542	-3.64502	FrenchBulldog	0.0349035
SRR23628638	-3.6031	14.6399	GoldenRetriever	0.0558671
SRR23628641	-3.55221	14.6911	GoldenRetriever	0.0162996
SRR23628642	-3.54395	14.6989	GoldenRetriever	0.0276596
SRR23628645	1.31411	1.76952	YorkshireTerrier	0.0229333
SRR23628649	2.33897	-2.81791	Boxer	0.00483846
SRR23628659	2.35728	-2.79898	Boxer	0.0221022
SRR23628660	-0.514275	-9.96169	EnglishBulldog	0.0112507
SRR23628663	3.91396	6.13826	Havanese	0.0601942
SRR23628668	1.11734	1.11258	Pomeranian	0.0352267
SRR23628671	1.78635	1.72516	MiniaturePoodle	0.0436014
SRR23628677	2.3746	-2.80057	Boxer	0.0348232
SRR23628679	1.18573	1.21514	Pomeranian	0.145659
SRR23628681	2.33617	-2.82734	Boxer	0.0132844
SRR23628686	1.33382	1.19309	Pomeranian	0.232117
SRR23867281	-3.59165	14.6506	GoldenRetriever	0.0402169
SRR24093916	-0.495935	-9.97884	EnglishBulldog	0.0138573
SRR24300336	5.54533	-12.106	Pug	0.00189207
SRR24300337	5.57016	-12.1309	Pug	0.0370733
SRR24300338	5.53102	-12.0918	Pug	0.0182288
SRR24300350	-3.62072	14.6215	GoldenRetriever	0.0813793
SRR24300351	2.04553	1.42892	Chihuahua	0.22251
SRR24300352	2.03344	1.34633	Chihuahua	0.168033
SRR24300353	1.73994	1.23527	Chihuahua	0.145923
SRR24899249	3.95548	-3.657	FrenchBulldog	0.0138757
SRR2747498	1.36771	-0.663336	JackRussellTerrier	0.0157406
SRR2747510	1.57098	2.65572	EnglishSetter	0.0609237
SRR28454197	2.27337	1.08786	Beagle	0.0243085
SRR28454201	2.31283	1.08432	Beagle	0.0165751
SRR28454203	2.30635	1.09981	Beagle	0.0127171
SRR29009667	2.31058	-2.83656	Boxer	0.0386906
SRR29398824	-0.661776	3.91951	GreatDane	0.00420579
SRR29398825	-1.25057	-7.13171	PortugueseWaterDog	0.0257563
SRR29398827	-1.28001	-7.16112	PortugueseWaterDog	0.0158638
SRR29398831	3.9405	-2.14912	BostonTerrier	0.0426743
SRR29398832	3.90593	-2.11063	BostonTerrier	0.0281687
SRR29398833	0.160675	11.3937	LabradorRetriever	0.0527372
SRR29398844	1.25705	1.73026	YorkshireTerrier	0.0470244
SRR29398850	4.74997	-7.91069	CavalierKingCharlesSpaniel	0.053029
SRR29398852	1.01568	0.740317	Pomeranian	0.358867
SRR29398860	1.15537	1.1971	Pomeranian	0.119472
SRR29476532	-1.24964	-7.13096	PortugueseWaterDog	0.0269448
SRR29476535	-1.26135	-7.14239	PortugueseWaterDog	0.0105781
SRR29476536	-1.29069	-7.17207	PortugueseWaterDog	0.0311534
SRR29476539	3.99472	-3.7092	FrenchBulldog	0.0524825
SRR29476540	3.92434	-3.65093	FrenchBulldog	0.04015
SRR29476561	-0.870965	0.274643	GermanShepherd	0.0147808
SRR29476562	-1.28017	-7.16153	PortugueseWaterDog	0.0162618
SRR29476566	-0.861519	0.283827	GermanShepherd	0.027931
SRR29476567	2.58389	3.42388	Poodle	0.214424
SRR29476568	2.71383	3.59301	Poodle	0.0554009
SRR29476569	2.68096	3.64047	Poodle	0.0236574
SRR29476571	2.69818	3.64149	Poodle	0.0373357
SRR29476574	-0.886388	0.251158	GermanShepherd	0.0135958
SRR29476575	1.77598	1.71178	MiniaturePoodle	0.0603881
SRR29476578	-0.897945	0.242768	GermanShepherd	0.0269824
SRR29699866	-0.886513	0.265061	GermanShepherd	0.00605378
SRR29699869	-5.23111	-1.48629	Husky	0.0326488
SRR29699870	-5.28507	-1.51357	Husky	0.0278425
SRR29699871	-5.26446	-1.50111	Husky	0.00460985
SRR29699872	-5.27008	-1.52768	Husky	0.0279021
SRR29699874	-5.24871	-1.47989	Husky	0.0245157
SRR29699881	-5.42338	-0.608542	LhasaApso	0.100385
SRR29699882	-5.38615	-0.578697	LhasaApso	0.08377
SRR29699884	-0.607795	3.86884	GreatDane	0.0700292
SRR29699900	-0.6652	3.91915	GreatDane	0.00641523
SRR29699903	-0.728514	3.98158	GreatDane	0.0951629
SRR29699904	-0.635175	3.89021	GreatDane	0.0354797
SRR29699908	8.09533	5.52847	CairnTerrier	0.0264197
SRR29744197	-0.474593	-10.0021	EnglishBulldog	0.0453752
SRR29744199	3.70009	0.888625	Doberman	0.0267048
SRR29744201	3.69399	0.888355	Doberman	0.0224453
SRR29744203	8.08113	5.5607	CairnTerrier	0.00906638
SRR29749721	3.97166	-3.68054	FrenchBulldog	0.0159017
SRR29749723	3.93771	-3.63602	FrenchBulldog	0.0406086
SRR29749724	3.99733	-3.71318	FrenchBulldog	0.0571895
SRR29749726	2.4368	-1.8701	BMastiff	0.00697957
SRR29749727	2.42956	-1.86426	BMastiff	0.00239356
SRR29759788	2.6728	3.68875	Poodle	0.0672846
SRR29759789	2.6504	3.68085	Poodle	0.0612322
SRR29759790	2.63242	3.67119	Poodle	0.0600251
SRR29759791	2.69933	3.63447	Poodle	0.0352275
SRR29759794	-0.967293	4.79094	IrishWolfhound	0.0316444
SRR29759796	-0.931835	4.7551	IrishWolfhound	0.018839
SRR29759798	-0.931195	4.75612	IrishWolfhound	0.01868
SRR29802381	1.81405	1.43977	Rottweiler	0.0184866
SRR29802382	1.84183	1.37266	Rottweiler	0.0582627
SRR29802384	1.75201	1.04951	ScottishDeerhound	0.0164653
SRR29802386	1.77509	1.45257	Rottweiler	0.0468641
SRR30590047	1.7833	1.03922	ScottishDeerhound	0.0164653
SRR30590052	-7.69034	6.89492	Leonberger	0.0565384
SRR30590054	-7.65349	6.79451	Leonberger	0.0527625
SRR30590055	0.22579	11.4514	LabradorRetriever	0.035975
SRR30590056	0.208234	11.4364	LabradorRetriever	0.014376
SRR30590057	0.211685	11.4227	LabradorRetriever	0.0213549
SRR30590058	0.260432	11.383	LabradorRetriever	0.0841859
SRR30590059	0.124602	11.3478	LabradorRetriever	0.111151
SRR30590060	0.218072	11.4332	LabradorRetriever	0.02415
SRR30590061	0.12471	11.5153	LabradorRetriever	0.106344
SRR30590062	0.161845	11.4849	LabradorRetriever	0.059631
SRR30807147	-0.158921	1.81594	ShetlandSheepdog	0.0334957
SRR30817380	0.5319	-0.470594	Basenji	0.0589477
SRR30817412	-0.952387	4.77175	IrishWolfhound	0.00767336
SRR30817414	-0.946987	4.76403	IrishWolfhound	0.0037071
SRR30817427	1.91896	1.24216	Chihuahua	0.0574329
SRR30817437	0.085684	2.15165	BorderCollie	0.0287301
SRR30817441	0.0423557	2.16545	BorderCollie	0.0169205
SRR30817443	-0.858161	-4.13668	Samoyed	0.0205075
SRR30817444	-0.777127	-4.0643	Samoyed	0.0888512
SRR30817446	-0.874577	-4.16031	Samoyed	0.0479529
SRR30817447	-0.868172	-4.15578	Samoyed	0.0402176
SRR30817448	-0.823525	-4.10928	Samoyed	0.0242545
SRR30817449	-0.862571	-4.16057	Samoyed	0.0404058
SRR30817464	-4.29732	-4.10424	ThaiRidgeback	0.014328
SRR30817465	0.641501	-0.69917	Sloughi	0.0989323
SRR30817466	0.665573	-0.709969	Sloughi	0.0996185
SRR30817467	0.706779	-0.657857	Sloughi	0.0466817
SRR30817472	-0.146891	1.82905	ShetlandSheepdog	0.0163035
SRR30817473	-0.172227	1.84613	ShetlandSheepdog	0.041233
SRR30817475	8.18556	5.12405	ScottishTerrier	0.0406564
SRR30817476	8.24702	5.13042	ScottishTerrier	0.0347106
SRR30817477	8.22326	5.08435	ScottishTerrier	0.0219262
SRR30817478	8.2256	5.07449	ScottishTerrier	0.0319428
SRR30817479	8.22911	5.11792	ScottishTerrier	0.0136141
SRR30817509	-4.37139	-9.87029	Akita	0.0212796
SRR32038673	3.86121	6.06239	Havanese	0.0346103
SRR32038674	3.8968	6.11202	Havanese	0.0300968
SRR32064686	3.81304	6.06671	Havanese	0.0653104
SRR32064687	3.92387	6.153	Havanese	0.0777285
SRR32064688	3.83873	6.04916	Havanese	0.0567782
SRR32064689	3.85452	6.08598	Havanese	0.0196028
SRR32268087	4.77321	-7.9342	CavalierKingCharlesSpaniel	0.0860925
SRR32268088	4.68241	-7.84413	CavalierKingCharlesSpaniel	0.0417989
SRR32268089	4.69588	-7.85692	CavalierKingCharlesSpaniel	0.023234
SRR32268090	4.73152	-7.89221	CavalierKingCharlesSpaniel	0.0269229
SRR32268091	4.7518	-7.91357	CavalierKingCharlesSpaniel	0.0563685
SRR32268092	4.64118	-7.80185	CavalierKingCharlesSpaniel	0.10085
SRR32684191	2.27783	-8.78636	BullTerrier	0.00569811
SRR33639172	2.17354	-1.77212	Boerboel	0.120421
SRR33639173	2.07839	-1.65979	Boerboel	0.0268381
SRR34539791	0.342216	-1.93087	GermanShortHairPointer	0.056345
SRR34539792	0.280767	-2.00397	GermanShortHairPointer	0.0391567
SRR34539793	0.310955	-1.96966	GermanShortHairPointer	0.00656389
SRR34539794	0.327277	-1.95796	GermanShortHairPointer	0.026583
SRR34539795	0.270229	-2.00891	GermanShortHairPointer	0.0500015
SRR35396290	-0.816462	-4.10206	Samoyed	0.0343501
SRR35538163	1.24967	-0.297411	RhodesianRidgeback	0.0024924
SRR35538172	1.32406	-0.235399	RhodesianRidgeback	0.0953683
SRR35538196	1.26382	-0.263602	RhodesianRidgeback	0.036317
SRR35557580	-5.2778	-0.685699	LhasaApso	0.0685392
SRR8541892	3.67777	5.87829	Maltese	0.0320224
SRR8614015	3.65805	0.926761	Doberman	0.0301738
SRR8614044	1.30553	-0.706576	JackRussellTerrier	0.0745199
SRR8614054	1.67133	2.54924	EnglishSetter	0.0855813
SRR8614056	0.981047	1.03709	Schnauzer	0.0838325
SRR8614057	1.00585	1.02797	Schnauzer	0.0871994
SRR8614074	3.69818	0.887817	Doberman	0.0257751
SRR8614076	0.495052	-0.402811	Basenji	0.0271485
SRR8614083	0.911646	0.883029	Schnauzer	0.0859419
