## Supplementary Table 5 for "Inference of admixture in dogs from whole genome sequences"

### Sheet: ST5_ QUAL20-0-G-MAF0.01-GENO0.2
sample	Component1	Component2	breed	distance_from_center
DRR608889	-6.52953	-4.46975	ShibaInu	0.0438097
DRR608891	-6.48137	-4.42724	ShibaInu	0.0204315
DRR608899	-6.35156	-4.27759	ShibaInu	0.218349
ERR10807439	2.95506	4.78484	BorderCollie	0.043995
ERR10807442	2.90706	4.73959	BorderCollie	0.0254086
ERR10807444	2.90064	4.79943	BorderCollie	0.0398236
ERR10807449	2.87547	4.78425	BorderCollie	0.0464867
ERR10807453	5.28137	-1.87201	StaffordshireBullTerrier	0.0196198
ERR11203021	-5.34497	-0.492075	ShihTzu	0.0182345
ERR11203035	2.64425	4.52234	ShetlandSheepdog	0.0220751
ERR11203042	1.48412	-2.2245	Maltese	0.113772
ERR11203048	5.27087	-1.87307	StaffordshireBullTerrier	0.0283257
ERR11203051	3.30659	0.268265	SoftCoatedWheatenTerrier	0.0757122
ERR11203054	5.31371	-1.86352	StaffordshireBullTerrier	0.0201901
ERR11203055	5.28331	-1.8435	StaffordshireBullTerrier	0.0178339
ERR11203056	5.3231	-1.83495	StaffordshireBullTerrier	0.036385
ERR11203059	2.69004	4.56347	ShetlandSheepdog	0.0834718
ERR11203075	3.27103	2.77443	Dachshund	0.21645
ERR11203076	3.24765	2.87665	Dachshund	0.140352
ERR11203078	3.38379	2.69772	Dachshund	0.282886
ERR11271773	3.97636	1.66619	EnglishSetter	0.0322192
ERR11403161	2.76183	2.28968	Chihuahua	0.207069
ERR12380219	-1.0324	8.76867	LabradorRetriever	0.0854997
SRR10077565	4.82344	-1.74489	PitBullTerrier	0.0994315
SRR10752614	3.89103	2.63202	CockerSpaniel	0.0365363
SRR10752616	1.94411	0.78841	Basenji	0.0369755
SRR10752622	4.87071	-2.09416	BostonTerrier	0.0915443
SRR10752636	4.91723	-2.13955	BostonTerrier	0.0266794
SRR10752637	-6.54541	-4.49745	ShibaInu	0.0747827
SRR1138364	-5.28038	-1.87899	TibetanMastiff	0.0420438
SRR1138365	-5.32278	-1.94871	TibetanMastiff	0.0465816
SRR1138367	-5.3018	-1.87656	TibetanMastiff	0.0293755
SRR1138368	-5.33655	-1.91068	TibetanMastiff	0.022904
SRR12330021	-5.47061	-3.71066	ChowChow	0.024355
SRR12330022	-5.4294	-3.74842	ChowChow	0.0357245
SRR12330023	-5.46057	-3.72931	ChowChow	0.00423862
SRR12330024	-13.2771	1.0611	JapaneseChin	0.0243973
SRR12330025	-13.2738	1.04611	JapaneseChin	0.0338705
SRR12330027	-13.2881	1.08509	JapaneseChin	0.0226781
SRR12330048	3.98523	-0.792098	BMastiff	0.008487
SRR12330074	3.59102	-0.631772	Boerboel	0.0450183
SRR12330075	3.67131	-0.734918	Boerboel	0.0869941
SRR12330090	2.1422	2.3174	Pomeranian	0.0756455
SRR12330142	1.83463	0.22369	TosaInu	0.0119525
SRR12330143	1.7785	0.20603	TosaInu	0.0633068
SRR12330144	-9.31165	-3.92226	TibetanSpaniel	0.00364459
SRR12330145	-9.29373	-3.9421	TibetanSpaniel	0.0233346
SRR12330148	-9.29388	-3.93074	TibetanSpaniel	0.0160456
SRR12330159	-6.35688	5.12376	StBernard	0.0294001
SRR12330160	-6.38528	5.09555	StBernard	0.0109372
SRR12330189	-5.35323	-0.4998	ShihTzu	0.00765451
SRR12330190	-6.47763	-4.42192	ShibaInu	0.0267844
SRR12330191	-5.32694	-4.18832	ChineseSharPei	0.071259
SRR12330193	-5.28818	-4.10227	ChineseSharPei	0.0403752
SRR12330194	-5.25065	-4.15464	ChineseSharPei	0.0277689
SRR12330222	1.42543	-0.398394	PharaohHound	0.0161932
SRR12330223	1.39872	-0.430683	PharaohHound	0.0258675
SRR12330270	1.40125	-2.35916	Maltese	0.0445417
SRR12330274	3.23592	1.94789	CatahoulaLeopardDog	0.19038
SRR12330275	3.23389	1.90699	CatahoulaLeopardDog	0.151316
SRR12330279	3.05845	1.44658	CatahoulaLeopardDog	0.341477
SRR12330292	3.85226	2.58985	CockerSpaniel	0.0284623
SRR12330299	-2.17439	-2.55911	IcelandicSheepDog	0.0192066
SRR12330300	-2.18503	-2.56072	IcelandicSheepDog	0.0113814
SRR12330301	-2.21865	-2.60681	IcelandicSheepDog	0.0461073
SRR12330348	3.9431	1.75496	EnglishSetter	0.0768224
SRR12330349	3.96583	1.60157	EnglishSetter	0.0790444
SRR12330360	3.78883	2.67962	CockerSpaniel	0.0922576
SRR12330362	3.87124	2.62034	CockerSpaniel	0.0141011
SRR12330403	3.86691	2.57683	CockerSpaniel	0.0421123
SRR12330404	3.87388	2.60843	CockerSpaniel	0.0190191
SRR13339230	3.00253	2.87825	MiniaturePoodle	0.0356634
SRR13339286	-2.07619	2.07866	WestHighlandWhiteTerrier	0.0242307
SRR13339290	-2.09585	2.09331	WestHighlandWhiteTerrier	0.0470097
SRR13376352	2.9929	2.18019	GreekTracer	0.0418648
SRR13376354	2.91321	2.15451	GreekTracer	0.0418648
SRR14750415	3.44245	3.16066	Dachshund	0.207187
SRR14750416	3.39414	3.1543	Dachshund	0.183149
SRR15100136	-5.48662	-3.74508	ChowChow	0.0274477
SRR15100154	-3.18001	-7.59497	Akita	0.0158345
SRR15100165	-3.2094	-7.56526	Akita	0.0576195
SRR15100185	4.937	-2.17877	BostonTerrier	0.022991
SRR15100186	4.99247	-2.16336	BostonTerrier	0.0546223
SRR15100209	-3.18525	-7.5896	Akita	0.0233405
SRR15100226	1.41229	-0.416488	PharaohHound	0.0062279
SRR15100260	-2.37944	1.70847	CairnTerrier	0.0842451
SRR15100261	-2.30841	1.80261	CairnTerrier	0.0362572
SRR15100269	-3.14917	-7.62565	Akita	0.0276673
SRR15734668	-2.36258	1.76923	CairnTerrier	0.0274986
SRR15734676	-3.13401	-7.64027	Akita	0.0487287
SRR15734680	3.97097	-0.768123	BMastiff	0.0347692
SRR15734684	4.96186	-2.13505	BostonTerrier	0.0313568
SRR15734692	1.37941	-2.37054	Maltese	0.0675107
SRR15734693	1.4834	-2.32524	Maltese	0.0558778
SRR15734714	-11.1272	8.54753	Leonberger	0.0186242
SRR15734715	-11.0868	8.58699	Leonberger	0.0377927
SRR15734756	-5.35415	-0.533202	ShihTzu	0.0260071
SRR15734758	-5.33926	-0.527643	ShihTzu	0.0258715
SRR15734769	-5.25644	-4.13538	ChineseSharPei	0.0185758
SRR15734770	-5.3054	-4.18168	ChineseSharPei	0.05179
SRR15734772	-5.21865	-4.07898	ChineseSharPei	0.0827956
SRR15734790	-6.54296	-4.4901	ShibaInu	0.067666
SRR15734794	2.15074	0.797138	Sloughi	0.229778
SRR15734797	-6.39498	5.08554	StBernard	0.0247182
SRR15734798	-6.36075	5.11411	StBernard	0.0198641
SRR15734799	-6.37191	5.09662	StBernard	0.00647577
SRR15734806	2.64913	0.859721	RhodesianRidgeback	0.0961351
SRR15734827	2.97198	2.88229	MiniaturePoodle	0.0429173
SRR15734885	4.40801	3.52202	Doberman	0.0318625
SRR16048453	-9.29803	-3.9308	TibetanSpaniel	0.0124388
SRR16048454	-9.32042	-3.93495	TibetanSpaniel	0.0162314
SRR16048455	-9.33293	-3.8831	TibetanSpaniel	0.0476662
SRR16048472	-5.70173	-3.84256	Kishu	0.575775
SRR16048473	-5.3273	-2.10567	Kishu	1.20111
SRR16048474	-5.6862	-3.89671	Kishu	0.625621
SRR16048490	-2.21452	-2.60147	IcelandicSheepDog	0.0393625
SRR16048491	-2.17515	-2.54641	IcelandicSheepDog	0.0285962
SRR16048492	-2.16772	-2.55324	IcelandicSheepDog	0.0280949
SRR16048512	-5.97044	-3.71904	ThaiRidgeback	0.0508561
SRR16048514	-5.98526	-3.7613	ThaiRidgeback	0.0246741
SRR16048515	-6.05568	-3.77899	ThaiRidgeback	0.0539935
SRR16048516	-5.96503	-3.73899	ThaiRidgeback	0.0455633
SRR16048517	-6.03517	-3.73214	ThaiRidgeback	0.0338118
SRR16048559	2.1165	0.563466	Sloughi	0.024784
SRR16048603	-5.3892	-0.484869	ShihTzu	0.0407369
SRR16048604	-5.35	-0.505689	ShihTzu	0.00535535
SRR16048605	-6.54939	-4.50009	ShibaInu	0.079385
SRR16048701	2.6237	1.70368	Greyhound	0.0921192
SRR16048703	2.68965	1.7998	Greyhound	0.0248322
SRR16048704	2.64087	1.74274	Greyhound	0.0514897
SRR16048705	2.76161	1.86333	Greyhound	0.119236
SRR16048710	4.68168	-1.59488	PitBullTerrier	0.107311
SRR16048711	4.77374	-1.66615	PitBullTerrier	0.0143393
SRR16048712	1.44424	-0.40128	PharaohHound	0.0296926
SRR16048715	1.40187	-0.412683	PharaohHound	0.0146633
SRR16048792	1.39257	-2.39241	Maltese	0.0775315
SRR16048828	-5.33567	-1.0867	LhasaApso	0.0238226
SRR16048830	-5.29781	-1.0504	LhasaApso	0.0355768
SRR16048832	-5.35442	-1.12381	LhasaApso	0.0648489
SRR16048833	-11.1148	8.5602	Leonberger	0.00107209
SRR16048834	-11.0832	8.59277	Leonberger	0.0444761
SRR16048835	-11.1428	8.53033	Leonberger	0.0418256
SRR16048849	3.45476	3.20851	Dachshund	0.255464
SRR16048850	3.3943	3.19308	Dachshund	0.220783
SRR16048851	3.4124	3.168	Dachshund	0.201738
SRR16048852	3.19428	2.71038	Dachshund	0.306986
SRR16048853	3.25346	2.83541	Dachshund	0.16928
SRR16048866	-13.3114	1.08356	JapaneseChin	0.0201019
SRR16048867	-13.3078	1.09813	JapaneseChin	0.0324744
SRR16048869	-13.3475	1.02428	JapaneseChin	0.0627439
SRR16288960	-6.38698	5.09363	StBernard	0.0134209
SRR16955638	2.70365	0.914335	RhodesianRidgeback	0.0253161
SRR16998403	6.57054	-10.4621	Pug	0.0529649
SRR16998405	6.61288	-10.4198	Pug	0.00687479
SRR16998418	-5.33379	-1.8989	TibetanMastiff	0.019128
SRR1784119	3.25539	0.183258	SoftCoatedWheatenTerrier	0.0295524
SRR1784131	1.95737	2.163	Schnauzer	0.0898034
SRR19638340	3.32695	-10.6267	BullTerrier	0.0792001
SRR19638341	3.44306	-10.5092	BullTerrier	0.0860159
SRR19638342	3.36182	-10.5927	BullTerrier	0.0304787
SRR19638345	3.38337	-10.5705	BullTerrier	0.000428751
SRR19638348	3.387	-10.5678	BullTerrier	0.00500699
SRR2016149	-2.03606	2.05682	WestHighlandWhiteTerrier	0.0250838
SRR2016150	-1.9917	2.03881	WestHighlandWhiteTerrier	0.0709862
SRR2016155	-2.06069	2.11294	WestHighlandWhiteTerrier	0.0378217
SRR2016161	2.84171	0.510477	JackRussellTerrier	0.0567769
SRR2016168	2.79374	0.567671	JackRussellTerrier	0.0397057
SRR2016181	3.22891	0.186299	SoftCoatedWheatenTerrier	0.0372232
SRR2016182	3.22928	0.213411	SoftCoatedWheatenTerrier	0.0257672
SRR20326249	1.88683	0.51668	Saluki	0.0553392
SRR20326267	3.56734	-0.658917	Boerboel	0.0458112
SRR20326278	3.59765	-0.615899	Boerboel	0.0577162
SRR20326434	3.60158	-0.683043	Boerboel	0.0146767
SRR20326443	2.18347	0.556873	Sloughi	0.0438505
SRR20326444	1.88608	0.462395	Saluki	0.019518
SRR20326607	1.94352	0.414659	Saluki	0.0627642
SRR20326662	1.89024	0.277204	TosaInu	0.0695616
SRR21791294	-2.30794	1.78787	CairnTerrier	0.0308251
SRR22702938	6.58893	-10.4438	Pug	0.0269803
SRR23628603	2.51671	3.18976	YorkshireTerrier	0.0276264
SRR23628604	1.64902	-8.8986	CavalierKingCharlesSpaniel	0.0547265
SRR23628609	2.55746	3.14414	YorkshireTerrier	0.0455803
SRR23628620	1.57068	-8.91302	CavalierKingCharlesSpaniel	0.0567138
SRR23628621	-2.41482	14.1594	GoldenRetriever	0.0616743
SRR23628622	-2.39297	14.1515	GoldenRetriever	0.0837242
SRR23628624	-2.45343	14.2284	GoldenRetriever	0.0292695
SRR23628628	-2.46101	14.2336	GoldenRetriever	0.0334635
SRR23628630	-4.41071	-13.3576	EnglishBulldog	0.038275
SRR23628631	-4.46955	-13.3985	EnglishBulldog	0.0344719
SRR23628633	-4.48082	-13.4101	EnglishBulldog	0.0506457
SRR23628635	6.37251	-1.80167	FrenchBulldog	0.0235753
SRR23628638	-2.49212	14.2387	GoldenRetriever	0.049483
SRR23628641	-2.45223	14.1824	GoldenRetriever	0.0198337
SRR23628642	-2.45551	14.1988	GoldenRetriever	0.00571364
SRR23628645	2.53089	3.1804	YorkshireTerrier	0.0238093
SRR23628649	3.89434	-1.66212	Boxer	0.00204601
SRR23628659	3.91052	-1.64195	Boxer	0.0260063
SRR23628660	-4.44863	-13.3779	EnglishBulldog	0.00516164
SRR23628663	1.19534	-2.59181	Havanese	0.051671
SRR23628668	2.18294	2.30289	Pomeranian	0.0326661
SRR23628671	3.01367	2.85644	MiniaturePoodle	0.0250273
SRR23628677	3.92252	-1.66987	Boxer	0.0273949
SRR23628679	2.2313	2.37271	Pomeranian	0.0772174
SRR23628681	3.88623	-1.6927	Boxer	0.0308023
SRR23628686	2.40168	2.38418	Pomeranian	0.205849
SRR23867281	-2.51808	14.1487	GoldenRetriever	0.0768041
SRR24093916	-4.44409	-13.3522	EnglishBulldog	0.0218061
SRR24300336	6.59775	-10.435	Pug	0.0145164
SRR24300337	6.65007	-10.3821	Pug	0.0598606
SRR24300338	6.62755	-10.405	Pug	0.0277271
SRR24300350	-2.5094	14.26	GoldenRetriever	0.076914
SRR24300351	3.0908	2.59094	Chihuahua	0.240273
SRR24300352	3.01623	2.52589	Chihuahua	0.142053
SRR24300353	2.85546	2.32562	Chihuahua	0.114813
SRR24899249	6.37697	-1.78538	FrenchBulldog	0.0141063
SRR2747498	2.76045	0.531739	JackRussellTerrier	0.0275889
SRR2747510	3.94674	1.61075	EnglishSetter	0.0674591
SRR28454197	3.38822	2.42798	Beagle	0.0120075
SRR28454201	3.37512	2.41554	Beagle	0.0148686
SRR28454203	3.366	2.44752	Beagle	0.020105
SRR29009667	3.86584	-1.6506	Boxer	0.0326818
SRR29398824	0.809887	3.65255	GreatDane	0.0241119
SRR29398825	3.19199	-5.8723	PortugueseWaterDog	0.023973
SRR29398827	3.18298	-5.8632	PortugueseWaterDog	0.0367841
SRR29398831	4.95742	-2.17753	BostonTerrier	0.0288804
SRR29398832	4.93189	-2.20234	BostonTerrier	0.0469664
SRR29398833	-1.00747	8.79325	LabradorRetriever	0.0504934
SRR29398844	2.45732	3.13432	YorkshireTerrier	0.0645826
SRR29398850	1.65717	-8.95279	CavalierKingCharlesSpaniel	0.0399116
SRR29398852	2.11519	2.02908	Pomeranian	0.286153
SRR29398860	2.21733	2.37702	Pomeranian	0.079837
SRR29476532	3.22234	-5.90273	PortugueseWaterDog	0.0190061
SRR29476535	3.2099	-5.89103	PortugueseWaterDog	0.00197214
SRR29476536	3.23532	-5.9159	PortugueseWaterDog	0.0374913
SRR29476539	6.44538	-1.8184	FrenchBulldog	0.0628025
SRR29476540	6.36319	-1.7602	FrenchBulldog	0.0386174
SRR29476561	0.517974	5.18533	GermanShepherd	0.0345525
SRR29476562	3.21034	-5.89114	PortugueseWaterDog	0.00233208
SRR29476566	0.534415	5.12399	GermanShepherd	0.0337039
SRR29476567	4.25516	2.33906	Poodle	0.674834
SRR29476568	5.02085	2.30324	Poodle	0.0923859
SRR29476569	5.02273	2.3394	Poodle	0.0954722
SRR29476571	4.95525	2.28969	Poodle	0.0382413
SRR29476574	0.513095	5.14825	GermanShepherd	0.00295334
SRR29476575	2.9791	2.75995	MiniaturePoodle	0.0852367
SRR29476578	0.493876	5.15015	GermanShepherd	0.0203686
SRR29699866	0.511779	5.14718	GermanShepherd	0.0045234
SRR29699869	-5.96191	-1.71746	Husky	0.0291633
SRR29699870	-6.00056	-1.67124	Husky	0.0313077
SRR29699871	-5.97601	-1.67461	Husky	0.0190782
SRR29699872	-5.99991	-1.71012	Husky	0.0270515
SRR29699874	-5.95438	-1.69414	Husky	0.0241787
SRR29699881	-5.32913	-0.987545	LhasaApso	0.0758317
SRR29699882	-5.36292	-1.03938	LhasaApso	0.0399632
SRR29699884	0.760078	3.6013	GreatDane	0.0502862
SRR29699900	0.840169	3.67086	GreatDane	0.0563478
SRR29699903	0.767789	3.59326	GreatDane	0.0497727
SRR29699904	0.828951	3.63199	GreatDane	0.0276485
SRR29699908	-2.34279	1.82109	CairnTerrier	0.0394305
SRR29744197	-4.41816	-13.3474	EnglishBulldog	0.0379634
SRR29744199	4.35757	3.57321	Doberman	0.0411646
SRR29744201	4.36488	3.55656	Doberman	0.0269726
SRR29744203	-2.32799	1.80231	CairnTerrier	0.0227965
SRR29749721	6.41392	-1.78595	FrenchBulldog	0.0229588
SRR29749723	6.33668	-1.76673	FrenchBulldog	0.0579674
SRR29749724	6.42823	-1.79076	FrenchBulldog	0.0374329
SRR29749726	4.01346	-0.821973	BMastiff	0.0338571
SRR29749727	4.00347	-0.796944	BMastiff	0.0104175
SRR29759788	5.07739	2.34526	Poodle	0.150197
SRR29759789	5.00324	2.36112	Poodle	0.0852258
SRR29759790	5.08098	2.2648	Poodle	0.160427
SRR29759791	5.02173	2.30228	Poodle	0.0934133
SRR29759794	-0.173888	3.71918	IrishWolfhound	0.0221329
SRR29759796	-0.158046	3.68624	IrishWolfhound	0.0144209
SRR29759798	-0.151746	3.68103	IrishWolfhound	0.0220813
SRR29802381	2.70443	2.64093	Rottweiler	0.0248519
SRR29802382	2.71461	2.65764	Rottweiler	0.0160791
SRR29802384	3.08491	2.1245	ScottishDeerhound	0.0325931
SRR29802386	2.68268	2.69788	Rottweiler	0.0370077
SRR30590047	3.03283	2.16371	ScottishDeerhound	0.0325931
SRR30590052	-11.0719	8.60193	Leonberger	0.0589101
SRR30590054	-11.17	8.50392	Leonberger	0.0797707
SRR30590055	-0.946429	8.85782	LabradorRetriever	0.0385066
SRR30590056	-0.993971	8.83062	LabradorRetriever	0.0230856
SRR30590057	-0.945514	8.85401	LabradorRetriever	0.0362968
SRR30590058	-0.899048	8.90011	LabradorRetriever	0.10175
SRR30590059	-0.939816	8.80421	LabradorRetriever	0.0393447
SRR30590060	-0.970052	8.83747	LabradorRetriever	0.0093359
SRR30590061	-0.900004	8.91085	LabradorRetriever	0.108976
SRR30590062	-1.07544	8.72482	LabradorRetriever	0.146931
SRR30807147	2.59571	4.462	ShetlandSheepdog	0.055379
SRR30817380	1.96982	0.694096	Basenji	0.0620944
SRR30817412	-0.178936	3.707	IrishWolfhound	0.0166823
SRR30817414	-0.158028	3.70312	IrishWolfhound	0.00719218
SRR30817427	2.9026	2.35127	Chihuahua	0.0692681
SRR30817437	2.92298	4.7522	BorderCollie	0.0124614
SRR30817441	2.93983	4.71796	BorderCollie	0.0506053
SRR30817443	-0.256392	-4.91502	Samoyed	0.0604775
SRR30817444	-0.149994	-4.81391	Samoyed	0.0863191
SRR30817446	-0.172776	-4.83718	Samoyed	0.0537686
SRR30817447	-0.231564	-4.89394	Samoyed	0.0279599
SRR30817448	-0.191649	-4.85425	Samoyed	0.0283337
SRR30817449	-0.270977	-4.9315	Samoyed	0.0824006
SRR30817464	-6.03905	-3.7866	ThaiRidgeback	0.0455676
SRR30817465	2.09149	0.507424	Sloughi	0.0778671
SRR30817466	2.1277	0.451213	Sloughi	0.117107
SRR30817467	2.17576	0.5293	Sloughi	0.0517385
SRR30817472	2.60301	4.48521	ShetlandSheepdog	0.0337593
SRR30817473	2.61693	4.49446	ShetlandSheepdog	0.0170972
SRR30817475	-2.49007	2.14824	ScottishTerrier	0.0941502
SRR30817476	-2.57654	2.23935	ScottishTerrier	0.0321419
SRR30817477	-2.58978	2.22169	ScottishTerrier	0.0322419
SRR30817478	-2.57855	2.23083	ScottishTerrier	0.0268891
SRR30817479	-2.55946	2.22238	ScottishTerrier	0.00989564
SRR30817509	-3.15426	-7.62046	Akita	0.0203983
SRR32038673	1.26866	-2.50838	Havanese	0.0598183
SRR32038674	1.22312	-2.53927	Havanese	0.0197015
SRR32064686	1.25105	-2.53658	Havanese	0.0268157
SRR32064687	1.18861	-2.60272	Havanese	0.0641442
SRR32064688	1.2694	-2.56198	Havanese	0.0369015
SRR32064689	1.23434	-2.55373	Havanese	0.00297693
SRR32268087	1.6443	-8.98356	CavalierKingCharlesSpaniel	0.0474668
SRR32268088	1.5961	-8.94435	CavalierKingCharlesSpaniel	0.0221715
SRR32268089	1.57181	-8.94888	CavalierKingCharlesSpaniel	0.046731
SRR32268090	1.65183	-8.91799	CavalierKingCharlesSpaniel	0.042377
SRR32268091	1.63589	-8.9489	CavalierKingCharlesSpaniel	0.0183234
SRR32268092	1.58763	-8.98674	CavalierKingCharlesSpaniel	0.0526939
SRR32684191	3.39613	-10.5581	BullTerrier	0.0182705
SRR33639172	3.66724	-0.737363	Boerboel	0.0860763
SRR33639173	3.58255	-0.642035	Boerboel	0.041481
SRR34539791	0.89504	0.758537	GermanShortHairPointer	0.0525925
SRR34539792	0.840683	0.805991	GermanShortHairPointer	0.0195645
SRR34539793	0.86844	0.790172	GermanShortHairPointer	0.013323
SRR34539794	0.822185	0.782579	GermanShortHairPointer	0.0349174
SRR34539795	0.850943	0.828558	GermanShortHairPointer	0.035677
SRR35396290	-0.209636	-4.87296	Samoyed	0.00250034
SRR35538163	2.71249	0.937028	RhodesianRidgeback	0.0102457
SRR35538172	2.76336	1.00993	RhodesianRidgeback	0.0929319
SRR35538196	2.68427	0.97713	RhodesianRidgeback	0.0417336
SRR35557580	-5.30573	-1.0923	LhasaApso	0.0383862
SRR8541892	1.4246	-2.26746	Maltese	0.0558391
SRR8614015	4.42001	3.52593	Doberman	0.0371662
SRR8614044	2.75546	0.503734	JackRussellTerrier	0.0407104
SRR8614054	3.90032	1.75758	EnglishSetter	0.0918095
SRR8614056	2.0207	2.31697	Schnauzer	0.0786825
SRR8614057	2.06476	2.29367	Schnauzer	0.0815442
SRR8614074	4.40303	3.56615	Doberman	0.0213028
SRR8614076	1.92441	0.771959	Basenji	0.029835
SRR8614083	1.96968	2.18745	Schnauzer	0.0625181
