## Supplementary Table 4 for "Inference of admixture in dogs from whole genome sequences"

### Sheet: ST4_ QUAL20-0-G-MAF0.01-GENO0.2
sample	Component1	Component2	breed	distance_from_center
DRR608889	-6.25828	-5.69009	ShibaInu	0.11167
DRR608891	-6.22017	-5.59373	ShibaInu	0.041784
DRR608899	-6.1226	-5.43692	ShibaInu	0.181971
ERR10807439	2.86479	4.12138	BorderCollie	0.0724866
ERR10807442	2.77445	4.1552	BorderCollie	0.0273298
ERR10807444	2.79681	4.14243	BorderCollie	0.0154676
ERR10807449	2.76694	4.18062	BorderCollie	0.0419807
ERR10807453	3.74901	-1.75327	StaffordshireBullTerrier	0.0203306
ERR11203021	-4.00862	-1.57097	ShihTzu	0.0505555
ERR11203035	2.50297	4.35931	ShetlandSheepdog	0.0622995
ERR11203042	7.13825	1.55632	Maltese	0.0305218
ERR11203048	3.77926	-1.75413	StaffordshireBullTerrier	0.022353
ERR11203051	2.17758	0.593322	SoftCoatedWheatenTerrier	0.0549355
ERR11203054	3.7799	-1.7759	StaffordshireBullTerrier	0.0190487
ERR11203055	3.77205	-1.78555	StaffordshireBullTerrier	0.0195077
ERR11203056	3.73118	-1.7745	StaffordshireBullTerrier	0.0316437
ERR11203059	2.41131	4.44809	ShetlandSheepdog	0.0654941
ERR11203075	2.78286	2.08021	Dachshund	0.182599
ERR11203076	2.88295	2.02753	Dachshund	0.0780502
ERR11203078	2.80218	2.17185	Dachshund	0.207609
ERR11271773	0.605967	2.20545	EnglishSetter	0.0240926
ERR11403161	1.69838	2.14461	Chihuahua	0.148913
ERR12380219	4.38825	10.3657	LabradorRetriever	0.0683301
SRR10077565	3.68669	-1.18594	PitBullTerrier	0.162638
SRR10752614	2.681	2.74555	CockerSpaniel	0.0491205
SRR10752616	0.547567	0.832776	Basenji	0.027825
SRR10752622	4.13793	-1.65909	BostonTerrier	0.0960466
SRR10752636	4.19124	-1.71642	BostonTerrier	0.0193604
SRR10752637	-6.19088	-5.63759	ShibaInu	0.0299968
SRR1138364	-4.66927	-2.77346	TibetanMastiff	0.0437151
SRR1138365	-4.73036	-2.80897	TibetanMastiff	0.0507967
SRR1138367	-4.6899	-2.74646	TibetanMastiff	0.0264469
SRR1138368	-4.75043	-2.74132	TibetanMastiff	0.0440788
SRR12330021	-6.5641	-4.49696	ChowChow	0.034652
SRR12330022	-6.53707	-4.47445	ChowChow	0.0212696
SRR12330023	-6.52713	-4.48814	ChowChow	0.00666422
SRR12330024	-12.01	1.04805	JapaneseChin	0.00531453
SRR12330025	-12.0514	1.00881	JapaneseChin	0.0519388
SRR12330027	-12.0454	1.01362	JapaneseChin	0.0442486
SRR12330048	3.0521	-0.741201	BMastiff	0.0316376
SRR12330074	3.08995	-0.243904	Boerboel	0.095538
SRR12330075	3.238	-0.412774	Boerboel	0.129079
SRR12330090	1.38523	1.97237	Pomeranian	0.0620155
SRR12330142	0.45458	0.221174	TosaInu	0.0317389
SRR12330143	0.451712	0.237364	TosaInu	0.0244109
SRR12330144	-8.87254	-2.19203	TibetanSpaniel	0.0129044
SRR12330145	-8.84166	-2.1623	TibetanSpaniel	0.029971
SRR12330148	-8.85972	-2.17854	TibetanSpaniel	0.00571995
SRR12330159	-1.78848	-2.6696	StBernard	0.0127823
SRR12330160	-1.80125	-2.65942	StBernard	0.00355647
SRR12330189	-3.96384	-1.5321	ShihTzu	0.00879159
SRR12330190	-6.1782	-5.59831	ShibaInu	0.0112857
SRR12330191	-6.45858	-4.00726	ChineseSharPei	0.0381845
SRR12330193	-6.40896	-4.09667	ChineseSharPei	0.0648231
SRR12330194	-6.44063	-4.03766	ChineseSharPei	0.00560234
SRR12330222	-0.517331	0.537541	PharaohHound	0.0260578
SRR12330223	-0.540507	0.564327	PharaohHound	0.0103672
SRR12330270	7.20985	1.48944	Maltese	0.0676145
SRR12330274	1.93237	1.77946	CatahoulaLeopardDog	0.234228
SRR12330275	1.86617	1.74963	CatahoulaLeopardDog	0.186391
SRR12330279	1.71244	1.16751	CatahoulaLeopardDog	0.417058
SRR12330292	2.62759	2.85017	CockerSpaniel	0.0690692
SRR12330299	-7.69204	2.66353	IcelandicSheepDog	0.0308498
SRR12330300	-7.71544	2.64393	IcelandicSheepDog	0.000738695
SRR12330301	-7.69318	2.6658	IcelandicSheepDog	0.0315778
SRR12330348	0.640865	2.23433	EnglishSetter	0.0374411
SRR12330349	0.63185	2.16784	EnglishSetter	0.0310576
SRR12330360	2.6442	2.71573	CockerSpaniel	0.0708462
SRR12330362	2.66773	2.7686	CockerSpaniel	0.0227062
SRR12330403	2.63693	2.82123	CockerSpaniel	0.0387758
SRR12330404	2.6615	2.81479	CockerSpaniel	0.0299634
SRR13339230	2.05605	2.44861	MiniaturePoodle	0.101382
SRR13339286	-2.86014	3.89417	WestHighlandWhiteTerrier	0.0311585
SRR13339290	-2.88657	3.89978	WestHighlandWhiteTerrier	0.0520555
SRR13376352	1.53214	1.94895	GreekTracer	0.0255807
SRR13376354	1.49176	1.91752	GreekTracer	0.0255807
SRR14750415	3.09245	1.99614	Dachshund	0.138369
SRR14750416	3.09864	2.02652	Dachshund	0.138691
SRR15100136	-6.48989	-4.51784	ChowChow	0.046096
SRR15100154	-5.57235	-10.2409	Akita	0.00776762
SRR15100165	-5.61128	-10.2011	Akita	0.0478731
SRR15100185	4.2125	-1.73584	BostonTerrier	0.015687
SRR15100186	4.18379	-1.74488	BostonTerrier	0.0163953
SRR15100209	-5.5671	-10.2459	Akita	0.0150513
SRR15100226	-0.558894	0.553891	PharaohHound	0.0218264
SRR15100260	-2.7316	4.29809	CairnTerrier	0.0707027
SRR15100261	-2.67955	4.19323	CairnTerrier	0.0464324
SRR15100269	-5.5783	-10.2349	Akita	0.000687073
SRR15734668	-2.72039	4.25784	CairnTerrier	0.0302317
SRR15734676	-5.57892	-10.2347	Akita	0.00131896
SRR15734680	3.10641	-0.694228	BMastiff	0.0426983
SRR15734684	4.16207	-1.75525	BostonTerrier	0.0402602
SRR15734692	7.1807	1.52136	Maltese	0.0244944
SRR15734693	7.08913	1.61292	Maltese	0.105071
SRR15734714	-7.53684	7.14832	Leonberger	0.0103582
SRR15734715	-7.53903	7.18056	Leonberger	0.0224482
SRR15734756	-4.00129	-1.53032	ShihTzu	0.0324638
SRR15734758	-3.97574	-1.56485	ShihTzu	0.0269957
SRR15734769	-6.44676	-4.03242	ChineseSharPei	0.0127066
SRR15734770	-6.37057	-4.00374	ChineseSharPei	0.0726912
SRR15734772	-6.48473	-4.04621	ChineseSharPei	0.0504794
SRR15734790	-6.14748	-5.64799	ShibaInu	0.0515288
SRR15734794	0.841633	1.05779	Sloughi	0.302864
SRR15734797	-1.81312	-2.64547	StBernard	0.0218062
SRR15734798	-1.78401	-2.67816	StBernard	0.0219644
SRR15734799	-1.80021	-2.65907	StBernard	0.00308681
SRR15734806	1.35543	0.68356	RhodesianRidgeback	0.0754526
SRR15734827	1.98295	2.57868	MiniaturePoodle	0.0488957
SRR15734885	0.886438	3.15963	Doberman	0.0652427
SRR16048453	-8.85601	-2.17516	TibetanSpaniel	0.010718
SRR16048454	-8.84017	-2.15944	TibetanSpaniel	0.033033
SRR16048455	-8.91054	-2.22984	TibetanSpaniel	0.0665063
SRR16048472	-6.03651	-4.43641	Kishu	0.638439
SRR16048473	-4.79856	-2.92824	Kishu	1.3137
SRR16048474	-6.12741	-4.41072	Kishu	0.678061
SRR16048490	-7.71986	2.63917	IcelandicSheepDog	0.00612719
SRR16048491	-7.74556	2.61321	IcelandicSheepDog	0.0426489
SRR16048492	-7.72541	2.63363	IcelandicSheepDog	0.0139687
SRR16048512	-6.00377	-4.76863	ThaiRidgeback	0.0754308
SRR16048514	-6.05493	-4.81632	ThaiRidgeback	0.0136009
SRR16048515	-6.09016	-4.87328	ThaiRidgeback	0.0604142
SRR16048516	-6.02073	-4.78775	ThaiRidgeback	0.0499877
SRR16048517	-6.05192	-4.85211	ThaiRidgeback	0.0235238
SRR16048559	0.813787	0.707284	Sloughi	0.0556768
SRR16048603	-3.94867	-1.54613	ShihTzu	0.0225329
SRR16048604	-3.92107	-1.48664	ShihTzu	0.0712134
SRR16048605	-6.15176	-5.65944	ShibaInu	0.0583385
SRR16048701	1.00548	1.52402	Greyhound	0.114552
SRR16048703	1.046	1.62981	Greyhound	0.0284008
SRR16048704	0.98827	1.65393	Greyhound	0.0344801
SRR16048705	1.03522	1.74344	Greyhound	0.106914
SRR16048710	3.495	-0.925626	PitBullTerrier	0.161489
SRR16048711	3.61818	-1.03351	PitBullTerrier	0.0235101
SRR16048712	-0.526709	0.543712	PharaohHound	0.0149941
SRR16048715	-0.541946	0.573245	PharaohHound	0.0193254
SRR16048792	7.22034	1.47995	Maltese	0.0817431
SRR16048828	-4.44664	-1.92755	LhasaApso	0.0301363
SRR16048830	-4.45533	-1.90804	LhasaApso	0.0236662
SRR16048832	-4.49783	-1.95725	LhasaApso	0.0861258
SRR16048833	-7.55419	7.1457	Leonberger	0.0231424
SRR16048834	-7.51228	7.17902	Leonberger	0.0305499
SRR16048835	-7.51328	7.13387	Leonberger	0.0327772
SRR16048849	3.13956	1.97752	Dachshund	0.18893
SRR16048850	3.08628	1.97711	Dachshund	0.1396
SRR16048851	3.10095	1.99259	Dachshund	0.147542
SRR16048852	2.70089	2.12036	Dachshund	0.272421
SRR16048853	2.91698	2.0042	Dachshund	0.05464
SRR16048866	-12.0099	1.05089	JapaneseChin	0.00720271
SRR16048867	-11.9919	1.07007	JapaneseChin	0.0334971
SRR16048869	-11.9788	1.08094	JapaneseChin	0.0504033
SRR16288960	-1.8036	-2.6579	StBernard	0.00635271
SRR16955638	1.4055	0.613429	RhodesianRidgeback	0.0279455
SRR16998403	6.70368	-9.29123	Pug	0.0575655
SRR16998405	6.65329	-9.23895	Pug	0.0151246
SRR16998418	-4.71711	-2.73898	TibetanMastiff	0.0235561
SRR1784119	2.16878	0.523164	SoftCoatedWheatenTerrier	0.0159524
SRR1784131	1.56609	1.57664	Schnauzer	0.0792931
SRR19638340	2.52242	-12.7453	BullTerrier	0.0915814
SRR19638341	2.61105	-12.6563	BullTerrier	0.034003
SRR19638342	2.62287	-12.6443	BullTerrier	0.050844
SRR19638345	2.5874	-12.6801	BullTerrier	0.000476257
SRR19638348	2.58889	-12.6791	BullTerrier	0.00226161
SRR2016149	-2.80667	3.85963	WestHighlandWhiteTerrier	0.0408762
SRR2016150	-2.80545	3.85117	WestHighlandWhiteTerrier	0.0441342
SRR2016155	-2.87649	3.82467	WestHighlandWhiteTerrier	0.0506382
SRR2016161	1.67379	0.850986	JackRussellTerrier	0.0995442
SRR2016168	1.59566	0.869566	JackRussellTerrier	0.0277401
SRR2016181	2.17782	0.511025	SoftCoatedWheatenTerrier	0.0295488
SRR2016182	2.15045	0.528953	SoftCoatedWheatenTerrier	0.0208535
SRR20326249	0.621182	0.486221	Saluki	0.0305731
SRR20326267	3.17131	-0.315868	Boerboel	0.0199517
SRR20326278	3.15926	-0.295347	Boerboel	0.0230997
SRR20326434	3.03837	-0.282392	Boerboel	0.118225
SRR20326443	0.866448	0.717486	Sloughi	0.044398
SRR20326444	0.641418	0.439459	Saluki	0.0415014
SRR20326607	0.690634	0.513783	Saluki	0.052135
SRR20326662	0.517583	0.278809	TosaInu	0.0541864
SRR21791294	-2.65871	4.21614	CairnTerrier	0.0466993
SRR22702938	6.64422	-9.22948	Pug	0.028207
SRR23628603	1.93373	2.96285	YorkshireTerrier	0.0229776
SRR23628604	-0.617987	-9.53603	CavalierKingCharlesSpaniel	0.0499526
SRR23628609	1.88756	2.92041	YorkshireTerrier	0.0414649
SRR23628620	-0.680695	-9.52647	CavalierKingCharlesSpaniel	0.0232608
SRR23628621	-0.413704	10.7798	GoldenRetriever	0.0609599
SRR23628622	-0.393994	10.7968	GoldenRetriever	0.0869395
SRR23628624	-0.45517	10.7387	GoldenRetriever	0.00257439
SRR23628628	-0.502319	10.6915	GoldenRetriever	0.0640966
SRR23628630	-1.78408	-11.9248	EnglishBulldog	0.0117307
SRR23628631	-1.74749	-11.961	EnglishBulldog	0.0397111
SRR23628633	-1.73902	-11.9702	EnglishBulldog	0.0522196
SRR23628635	4.71257	-3.07588	FrenchBulldog	0.0275193
SRR23628638	-0.500835	10.6932	GoldenRetriever	0.0618873
SRR23628641	-0.443517	10.7501	GoldenRetriever	0.018907
SRR23628642	-0.457668	10.7361	GoldenRetriever	0.001003
SRR23628645	1.94157	2.96901	YorkshireTerrier	0.0327473
SRR23628649	4.00779	-0.486821	Boxer	0.00581723
SRR23628659	3.99146	-0.49593	Boxer	0.0224994
SRR23628660	-1.75681	-11.9517	EnglishBulldog	0.0266123
SRR23628663	7.35293	1.33806	Havanese	0.0423085
SRR23628668	1.36438	2.10237	Pomeranian	0.0719285
SRR23628671	2.0222	2.55496	MiniaturePoodle	0.0320633
SRR23628677	4.00585	-0.48688	Boxer	0.00635081
SRR23628679	1.31809	2.20772	Pomeranian	0.186848
SRR23628681	4.0481	-0.446399	Boxer	0.0527371
SRR23628686	1.52434	2.26195	Pomeranian	0.26545
SRR23867281	-0.471474	10.7223	GoldenRetriever	0.0205259
SRR24093916	-1.81654	-11.8915	EnglishBulldog	0.0582182
SRR24300336	6.66949	-9.2363	Pug	0.0133648
SRR24300337	6.68854	-9.27376	Pug	0.0344695
SRR24300338	6.62938	-9.22311	Pug	0.0437346
SRR24300350	-0.472795	10.7217	GoldenRetriever	0.0218714
SRR24300351	1.69623	2.30994	Chihuahua	0.0224146
SRR24300352	1.65702	2.21699	Chihuahua	0.0796496
SRR24300353	1.71955	2.45688	Chihuahua	0.168499
SRR24899249	4.71	-3.09288	FrenchBulldog	0.0154746
SRR2747498	1.54668	0.919213	JackRussellTerrier	0.044914
SRR2747510	0.575621	2.14049	EnglishSetter	0.0791217
SRR28454197	2.2519	1.98035	Beagle	0.0101943
SRR28454201	2.25035	1.97621	Beagle	0.00908767
SRR28454203	2.2741	1.96192	Beagle	0.0188016
SRR29009667	3.9884	-0.48911	Boxer	0.0214993
SRR29398824	0.951318	4.16466	GreatDane	0.0225982
SRR29398825	4.9004	-6.9898	PortugueseWaterDog	0.0276582
SRR29398827	4.92397	-6.9931	PortugueseWaterDog	0.00794011
SRR29398831	4.22401	-1.72578	BostonTerrier	0.0286875
SRR29398832	4.2663	-1.80741	BostonTerrier	0.10038
SRR29398833	4.34499	10.4059	LabradorRetriever	0.00946088
SRR29398844	1.88855	2.9608	YorkshireTerrier	0.025444
SRR29398850	-0.611943	-9.47369	CavalierKingCharlesSpaniel	0.0634168
SRR29398852	1.32879	1.47609	Pomeranian	0.561358
SRR29398860	1.40563	2.18554	Pomeranian	0.152257
SRR29476532	4.94017	-7.01502	PortugueseWaterDog	0.0202204
SRR29476535	4.92946	-7.00495	PortugueseWaterDog	0.00553664
SRR29476536	4.92235	-6.98808	PortugueseWaterDog	0.0131961
SRR29476539	4.71574	-3.11772	FrenchBulldog	0.0178603
SRR29476540	4.7319	-3.08727	FrenchBulldog	0.016709
SRR29476561	-1.1513	2.78081	GermanShepherd	0.0249859
SRR29476562	4.93823	-7.01404	PortugueseWaterDog	0.0181614
SRR29476566	-1.14257	2.74191	GermanShepherd	0.0281784
SRR29476567	5.69427	5.3238	Poodle	0.0904804
SRR29476568	5.74381	5.34781	Poodle	0.0365822
SRR29476569	5.77564	5.37884	Poodle	0.00787226
SRR29476571	5.74989	5.42139	Poodle	0.051946
SRR29476574	-1.18322	2.7628	GermanShepherd	0.0189872
SRR29476575	1.93577	2.54807	MiniaturePoodle	0.0653319
SRR29476578	-1.18216	2.75001	GermanShepherd	0.020086
SRR29699866	-1.16329	2.76247	GermanShepherd	0.00311816
SRR29699869	-5.28313	-2.48803	Husky	0.0204286
SRR29699870	-5.32486	-2.53154	Husky	0.0399487
SRR29699871	-5.28682	-2.48731	Husky	0.0189332
SRR29699872	-5.32529	-2.51789	Husky	0.0324132
SRR29699874	-5.26034	-2.49434	Husky	0.0369801
SRR29699881	-4.35703	-1.83113	LhasaApso	0.102918
SRR29699882	-4.3694	-1.83757	LhasaApso	0.0895313
SRR29699884	0.987324	4.19206	GreatDane	0.0398878
SRR29699900	0.944598	4.15043	GreatDane	0.0277085
SRR29699903	0.995933	4.11801	GreatDane	0.044357
SRR29699904	0.980223	4.15125	GreatDane	0.00926781
SRR29699908	-2.71833	4.21536	CairnTerrier	0.024811
SRR29744197	-1.81025	-11.8988	EnglishBulldog	0.0485955
SRR29744199	0.809296	3.24231	Doberman	0.0478408
SRR29744201	0.834925	3.24374	Doberman	0.0368308
SRR29744203	-2.70274	4.22294	CairnTerrier	0.0110242
SRR29749721	4.7368	-3.1265	FrenchBulldog	0.0287001
SRR29749723	4.71183	-3.07979	FrenchBulldog	0.0242675
SRR29749724	4.74167	-3.12957	FrenchBulldog	0.0338556
SRR29749726	3.09706	-0.737135	BMastiff	0.0180361
SRR29749727	3.06901	-0.742048	BMastiff	0.0180739
SRR29759788	5.79537	5.35589	Poodle	0.0309322
SRR29759789	5.82258	5.41735	Poodle	0.068572
SRR29759790	5.80544	5.35586	Poodle	0.0396518
SRR29759791	5.77223	5.38668	Poodle	0.0134284
SRR29759794	0.716446	4.98171	IrishWolfhound	0.0294518
SRR29759796	0.733792	4.93752	IrishWolfhound	0.0196466
SRR29759798	0.716578	4.9647	IrishWolfhound	0.0178001
SRR29802381	2.02068	2.31604	Rottweiler	0.0354192
SRR29802382	1.97973	2.3372	Rottweiler	0.0110384
SRR29802384	1.54393	2.29028	ScottishDeerhound	0.0209786
SRR29802386	1.97083	2.35006	Rottweiler	0.0250548
SRR30590047	1.52711	2.32872	ScottishDeerhound	0.0209786
SRR30590052	-7.59663	7.19857	Leonberger	0.0735906
SRR30590054	-7.4921	7.12343	Leonberger	0.0553374
SRR30590055	4.32138	10.4334	LabradorRetriever	0.0268864
SRR30590056	4.3624	10.3922	LabradorRetriever	0.031284
SRR30590057	4.31416	10.4386	LabradorRetriever	0.0356009
SRR30590058	4.36815	10.3866	LabradorRetriever	0.039312
SRR30590059	4.40617	10.3477	LabradorRetriever	0.093711
SRR30590060	4.35428	10.3995	LabradorRetriever	0.0203779
SRR30590061	4.28582	10.4675	LabradorRetriever	0.0761306
SRR30590062	4.25128	10.5002	LabradorRetriever	0.12369
SRR30807147	2.45156	4.41537	ShetlandSheepdog	0.0137659
SRR30817380	0.600256	0.763449	Basenji	0.0617254
SRR30817412	0.758631	4.95872	IrishWolfhound	0.0259858
SRR30817414	0.738019	4.94305	IrishWolfhound	0.0150619
SRR30817427	1.63885	2.33467	Chihuahua	0.060259
SRR30817437	2.81301	4.19389	BorderCollie	0.0384914
SRR30817441	2.79428	4.14905	BorderCollie	0.0109488
SRR30817443	-0.682995	-4.29084	Samoyed	0.0311272
SRR30817444	-0.614483	-4.36967	Samoyed	0.0739744
SRR30817446	-0.693896	-4.29214	Samoyed	0.0370147
SRR30817447	-0.688174	-4.30036	Samoyed	0.0272975
SRR30817448	-0.638882	-4.34358	Samoyed	0.0382971
SRR30817449	-0.706296	-4.2828	Samoyed	0.0524775
SRR30817464	-6.07466	-4.87426	ThaiRidgeback	0.0520898
SRR30817465	0.810577	0.673646	Sloughi	0.0873618
SRR30817466	0.892257	0.639412	Sloughi	0.125742
SRR30817467	0.830853	0.733961	Sloughi	0.0240322
SRR30817472	2.45635	4.41095	ShetlandSheepdog	0.00730651
SRR30817473	2.48129	4.39165	ShetlandSheepdog	0.0245848
SRR30817475	-3.10532	4.13072	ScottishTerrier	0.0877524
SRR30817476	-3.16649	4.24618	ScottishTerrier	0.0443641
SRR30817477	-3.16877	4.23087	ScottishTerrier	0.0309354
SRR30817478	-3.18722	4.20447	ScottishTerrier	0.0329193
SRR30817479	-3.14378	4.20534	ScottishTerrier	0.0106889
SRR30817509	-5.55867	-10.2544	Akita	0.0270051
SRR32038673	7.28868	1.40606	Havanese	0.0514734
SRR32038674	7.28383	1.40944	Havanese	0.0571964
SRR32064686	7.31769	1.36207	Havanese	0.0058464
SRR32064687	7.35982	1.32923	Havanese	0.0533805
SRR32064688	7.34707	1.33722	Havanese	0.0387967
SRR32064689	7.30092	1.3831	Havanese	0.0265208
SRR32268087	-0.652561	-9.55176	CavalierKingCharlesSpaniel	0.0403595
SRR32268088	-0.68784	-9.49682	CavalierKingCharlesSpaniel	0.0301826
SRR32268089	-0.645783	-9.48177	CavalierKingCharlesSpaniel	0.0348131
SRR32268090	-0.630073	-9.45592	CavalierKingCharlesSpaniel	0.0650356
SRR32268091	-0.695467	-9.52376	CavalierKingCharlesSpaniel	0.0352327
SRR32268092	-0.73629	-9.56661	CavalierKingCharlesSpaniel	0.0918255
SRR32684191	2.58999	-12.6777	BullTerrier	0.00401967
SRR33639172	3.23301	-0.377762	Boerboel	0.101716
SRR33639173	3.12984	-0.291399	Boerboel	0.033511
SRR34539791	1.03578	-0.505891	GermanShortHairPointer	0.0254683
SRR34539792	0.989341	-0.541619	GermanShortHairPointer	0.0362046
SRR34539793	1.00016	-0.497585	GermanShortHairPointer	0.0188504
SRR34539794	1.04817	-0.539126	GermanShortHairPointer	0.0453177
SRR34539795	0.98291	-0.479849	GermanShortHairPointer	0.0434878
SRR35396290	-0.643727	-4.34306	Samoyed	0.03452
SRR35538163	1.40596	0.576394	RhodesianRidgeback	0.0636228
SRR35538172	1.50236	0.682586	RhodesianRidgeback	0.0962793
SRR35538196	1.4129	0.639777	RhodesianRidgeback	0.00358518
SRR35557580	-4.47063	-1.94309	LhasaApso	0.0567562
SRR8541892	7.13511	1.56466	Maltese	0.0384262
SRR8614015	0.858344	3.1821	Doberman	0.0301825
SRR8614044	1.52181	0.940065	JackRussellTerrier	0.0772197
SRR8614054	0.691286	2.24579	EnglishSetter	0.0779429
SRR8614056	1.66138	1.70718	Schnauzer	0.0840978
SRR8614057	1.6655	1.68111	Schnauzer	0.0649528
SRR8614074	0.822309	3.21044	Doberman	0.0201473
SRR8614076	0.519273	0.822271	Basenji	0.0398277
SRR8614083	1.59498	1.5666	Schnauzer	0.0715746
