## Supplementary Table 3 for "Inference of admixture in dogs from whole genome sequences"

### Sheet: ST3_ QUAL20-0-G-MAF0.01-GENO0.2
sample	Component1	Component2	breed	distance_from_center
DRR608889	-3.76317	-7.14233	ShibaInu	0.0514798
DRR608891	-3.69463	-7.07666	ShibaInu	0.0434679
DRR608899	-3.63596	-7.02755	ShibaInu	0.119866
ERR10807439	0.535315	3.00005	BorderCollie	0.0638398
ERR10807442	0.491171	3.01742	BorderCollie	0.0222336
ERR10807444	0.443913	3.09763	BorderCollie	0.0715931
ERR10807449	0.464012	3.0652	BorderCollie	0.0335261
ERR10807453	1.6437	-2.23261	StaffordshireBullTerrier	0.0386326
ERR11203021	-4.83711	-4.79945	ShihTzu	0.0171033
ERR11203035	0.502312	2.59883	ShetlandSheepdog	0.0390506
ERR11203042	5.21955	0.579717	Maltese	0.143171
ERR11203048	1.66462	-2.22922	StaffordshireBullTerrier	0.0292648
ERR11203051	1.40791	-0.23312	SoftCoatedWheatenTerrier	0.0849247
ERR11203054	1.68748	-2.27321	StaffordshireBullTerrier	0.0212853
ERR11203055	1.70285	-2.29796	StaffordshireBullTerrier	0.0502686
ERR11203056	1.66935	-2.25237	StaffordshireBullTerrier	0.0063388
ERR11203059	0.548558	2.63366	ShetlandSheepdog	0.0969345
ERR11203075	1.33059	1.58455	Dachshund	0.307665
ERR11203076	1.30208	1.71926	Dachshund	0.193245
ERR11203078	1.07227	1.41914	Dachshund	0.570661
ERR11271773	2.16498	0.239385	EnglishSetter	0.0461791
ERR11403161	1.00538	1.10176	Chihuahua	0.289022
ERR12380219	1.30029	8.62892	LabradorRetriever	0.0623993
SRR10077565	1.41807	-1.78039	PitBullTerrier	0.140163
SRR10752614	1.97794	1.31144	CockerSpaniel	0.0282499
SRR10752616	0.00921785	0.74897	Basenji	0.028599
SRR10752622	1.70347	-2.77531	BostonTerrier	0.0562663
SRR10752636	1.73853	-2.73147	BostonTerrier	0.0255265
SRR10752637	-3.76533	-7.1523	ShibaInu	0.0601099
SRR1138364	-3.74274	-5.29488	TibetanMastiff	0.0598685
SRR1138365	-3.6466	-5.40563	TibetanMastiff	0.0901989
SRR1138367	-3.69909	-5.32035	TibetanMastiff	0.00998293
SRR1138368	-3.69217	-5.29359	TibetanMastiff	0.0347569
SRR12330021	-2.38484	-7.0497	ChowChow	0.0443763
SRR12330022	-2.35518	-7.03304	ChowChow	0.016592
SRR12330023	-2.34475	-7.00772	ChowChow	0.013821
SRR12330024	-13.5876	0.875133	JapaneseChin	0.0268005
SRR12330025	-13.5301	0.824192	JapaneseChin	0.0504467
SRR12330027	-13.5387	0.832745	JapaneseChin	0.0383139
SRR12330048	0.787176	-1.26676	BMastiff	0.0458484
SRR12330074	1.07347	-0.77435	Boerboel	0.118672
SRR12330075	1.00631	-0.973862	Boerboel	0.0968172
SRR12330090	-0.0316004	1.98417	Pomeranian	0.112061
SRR12330142	0.5725	-0.307025	TosaInu	0.0334077
SRR12330143	0.609141	-0.326467	TosaInu	0.0179159
SRR12330144	-11.125	-4.10177	TibetanSpaniel	0.0170548
SRR12330145	-11.1607	-4.0663	TibetanSpaniel	0.0332415
SRR12330148	-11.1483	-4.07841	TibetanSpaniel	0.0158955
SRR12330159	-4.68703	-1.5599	StBernard	0.00321312
SRR12330160	-4.67427	-1.56207	StBernard	0.00998938
SRR12330189	-4.86575	-4.78931	ShihTzu	0.0196519
SRR12330190	-3.70783	-7.10432	ShibaInu	0.0177547
SRR12330191	-2.66102	-7.22573	ChineseSharPei	0.0507522
SRR12330193	-2.62474	-7.16251	ChineseSharPei	0.0709988
SRR12330194	-2.70857	-7.20879	ChineseSharPei	0.0286443
SRR12330222	-0.976106	0.609078	PharaohHound	0.0379185
SRR12330223	-0.936011	0.627584	PharaohHound	0.013524
SRR12330270	5.40049	0.462848	Maltese	0.0728465
SRR12330274	1.27949	0.710457	CatahoulaLeopardDog	0.0610982
SRR12330275	1.293	0.717797	CatahoulaLeopardDog	0.0745836
SRR12330279	1.17582	0.543529	CatahoulaLeopardDog	0.13548
SRR12330292	1.95649	1.37378	CockerSpaniel	0.060502
SRR12330299	-9.25325	3.62209	IcelandicSheepDog	0.0360967
SRR12330300	-9.21356	3.62541	IcelandicSheepDog	0.00962295
SRR12330301	-9.19409	3.64649	IcelandicSheepDog	0.0379581
SRR12330348	2.14305	0.255731	EnglishSetter	0.0195155
SRR12330349	2.14385	0.261618	EnglishSetter	0.0155369
SRR12330360	2.01787	1.34309	CockerSpaniel	0.0228648
SRR12330362	2.00607	1.2478	CockerSpaniel	0.0830322
SRR12330403	2.02179	1.37199	CockerSpaniel	0.0474289
SRR12330404	2.01253	1.33498	CockerSpaniel	0.0144535
SRR13339230	1.72964	0.963033	MiniaturePoodle	0.0326183
SRR13339286	9.01893	2.74502	WestHighlandWhiteTerrier	0.0157816
SRR13339290	9.02198	2.73167	WestHighlandWhiteTerrier	0.00389836
SRR13376352	1.03763	1.19058	GreekTracer	0.0326712
SRR13376354	1.09868	1.21387	GreekTracer	0.0326712
SRR14750415	1.59307	2.17749	Dachshund	0.349578
SRR14750416	1.58507	2.16429	Dachshund	0.334146
SRR15100136	-2.33708	-6.97533	ChowChow	0.0450385
SRR15100154	-2.55138	-12.4598	Akita	0.0165425
SRR15100165	-2.59833	-12.4335	Akita	0.0376124
SRR15100185	1.7679	-2.77495	BostonTerrier	0.0270963
SRR15100186	1.77102	-2.68829	BostonTerrier	0.0652991
SRR15100209	-2.5813	-12.4685	Akita	0.0256555
SRR15100226	-0.945561	0.65743	PharaohHound	0.023265
SRR15100260	9.19149	2.47587	CairnTerrier	0.0241872
SRR15100261	9.165	2.53348	CairnTerrier	0.0414811
SRR15100269	-2.56386	-12.4441	Akita	0.00528163
SRR15734668	9.21296	2.47598	CairnTerrier	0.0335873
SRR15734676	-2.54237	-12.4376	Akita	0.0247921
SRR15734680	0.8823	-1.21288	BMastiff	0.0663428
SRR15734684	1.76759	-2.71708	BostonTerrier	0.036804
SRR15734692	5.37394	0.498145	Maltese	0.0318888
SRR15734693	5.30604	0.561794	Maltese	0.0652211
SRR15734714	-8.53953	7.71389	Leonberger	0.0127294
SRR15734715	-8.51596	7.73767	Leonberger	0.02075
SRR15734756	-4.84766	-4.75636	ShihTzu	0.0288391
SRR15734758	-4.80577	-4.81819	ShihTzu	0.0524543
SRR15734769	-2.70238	-7.16295	ChineseSharPei	0.0248352
SRR15734770	-2.71486	-7.22103	ChineseSharPei	0.0423121
SRR15734772	-2.73997	-7.13184	ChineseSharPei	0.0720061
SRR15734790	-3.74586	-7.1	ShibaInu	0.0218651
SRR15734794	-0.116331	0.623128	Sloughi	0.121293
SRR15734797	-4.66539	-1.58332	StBernard	0.0288403
SRR15734798	-4.67983	-1.5669	StBernard	0.00698392
SRR15734799	-4.70399	-1.5432	StBernard	0.0269147
SRR15734806	0.988863	0.0870122	RhodesianRidgeback	0.015626
SRR15734827	1.79345	0.967782	MiniaturePoodle	0.0474698
SRR15734885	1.74999	3.1417	Doberman	0.0460243
SRR16048453	-11.1382	-4.08879	TibetanSpaniel	0.00148154
SRR16048454	-11.1606	-4.06427	TibetanSpaniel	0.0346674
SRR16048455	-11.0885	-4.13752	TibetanSpaniel	0.0681571
SRR16048472	-3.02216	-6.54942	Kishu	0.12674
SRR16048473	-3.18821	-6.16524	Kishu	0.291886
SRR16048474	-2.99562	-6.5799	Kishu	0.165386
SRR16048490	-9.19431	3.61752	IcelandicSheepDog	0.0232735
SRR16048491	-9.22979	3.5844	IcelandicSheepDog	0.0345045
SRR16048492	-9.2204	3.60408	IcelandicSheepDog	0.0128995
SRR16048512	-2.65762	-6.60928	ThaiRidgeback	0.0348827
SRR16048514	-2.65283	-6.5973	ThaiRidgeback	0.0256545
SRR16048515	-2.59325	-6.54235	ThaiRidgeback	0.059662
SRR16048516	-2.64055	-6.65346	ThaiRidgeback	0.0638506
SRR16048517	-2.62206	-6.58112	ThaiRidgeback	0.0114006
SRR16048559	-0.00288524	0.56623	Sloughi	0.0381187
SRR16048603	-4.83566	-4.80368	ShihTzu	0.0214691
SRR16048604	-4.88727	-4.74406	ShihTzu	0.0578727
SRR16048605	-3.76437	-7.14902	ShibaInu	0.0570371
SRR16048701	0.696468	0.976736	Greyhound	0.064056
SRR16048703	0.738455	0.954673	Greyhound	0.0465834
SRR16048704	0.74527	1.04714	Greyhound	0.0511714
SRR16048705	0.848262	1.01088	Greyhound	0.092146
SRR16048710	1.28696	-1.52992	PitBullTerrier	0.142834
SRR16048711	1.33756	-1.66751	PitBullTerrier	0.0129336
SRR16048712	-0.951225	0.620213	PharaohHound	0.0144762
SRR16048715	-0.929929	0.657046	PharaohHound	0.0289292
SRR16048792	5.41056	0.456522	Maltese	0.0846716
SRR16048828	-4.4605	-4.83722	LhasaApso	0.0208708
SRR16048830	-4.43104	-4.8774	LhasaApso	0.0290119
SRR16048832	-4.40186	-4.89713	LhasaApso	0.0630491
SRR16048833	-8.53439	7.71905	Leonberger	0.00544945
SRR16048834	-8.51131	7.74197	Leonberger	0.0270773
SRR16048835	-8.55181	7.70161	Leonberger	0.0300941
SRR16048849	1.62209	2.21094	Dachshund	0.393457
SRR16048850	1.61721	2.20971	Dachshund	0.389743
SRR16048851	1.57952	2.1659	Dachshund	0.332541
SRR16048852	1.09434	1.54663	Dachshund	0.4576
SRR16048853	1.24688	1.63462	Dachshund	0.294281
SRR16048866	-13.5696	0.864517	JapaneseChin	0.00598904
SRR16048867	-13.576	0.871392	JapaneseChin	0.0154159
SRR16048869	-13.589	0.894706	JapaneseChin	0.0417573
SRR16288960	-4.69491	-1.55352	StBernard	0.0133198
SRR16955638	0.994977	0.0705955	RhodesianRidgeback	0.032255
SRR16998403	-3.48367	4.68554	Pug	0.0322805
SRR16998405	-3.4947	4.72923	Pug	0.0129936
SRR16998418	-3.68488	-5.32723	TibetanMastiff	0.00828857
SRR1784119	1.34051	-0.322938	SoftCoatedWheatenTerrier	0.0280884
SRR1784131	0.38229	1.46058	Schnauzer	0.0309062
SRR19638340	1.61504	-8.2555	BullTerrier	0.113677
SRR19638341	1.51331	-8.35701	BullTerrier	0.0300411
SRR19638342	1.48629	-8.38244	BullTerrier	0.0671289
SRR19638345	1.53287	-8.33579	BullTerrier	0.0013589
SRR19638348	1.52935	-8.34039	BullTerrier	0.00694229
SRR2016149	9.04957	2.71693	WestHighlandWhiteTerrier	0.027536
SRR2016150	9.04545	2.70185	WestHighlandWhiteTerrier	0.0349991
SRR2016155	8.99297	2.75853	WestHighlandWhiteTerrier	0.0429542
SRR2016161	0.88955	0.538022	JackRussellTerrier	0.0510321
SRR2016168	0.930236	0.429668	JackRussellTerrier	0.089256
SRR2016181	1.32212	-0.34418	SoftCoatedWheatenTerrier	0.0560742
SRR2016182	1.37518	-0.316539	SoftCoatedWheatenTerrier	0.0184771
SRR20326249	0.225998	0.668689	Saluki	0.0647818
SRR20326267	1.02733	-0.88383	Boerboel	0.0142404
SRR20326278	1.03305	-0.753028	Boerboel	0.125733
SRR20326434	0.98218	-0.920509	Boerboel	0.0539494
SRR20326443	0.0292898	0.524194	Sloughi	0.0603075
SRR20326444	0.156988	0.568296	Saluki	0.0573916
SRR20326607	0.196591	0.601498	Saluki	0.0118287
SRR20326662	0.596507	-0.367374	TosaInu	0.0339641
SRR21791294	9.18817	2.51016	CairnTerrier	0.0102694
SRR22702938	-3.45849	4.74348	Pug	0.0443064
SRR23628603	0.846818	1.72254	YorkshireTerrier	0.018118
SRR23628604	8.62829	-3.69525	CavalierKingCharlesSpaniel	0.0618425
SRR23628609	0.87263	1.68043	YorkshireTerrier	0.0550916
SRR23628620	8.52749	-3.79585	CavalierKingCharlesSpaniel	0.0816553
SRR23628621	-0.878583	11.6905	GoldenRetriever	0.0745775
SRR23628622	-0.979473	11.573	GoldenRetriever	0.0813884
SRR23628624	-0.879288	11.6352	GoldenRetriever	0.0545948
SRR23628628	-0.929044	11.6407	GoldenRetriever	0.00462583
SRR23628630	4.23604	-7.62221	EnglishBulldog	0.00672966
SRR23628631	4.20159	-7.58828	EnglishBulldog	0.0550841
SRR23628633	4.27059	-7.65696	EnglishBulldog	0.0422741
SRR23628635	3.71146	-4.1238	FrenchBulldog	0.0210924
SRR23628638	-0.944498	11.6196	GoldenRetriever	0.0233449
SRR23628641	-0.963165	11.6633	GoldenRetriever	0.0374302
SRR23628642	-0.935975	11.6148	GoldenRetriever	0.0255445
SRR23628645	0.838737	1.73162	YorkshireTerrier	0.0220941
SRR23628649	0.000293361	-1.84665	Boxer	0.00262577
SRR23628659	0.0151688	-1.86344	Boxer	0.0208404
SRR23628660	4.24776	-7.6338	EnglishBulldog	0.00975529
SRR23628663	5.54107	0.3347	Havanese	0.0535513
SRR23628668	-0.126113	1.92445	Pomeranian	0.077
SRR23628671	1.76242	0.979669	MiniaturePoodle	0.0145541
SRR23628677	-0.00336493	-1.86832	Boxer	0.022631
SRR23628679	-0.123103	1.93848	Pomeranian	0.0842137
SRR23628681	-0.0342735	-1.84237	Boxer	0.0374286
SRR23628686	-0.0207561	1.8278	Pomeranian	0.066542
SRR23867281	-0.994497	11.7128	GoldenRetriever	0.0947329
SRR24093916	4.27569	-7.66302	EnglishBulldog	0.0501688
SRR24300336	-3.49248	4.72298	Pug	0.00675956
SRR24300337	-3.50581	4.67416	Pug	0.0439036
SRR24300338	-3.52568	4.74237	Pug	0.0414419
SRR24300350	-0.898282	11.6123	GoldenRetriever	0.0450682
SRR24300351	1.29384	1.40033	Chihuahua	0.126945
SRR24300352	1.28248	1.45434	Chihuahua	0.167575
SRR24300353	1.25714	1.28792	Chihuahua	0.0444821
SRR24899249	3.69549	-4.12079	FrenchBulldog	0.0151157
SRR2747498	0.794401	0.486017	JackRussellTerrier	0.0726019
SRR2747510	2.1165	0.285016	EnglishSetter	0.0204662
SRR28454197	1.47263	1.12964	Beagle	0.0337861
SRR28454201	1.4403	1.13119	Beagle	0.0175844
SRR28454203	1.42041	1.184	Beagle	0.0430569
SRR29009667	0.0367666	-1.81211	Boxer	0.0483109
SRR29398824	0.913273	4.92175	GreatDane	0.0206623
SRR29398825	-7.19139	0.73051	PortugueseWaterDog	0.0236328
SRR29398827	-7.22086	0.717918	PortugueseWaterDog	0.0173848
SRR29398831	1.79384	-2.76456	BostonTerrier	0.0415416
SRR29398832	1.7386	-2.80845	BostonTerrier	0.059165
SRR29398833	1.34665	8.56951	LabradorRetriever	0.0197091
SRR29398844	0.884532	1.80225	YorkshireTerrier	0.0720961
SRR29398850	8.61144	-3.75347	CavalierKingCharlesSpaniel	0.0221406
SRR29398852	0.0121781	1.70279	Pomeranian	0.190897
SRR29398860	-0.102105	1.886	Pomeranian	0.0378715
SRR29476532	-7.22447	0.753049	PortugueseWaterDog	0.0212259
SRR29476535	-7.20776	0.740613	PortugueseWaterDog	0.00948263
SRR29476536	-7.22855	0.713064	PortugueseWaterDog	0.0252385
SRR29476539	3.70751	-4.12738	FrenchBulldog	0.0158148
SRR29476540	3.65898	-4.14396	FrenchBulldog	0.0360908
SRR29476561	-2.27008	1.42893	GermanShepherd	0.0434356
SRR29476562	-7.21537	0.749964	PortugueseWaterDog	0.0157908
SRR29476566	-2.30883	1.38355	GermanShepherd	0.0165681
SRR29476567	2.18877	1.6759	Poodle	0.523316
SRR29476568	2.71137	1.78804	Poodle	0.0140341
SRR29476569	2.80297	1.86039	Poodle	0.12374
SRR29476571	2.71982	1.78369	Poodle	0.0235301
SRR29476574	-2.32259	1.37951	GermanShepherd	0.0287792
SRR29476575	1.71664	1.04182	MiniaturePoodle	0.0635383
SRR29476578	-2.30314	1.3926	GermanShepherd	0.00588706
SRR29699866	-2.29722	1.4044	GermanShepherd	0.00731759
SRR29699869	-3.46973	-4.67198	Husky	0.0266627
SRR29699870	-3.49236	-4.62765	Husky	0.0264551
SRR29699871	-3.4987	-4.65742	Husky	0.00996793
SRR29699872	-3.48927	-4.64642	Husky	0.00751616
SRR29699874	-3.49673	-4.6662	Husky	0.0143121
SRR29699881	-4.5227	-4.80034	LhasaApso	0.0922395
SRR29699882	-4.48455	-4.84844	LhasaApso	0.0376841
SRR29699884	0.882713	4.96483	GreatDane	0.0330622
SRR29699900	0.934019	4.88979	GreatDane	0.0582626
SRR29699903	0.86116	4.9679	GreatDane	0.0489453
SRR29699904	0.89757	4.93265	GreatDane	0.0027359
SRR29699908	9.17367	2.52338	CairnTerrier	0.0282298
SRR29744197	4.2123	-7.59837	EnglishBulldog	0.0403802
SRR29744199	1.70443	3.20225	Doberman	0.0302769
SRR29744201	1.69512	3.23175	Doberman	0.0594296
SRR29744203	9.20543	2.48096	CairnTerrier	0.0248309
SRR29749721	3.70687	-4.13775	FrenchBulldog	0.0128747
SRR29749723	3.68996	-4.13838	FrenchBulldog	0.00488797
SRR29749724	3.68873	-4.15883	FrenchBulldog	0.0236218
SRR29749726	0.830055	-1.27929	BMastiff	0.0235774
SRR29749727	0.827223	-1.26416	BMastiff	0.00950113
SRR29759788	2.79448	1.86125	Poodle	0.11716
SRR29759789	2.77214	1.82948	Poodle	0.0816852
SRR29759790	2.82229	1.75798	Poodle	0.128786
SRR29759791	2.77707	1.79444	Poodle	0.0784596
SRR29759794	0.355875	5.53906	IrishWolfhound	0.0340085
SRR29759796	0.323843	5.57043	IrishWolfhound	0.0109955
SRR29759798	0.342333	5.55284	IrishWolfhound	0.0147995
SRR29802381	1.56367	1.7545	Rottweiler	0.0571501
SRR29802382	1.47293	1.73888	Rottweiler	0.0354169
SRR29802384	1.01849	0.843937	ScottishDeerhound	0.0178802
SRR29802386	1.48365	1.75482	Rottweiler	0.0237293
SRR30590047	0.992284	0.868272	ScottishDeerhound	0.0178802
SRR30590052	-8.49524	7.75763	Leonberger	0.0495185
SRR30590054	-8.56536	7.68833	Leonberger	0.0490712
SRR30590055	1.38174	8.61415	LabradorRetriever	0.0416948
SRR30590056	1.38603	8.64963	LabradorRetriever	0.0712557
SRR30590057	1.38241	8.60867	LabradorRetriever	0.0392401
SRR30590058	1.31506	8.53644	LabradorRetriever	0.0623472
SRR30590059	1.28496	8.50697	LabradorRetriever	0.103791
SRR30590060	1.32889	8.66498	LabradorRetriever	0.0782945
SRR30590061	1.44238	8.54229	LabradorRetriever	0.105042
SRR30590062	1.31529	8.5699	LabradorRetriever	0.0382723
SRR30807147	0.407811	2.54287	ShetlandSheepdog	0.0713917
SRR30817380	-0.0169405	0.695006	Basenji	0.03827
SRR30817412	0.308704	5.57888	IrishWolfhound	0.0277416
SRR30817414	0.321316	5.56684	IrishWolfhound	0.0104955
SRR30817427	1.23444	1.26118	Chihuahua	0.0445598
SRR30817437	0.451308	3.05249	BorderCollie	0.0359165
SRR30817441	0.520893	2.99887	BorderCollie	0.0539282
SRR30817443	4.70427	6.56717	Samoyed	0.0065138
SRR30817444	4.6432	6.63049	Samoyed	0.0819616
SRR30817446	4.73249	6.54452	Samoyed	0.0419969
SRR30817447	4.72697	6.54954	Samoyed	0.034528
SRR30817448	4.67745	6.59567	Samoyed	0.0331439
SRR30817449	4.74855	6.52925	Samoyed	0.064147
SRR30817464	-2.60169	-6.5616	ThaiRidgeback	0.0393401
SRR30817465	-0.0236629	0.504273	Sloughi	0.0348743
SRR30817466	0.00881349	0.450088	Sloughi	0.0964379
SRR30817467	-0.0707115	0.56427	Sloughi	0.0487155
SRR30817472	0.442229	2.54707	ShetlandSheepdog	0.0402951
SRR30817473	0.458562	2.54926	ShetlandSheepdog	0.0283984
SRR30817475	8.66862	3.0409	ScottishTerrier	0.0663097
SRR30817476	8.75943	2.95409	ScottishTerrier	0.0593338
SRR30817477	8.71331	2.99575	ScottishTerrier	0.00288423
SRR30817478	8.71282	2.99533	ScottishTerrier	0.00316202
SRR30817479	8.72489	2.98551	ScottishTerrier	0.0126424
SRR30817509	-2.54811	-12.4526	Akita	0.0164411
SRR32038673	5.45578	0.376156	Havanese	0.0485349
SRR32038674	5.46445	0.365283	Havanese	0.0406529
SRR32064686	5.48376	0.426434	Havanese	0.0566868
SRR32064687	5.57299	0.308119	Havanese	0.0949281
SRR32064688	5.51865	0.410844	Havanese	0.0399522
SRR32064689	5.49302	0.393519	Havanese	0.022883
SRR32268087	8.65643	-3.68292	CavalierKingCharlesSpaniel	0.089894
SRR32268088	8.55993	-3.77289	CavalierKingCharlesSpaniel	0.042053
SRR32268089	8.58418	-3.75242	CavalierKingCharlesSpaniel	0.0103915
SRR32268090	8.62133	-3.71514	CavalierKingCharlesSpaniel	0.0422581
SRR32268091	8.64001	-3.70191	CavalierKingCharlesSpaniel	0.0649587
SRR32268092	8.49098	-3.8323	CavalierKingCharlesSpaniel	0.133061
SRR32684191	1.52817	-8.34123	BullTerrier	0.00837427
SRR33639172	0.930052	-0.972785	Boerboel	0.127473
SRR33639173	1.04995	-0.863453	Boerboel	0.0379826
SRR34539791	-0.30742	-0.431752	GermanShortHairPointer	0.0198887
SRR34539792	-0.281407	-0.396135	GermanShortHairPointer	0.029048
SRR34539793	-0.33733	-0.418124	GermanShortHairPointer	0.0321477
SRR34539794	-0.286748	-0.428471	GermanShortHairPointer	0.0252187
SRR34539795	-0.316018	-0.38517	GermanShortHairPointer	0.0286502
SRR35396290	4.67991	6.59588	Samoyed	0.0315303
SRR35538163	1.0227	0.0652828	RhodesianRidgeback	0.049212
SRR35538172	0.95775	0.169993	RhodesianRidgeback	0.0750021
SRR35538196	0.988493	0.119848	RhodesianRidgeback	0.0174242
SRR35557580	-4.38241	-4.85921	LhasaApso	0.0650386
SRR8541892	5.3524	0.492802	Maltese	0.0180067
SRR8614015	1.74469	3.1605	Doberman	0.0277417
SRR8614044	0.852707	0.51581	JackRussellTerrier	0.0273035
SRR8614054	2.09325	0.318441	EnglishSetter	0.0606626
SRR8614056	0.349491	1.46206	Schnauzer	0.0140105
SRR8614057	0.30819	1.45396	Schnauzer	0.0458622
SRR8614074	1.73539	3.16845	Doberman	0.0156676
SRR8614076	-0.0362114	0.755645	Basenji	0.0311219
SRR8614083	0.375037	1.41827	Schnauzer	0.0371514
