## Supplementary Table 2 for "Inference of admixture in dogs from whole genome sequences"

### Sheet: ST2_ Basenji-clust
SRR12330193	SRR12330193	N
SRR12330191	SRR12330191	N
SRR12330148	SRR12330148	N
SRR12330145	SRR12330145	N
SRR16048828	SRR16048828	N
SRR15100209	SRR15100209	N
SRR30817509	SRR30817509	N
SRR29699882	SRR29699882	N
SRR12330143	SRR12330143	N
SRR12330274	SRR12330274	N
SRR20326662	SRR20326662	N
SRR13376354	SRR13376354	N
SRR12330142	SRR12330142	N
SRR12330275	SRR12330275	N
SRR12330027	SRR12330027	N
SRR12330279	SRR12330279	N
SRR13376352	SRR13376352	N
SRR12330025	SRR12330025	N
SRR16048455	SRR16048455	N
SRR12330024	SRR12330024	N
SRR15100165	SRR15100165	N
SRR15734772	SRR15734772	N
SRR15100154	SRR15100154	N
SRR30817467	SRR30817467	N
SRR15100136	SRR15100136	N
SRR12330074	SRR12330074	N
SRR12330023	SRR12330023	N
SRR12330144	SRR12330144	N
SRR15734769	SRR15734769	N
SRR16048514	SRR16048514	N
SRR16048512	SRR16048512	N
SRR35538196	SRR35538196	N
SRR16048517	SRR16048517	N
SRR15734794	SRR15734794	N
SRR12330022	SRR12330022	N
SRR12330194	SRR12330194	N
SRR35538172	SRR35538172	N
SRR15734676	SRR15734676	N
SRR12330222	SRR12330222	N
SRR15100269	SRR15100269	N
SRR35557580	SRR35557580	N
SRR12330021	SRR12330021	N
SRR12330075	SRR12330075	N
SRR16048830	SRR16048830	N
SRR16048832	SRR16048832	N
SRR16048453	SRR16048453	N
SRR16048454	SRR16048454	N
SRR16048869	SRR16048869	N
SRR29699881	SRR29699881	N
SRR16048867	SRR16048867	N
SRR16048866	SRR16048866	N
SRR15734770	SRR15734770	N
SRR10752616	SRR10752616	Basenji
SRR30817380	SRR30817380	Basenji
SRR8614076	SRR8614076	Basenji
SRR28454197	SRR28454197	N
SRR28454201	SRR28454201	N
SRR28454203	SRR28454203	N
ERR10807439	ERR10807439	N
ERR10807442	ERR10807442	N
ERR10807444	ERR10807444	N
ERR10807449	ERR10807449	N
SRR30817437	SRR30817437	N
SRR30817441	SRR30817441	N
SRR10752622	SRR10752622	N
SRR10752636	SRR10752636	N
SRR15100185	SRR15100185	N
SRR15100186	SRR15100186	N
SRR15734684	SRR15734684	N
SRR29398831	SRR29398831	N
SRR29398832	SRR29398832	N
SRR23628649	SRR23628649	N
SRR23628659	SRR23628659	N
SRR23628677	SRR23628677	N
SRR23628681	SRR23628681	N
SRR29009667	SRR29009667	N
SRR19638340	SRR19638340	N
SRR19638341	SRR19638341	N
SRR19638342	SRR19638342	N
SRR19638345	SRR19638345	N
SRR19638348	SRR19638348	N
SRR32684191	SRR32684191	N
SRR12330048	SRR12330048	N
SRR15734680	SRR15734680	N
SRR29749726	SRR29749726	N
SRR29749727	SRR29749727	N
SRR15100260	SRR15100260	N
SRR15100261	SRR15100261	N
SRR15734668	SRR15734668	N
SRR21791294	SRR21791294	N
SRR29699908	SRR29699908	N
SRR29744203	SRR29744203	N
SRR23628604	SRR23628604	N
SRR23628620	SRR23628620	N
SRR29398850	SRR29398850	N
SRR32268087	SRR32268087	N
SRR32268088	SRR32268088	N
SRR32268089	SRR32268089	N
SRR32268090	SRR32268090	N
SRR32268091	SRR32268091	N
SRR32268092	SRR32268092	N
ERR11403161	ERR11403161	N
SRR24300351	SRR24300351	N
SRR24300352	SRR24300352	N
SRR24300353	SRR24300353	N
SRR30817427	SRR30817427	N
SRR10752614	SRR10752614	N
SRR12330292	SRR12330292	N
SRR12330360	SRR12330360	N
SRR12330362	SRR12330362	N
SRR12330403	SRR12330403	N
SRR12330404	SRR12330404	N
SRR16048849	SRR16048849	N
SRR16048850	SRR16048850	N
SRR16048851	SRR16048851	N
SRR16048852	SRR16048852	N
SRR16048853	SRR16048853	N
SRR15734885	SRR15734885	N
SRR29744199	SRR29744199	N
SRR29744201	SRR29744201	N
SRR8614015	SRR8614015	N
SRR8614074	SRR8614074	N
SRR23628630	SRR23628630	N
SRR23628631	SRR23628631	N
SRR23628633	SRR23628633	N
SRR23628660	SRR23628660	N
SRR24093916	SRR24093916	N
SRR29744197	SRR29744197	N
ERR11271773	ERR11271773	N
SRR12330348	SRR12330348	N
SRR12330349	SRR12330349	N
SRR2747510	SRR2747510	N
SRR8614054	SRR8614054	N
SRR23628635	SRR23628635	N
SRR24899249	SRR24899249	N
SRR29476539	SRR29476539	N
SRR29476540	SRR29476540	N
SRR29749721	SRR29749721	N
SRR29749723	SRR29749723	N
SRR29749724	SRR29749724	N
SRR29476561	SRR29476561	N
SRR29476566	SRR29476566	N
SRR29476574	SRR29476574	N
SRR29476578	SRR29476578	N
SRR29699866	SRR29699866	N
SRR23628621	SRR23628621	N
SRR23628622	SRR23628622	N
SRR23628624	SRR23628624	N
SRR23628628	SRR23628628	N
SRR23628638	SRR23628638	N
SRR23628641	SRR23628641	N
SRR23628642	SRR23628642	N
SRR23867281	SRR23867281	N
SRR24300350	SRR24300350	N
SRR29398824	SRR29398824	N
SRR29699884	SRR29699884	N
SRR29699900	SRR29699900	N
SRR29699903	SRR29699903	N
SRR29699904	SRR29699904	N
SRR16048701	SRR16048701	N
SRR16048703	SRR16048703	N
SRR16048704	SRR16048704	N
SRR16048705	SRR16048705	N
SRR23628663	SRR23628663	N
SRR32038673	SRR32038673	N
SRR32038674	SRR32038674	N
SRR32064686	SRR32064686	N
SRR32064687	SRR32064687	N
SRR32064688	SRR32064688	N
SRR32064689	SRR32064689	N
SRR29699869	SRR29699869	N
SRR29699870	SRR29699870	N
SRR29699871	SRR29699871	N
SRR29699872	SRR29699872	N
SRR29699874	SRR29699874	N
SRR12330299	SRR12330299	N
SRR12330300	SRR12330300	N
SRR12330301	SRR12330301	N
SRR16048490	SRR16048490	N
SRR16048491	SRR16048491	N
SRR16048492	SRR16048492	N
SRR29759794	SRR29759794	N
SRR29759796	SRR29759796	N
SRR29759798	SRR29759798	N
SRR30817412	SRR30817412	N
SRR30817414	SRR30817414	N
SRR2016161	SRR2016161	N
SRR2016168	SRR2016168	N
SRR2747498	SRR2747498	N
SRR8614044	SRR8614044	N
ERR12380219	ERR12380219	N
SRR29398833	SRR29398833	N
SRR30590055	SRR30590055	N
SRR30590056	SRR30590056	N
SRR30590057	SRR30590057	N
SRR30590058	SRR30590058	N
SRR30590059	SRR30590059	N
SRR30590060	SRR30590060	N
SRR30590061	SRR30590061	N
SRR30590062	SRR30590062	N
SRR15734714	SRR15734714	N
SRR15734715	SRR15734715	N
SRR16048833	SRR16048833	N
SRR16048834	SRR16048834	N
SRR16048835	SRR16048835	N
SRR30590052	SRR30590052	N
SRR30590054	SRR30590054	N
ERR11203042	ERR11203042	N
SRR12330270	SRR12330270	N
SRR15734692	SRR15734692	N
SRR15734693	SRR15734693	N
SRR16048792	SRR16048792	N
SRR8541892	SRR8541892	N
ERR11203075	ERR11203075	N
ERR11203076	ERR11203076	N
ERR11203078	ERR11203078	N
SRR14750415	SRR14750415	N
SRR14750416	SRR14750416	N
SRR13339230	SRR13339230	N
SRR15734827	SRR15734827	N
SRR23628671	SRR23628671	N
SRR29476575	SRR29476575	N
SRR10077565	SRR10077565	N
SRR16048710	SRR16048710	N
SRR16048711	SRR16048711	N
SRR12330090	SRR12330090	N
SRR23628668	SRR23628668	N
SRR23628679	SRR23628679	N
SRR23628686	SRR23628686	N
SRR29398852	SRR29398852	N
SRR29398860	SRR29398860	N
SRR29476567	SRR29476567	N
SRR29476568	SRR29476568	N
SRR29476569	SRR29476569	N
SRR29476571	SRR29476571	N
SRR29759788	SRR29759788	N
SRR29759789	SRR29759789	N
SRR29759790	SRR29759790	N
SRR29759791	SRR29759791	N
SRR29398825	SRR29398825	N
SRR29398827	SRR29398827	N
SRR29476532	SRR29476532	N
SRR29476535	SRR29476535	N
SRR29476536	SRR29476536	N
SRR29476562	SRR29476562	N
SRR16998403	SRR16998403	N
SRR16998405	SRR16998405	N
SRR22702938	SRR22702938	N
SRR24300336	SRR24300336	N
SRR24300337	SRR24300337	N
SRR24300338	SRR24300338	N
SRR29802381	SRR29802381	N
SRR29802382	SRR29802382	N
SRR29802386	SRR29802386	N
SRR30817443	SRR30817443	N
SRR30817444	SRR30817444	N
SRR30817446	SRR30817446	N
SRR30817447	SRR30817447	N
SRR30817448	SRR30817448	N
SRR30817449	SRR30817449	N
SRR1784131	SRR1784131	N
SRR8614056	SRR8614056	N
SRR8614057	SRR8614057	N
SRR8614083	SRR8614083	N
SRR29802384	SRR29802384	N
SRR30590047	SRR30590047	N
SRR30817475	SRR30817475	N
SRR30817476	SRR30817476	N
SRR30817477	SRR30817477	N
SRR30817478	SRR30817478	N
SRR30817479	SRR30817479	N
ERR11203035	ERR11203035	N
ERR11203059	ERR11203059	N
SRR30807147	SRR30807147	N
SRR30817472	SRR30817472	N
SRR30817473	SRR30817473	N
DRR608889	DRR608889	N
DRR608891	DRR608891	N
DRR608899	DRR608899	N
SRR10752637	SRR10752637	N
SRR12330190	SRR12330190	N
SRR15734790	SRR15734790	N
SRR16048605	SRR16048605	N
ERR11203021	ERR11203021	N
SRR12330189	SRR12330189	N
SRR15734756	SRR15734756	N
SRR15734758	SRR15734758	N
SRR16048603	SRR16048603	N
SRR16048604	SRR16048604	N
ERR11203051	ERR11203051	N
SRR1784119	SRR1784119	N
SRR2016181	SRR2016181	N
SRR2016182	SRR2016182	N
SRR12330159	SRR12330159	N
SRR12330160	SRR12330160	N
SRR15734797	SRR15734797	N
SRR15734798	SRR15734798	N
SRR15734799	SRR15734799	N
SRR16288960	SRR16288960	N
ERR10807453	ERR10807453	N
ERR11203048	ERR11203048	N
ERR11203054	ERR11203054	N
ERR11203055	ERR11203055	N
ERR11203056	ERR11203056	N
SRR1138364	SRR1138364	N
SRR1138365	SRR1138365	N
SRR1138367	SRR1138367	N
SRR1138368	SRR1138368	N
SRR16998418	SRR16998418	N
SRR13339286	SRR13339286	N
SRR13339290	SRR13339290	N
SRR2016149	SRR2016149	N
SRR2016150	SRR2016150	N
SRR2016155	SRR2016155	N
SRR23628603	SRR23628603	N
SRR23628609	SRR23628609	N
SRR23628645	SRR23628645	N
SRR29398844	SRR29398844	N
SRR20326267	SRR20326267	N
SRR20326278	SRR20326278	N
SRR20326434	SRR20326434	N
SRR33639172	SRR33639172	N
SRR33639173	SRR33639173	N
SRR35538163	SRR35538163	N
SRR15734806	SRR15734806	N
SRR16955638	SRR16955638	N
SRR12330223	SRR12330223	N
SRR15100226	SRR15100226	N
SRR16048712	SRR16048712	N
SRR16048715	SRR16048715	N
SRR20326249	SRR20326249	N
SRR20326444	SRR20326444	N
SRR20326607	SRR20326607	N
SRR35396290	SRR35396290	N
SRR16048559	SRR16048559	N
SRR20326443	SRR20326443	N
SRR30817465	SRR30817465	N
SRR30817466	SRR30817466	N
SRR16048515	SRR16048515	N
SRR16048516	SRR16048516	N
SRR30817464	SRR30817464	N
SRR16048472	SRR16048472	N
SRR16048473	SRR16048473	N
SRR16048474	SRR16048474	N
SRR34539791	SRR34539791	N
SRR34539792	SRR34539792	N
SRR34539793	SRR34539793	N
SRR34539794	SRR34539794	N
SRR34539795	SRR34539795	N
