## Supplementary Table 1 for "Inference of admixture in dogs from whole genome sequences"

### Sheet: ST1_ EXP-G-corrected-clust
SRR12330193	SRR12330193	ChineseSharPei
SRR12330191	SRR12330191	ChineseSharPei
SRR12330148	SRR12330148	TibetanSpaniel
SRR12330145	SRR12330145	TibetanSpaniel
SRR16048828	SRR16048828	LhasaApso
SRR15100209	SRR15100209	Akita
SRR30817509	SRR30817509	Akita
SRR29699882	SRR29699882	LhasaApso
SRR12330143	SRR12330143	TosaInu
SRR12330274	SRR12330274	CatahoulaLeopardDog
SRR20326662	SRR20326662	TosaInu
SRR13376354	SRR13376354	GreekTracer
SRR12330142	SRR12330142	TosaInu
SRR12330275	SRR12330275	CatahoulaLeopardDog
SRR12330027	SRR12330027	JapaneseChin
SRR12330279	SRR12330279	CatahoulaLeopardDog
SRR13376352	SRR13376352	GreekTracer
SRR12330025	SRR12330025	JapaneseChin
SRR16048455	SRR16048455	TibetanSpaniel
SRR12330024	SRR12330024	JapaneseChin
SRR15100165	SRR15100165	Akita
SRR15734772	SRR15734772	ChineseSharPei
SRR15100154	SRR15100154	Akita
SRR30817467	SRR30817467	Sloughi
SRR15100136	SRR15100136	ChowChow
SRR12330074	SRR12330074	Boerboel
SRR12330023	SRR12330023	ChowChow
SRR12330144	SRR12330144	TibetanSpaniel
SRR15734769	SRR15734769	ChineseSharPei
SRR16048514	SRR16048514	ThaiRidgeback
SRR16048512	SRR16048512	ThaiRidgeback
SRR35538196	SRR35538196	RhodesianRidgeback
SRR16048517	SRR16048517	ThaiRidgeback
SRR15734794	SRR15734794	Sloughi
SRR12330022	SRR12330022	ChowChow
SRR12330194	SRR12330194	ChineseSharPei
SRR35538172	SRR35538172	RhodesianRidgeback
SRR15734676	SRR15734676	Akita
SRR12330222	SRR12330222	PharaohHound
SRR15100269	SRR15100269	Akita
SRR35557580	SRR35557580	LhasaApso
SRR12330021	SRR12330021	ChowChow
SRR12330075	SRR12330075	Boerboel
SRR16048830	SRR16048830	LhasaApso
SRR16048832	SRR16048832	LhasaApso
SRR16048453	SRR16048453	TibetanSpaniel
SRR16048454	SRR16048454	TibetanSpaniel
SRR16048869	SRR16048869	JapaneseChin
SRR29699881	SRR29699881	LhasaApso
SRR16048867	SRR16048867	JapaneseChin
SRR16048866	SRR16048866	JapaneseChin
SRR15734770	SRR15734770	ChineseSharPei
SRR10752616	SRR10752616	Basenji
SRR30817380	SRR30817380	Basenji
SRR8614076	SRR8614076	Basenji
SRR28454197	SRR28454197	Beagle
SRR28454201	SRR28454201	Beagle
SRR28454203	SRR28454203	Beagle
ERR10807439	ERR10807439	BorderCollie
ERR10807442	ERR10807442	BorderCollie
ERR10807444	ERR10807444	BorderCollie
ERR10807449	ERR10807449	BorderCollie
SRR30817437	SRR30817437	BorderCollie
SRR30817441	SRR30817441	BorderCollie
SRR10752622	SRR10752622	BostonTerrier
SRR10752636	SRR10752636	BostonTerrier
SRR15100185	SRR15100185	BostonTerrier
SRR15100186	SRR15100186	BostonTerrier
SRR15734684	SRR15734684	BostonTerrier
SRR29398831	SRR29398831	BostonTerrier
SRR29398832	SRR29398832	BostonTerrier
SRR23628649	SRR23628649	Boxer
SRR23628659	SRR23628659	Boxer
SRR23628677	SRR23628677	Boxer
SRR23628681	SRR23628681	Boxer
SRR29009667	SRR29009667	Boxer
SRR19638340	SRR19638340	BullTerrier
SRR19638341	SRR19638341	BullTerrier
SRR19638342	SRR19638342	BullTerrier
SRR19638345	SRR19638345	BullTerrier
SRR19638348	SRR19638348	BullTerrier
SRR32684191	SRR32684191	BullTerrier
SRR12330048	SRR12330048	BMastiff
SRR15734680	SRR15734680	BMastiff
SRR29749726	SRR29749726	BMastiff
SRR29749727	SRR29749727	BMastiff
SRR15100260	SRR15100260	CairnTerrier
SRR15100261	SRR15100261	CairnTerrier
SRR15734668	SRR15734668	CairnTerrier
SRR21791294	SRR21791294	CairnTerrier
SRR29699908	SRR29699908	CairnTerrier
SRR29744203	SRR29744203	CairnTerrier
SRR23628604	SRR23628604	CavalierKingCharlesSpaniel
SRR23628620	SRR23628620	CavalierKingCharlesSpaniel
SRR29398850	SRR29398850	CavalierKingCharlesSpaniel
SRR32268087	SRR32268087	CavalierKingCharlesSpaniel
SRR32268088	SRR32268088	CavalierKingCharlesSpaniel
SRR32268089	SRR32268089	CavalierKingCharlesSpaniel
SRR32268090	SRR32268090	CavalierKingCharlesSpaniel
SRR32268091	SRR32268091	CavalierKingCharlesSpaniel
SRR32268092	SRR32268092	CavalierKingCharlesSpaniel
ERR11403161	ERR11403161	Chihuahua
SRR24300351	SRR24300351	Chihuahua
SRR24300352	SRR24300352	Chihuahua
SRR24300353	SRR24300353	Chihuahua
SRR30817427	SRR30817427	Chihuahua
SRR10752614	SRR10752614	CockerSpaniel
SRR12330292	SRR12330292	CockerSpaniel
SRR12330360	SRR12330360	CockerSpaniel
SRR12330362	SRR12330362	CockerSpaniel
SRR12330403	SRR12330403	CockerSpaniel
SRR12330404	SRR12330404	CockerSpaniel
SRR16048849	SRR16048849	Dachshund
SRR16048850	SRR16048850	Dachshund
SRR16048851	SRR16048851	Dachshund
SRR16048852	SRR16048852	Dachshund
SRR16048853	SRR16048853	Dachshund
SRR15734885	SRR15734885	Doberman
SRR29744199	SRR29744199	Doberman
SRR29744201	SRR29744201	Doberman
SRR8614015	SRR8614015	Doberman
SRR8614074	SRR8614074	Doberman
SRR23628630	SRR23628630	EnglishBulldog
SRR23628631	SRR23628631	EnglishBulldog
SRR23628633	SRR23628633	EnglishBulldog
SRR23628660	SRR23628660	EnglishBulldog
SRR24093916	SRR24093916	EnglishBulldog
SRR29744197	SRR29744197	EnglishBulldog
ERR11271773	ERR11271773	EnglishSetter
SRR12330348	SRR12330348	EnglishSetter
SRR12330349	SRR12330349	EnglishSetter
SRR2747510	SRR2747510	EnglishSetter
SRR8614054	SRR8614054	EnglishSetter
SRR23628635	SRR23628635	FrenchBulldog
SRR24899249	SRR24899249	FrenchBulldog
SRR29476539	SRR29476539	FrenchBulldog
SRR29476540	SRR29476540	FrenchBulldog
SRR29749721	SRR29749721	FrenchBulldog
SRR29749723	SRR29749723	FrenchBulldog
SRR29749724	SRR29749724	FrenchBulldog
SRR29476561	SRR29476561	GermanShepherd
SRR29476566	SRR29476566	GermanShepherd
SRR29476574	SRR29476574	GermanShepherd
SRR29476578	SRR29476578	GermanShepherd
SRR29699866	SRR29699866	GermanShepherd
SRR23628621	SRR23628621	GoldenRetriever
SRR23628622	SRR23628622	GoldenRetriever
SRR23628624	SRR23628624	GoldenRetriever
SRR23628628	SRR23628628	GoldenRetriever
SRR23628638	SRR23628638	GoldenRetriever
SRR23628641	SRR23628641	GoldenRetriever
SRR23628642	SRR23628642	GoldenRetriever
SRR23867281	SRR23867281	GoldenRetriever
SRR24300350	SRR24300350	GoldenRetriever
SRR29398824	SRR29398824	GreatDane
SRR29699884	SRR29699884	GreatDane
SRR29699900	SRR29699900	GreatDane
SRR29699903	SRR29699903	GreatDane
SRR29699904	SRR29699904	GreatDane
SRR16048701	SRR16048701	Greyhound
SRR16048703	SRR16048703	Greyhound
SRR16048704	SRR16048704	Greyhound
SRR16048705	SRR16048705	Greyhound
SRR23628663	SRR23628663	Havanese
SRR32038673	SRR32038673	Havanese
SRR32038674	SRR32038674	Havanese
SRR32064686	SRR32064686	Havanese
SRR32064687	SRR32064687	Havanese
SRR32064688	SRR32064688	Havanese
SRR32064689	SRR32064689	Havanese
SRR29699869	SRR29699869	Husky
SRR29699870	SRR29699870	Husky
SRR29699871	SRR29699871	Husky
SRR29699872	SRR29699872	Husky
SRR29699874	SRR29699874	Husky
SRR12330299	SRR12330299	IcelandicSheepDog
SRR12330300	SRR12330300	IcelandicSheepDog
SRR12330301	SRR12330301	IcelandicSheepDog
SRR16048490	SRR16048490	IcelandicSheepDog
SRR16048491	SRR16048491	IcelandicSheepDog
SRR16048492	SRR16048492	IcelandicSheepDog
SRR29759794	SRR29759794	IrishWolfhound
SRR29759796	SRR29759796	IrishWolfhound
SRR29759798	SRR29759798	IrishWolfhound
SRR30817412	SRR30817412	IrishWolfhound
SRR30817414	SRR30817414	IrishWolfhound
SRR2016161	SRR2016161	JackRussellTerrier
SRR2016168	SRR2016168	JackRussellTerrier
SRR2747498	SRR2747498	JackRussellTerrier
SRR8614044	SRR8614044	JackRussellTerrier
ERR12380219	ERR12380219	LabradorRetriever
SRR29398833	SRR29398833	LabradorRetriever
SRR30590055	SRR30590055	LabradorRetriever
SRR30590056	SRR30590056	LabradorRetriever
SRR30590057	SRR30590057	LabradorRetriever
SRR30590058	SRR30590058	LabradorRetriever
SRR30590059	SRR30590059	LabradorRetriever
SRR30590060	SRR30590060	LabradorRetriever
SRR30590061	SRR30590061	LabradorRetriever
SRR30590062	SRR30590062	LabradorRetriever
SRR15734714	SRR15734714	Leonberger
SRR15734715	SRR15734715	Leonberger
SRR16048833	SRR16048833	Leonberger
SRR16048834	SRR16048834	Leonberger
SRR16048835	SRR16048835	Leonberger
SRR30590052	SRR30590052	Leonberger
SRR30590054	SRR30590054	Leonberger
ERR11203042	ERR11203042	Maltese
SRR12330270	SRR12330270	Maltese
SRR15734692	SRR15734692	Maltese
SRR15734693	SRR15734693	Maltese
SRR16048792	SRR16048792	Maltese
SRR8541892	SRR8541892	Maltese
ERR11203075	ERR11203075	Dachshund
ERR11203076	ERR11203076	Dachshund
ERR11203078	ERR11203078	Dachshund
SRR14750415	SRR14750415	Dachshund
SRR14750416	SRR14750416	Dachshund
SRR13339230	SRR13339230	MiniaturePoodle
SRR15734827	SRR15734827	MiniaturePoodle
SRR23628671	SRR23628671	MiniaturePoodle
SRR29476575	SRR29476575	MiniaturePoodle
SRR10077565	SRR10077565	PitBullTerrier
SRR16048710	SRR16048710	PitBullTerrier
SRR16048711	SRR16048711	PitBullTerrier
SRR12330090	SRR12330090	Pomeranian
SRR23628668	SRR23628668	Pomeranian
SRR23628679	SRR23628679	Pomeranian
SRR23628686	SRR23628686	Pomeranian
SRR29398852	SRR29398852	Pomeranian
SRR29398860	SRR29398860	Pomeranian
SRR29476567	SRR29476567	Poodle
SRR29476568	SRR29476568	Poodle
SRR29476569	SRR29476569	Poodle
SRR29476571	SRR29476571	Poodle
SRR29759788	SRR29759788	Poodle
SRR29759789	SRR29759789	Poodle
SRR29759790	SRR29759790	Poodle
SRR29759791	SRR29759791	Poodle
SRR29398825	SRR29398825	PortugueseWaterDog
SRR29398827	SRR29398827	PortugueseWaterDog
SRR29476532	SRR29476532	PortugueseWaterDog
SRR29476535	SRR29476535	PortugueseWaterDog
SRR29476536	SRR29476536	PortugueseWaterDog
SRR29476562	SRR29476562	PortugueseWaterDog
SRR16998403	SRR16998403	Pug
SRR16998405	SRR16998405	Pug
SRR22702938	SRR22702938	Pug
SRR24300336	SRR24300336	Pug
SRR24300337	SRR24300337	Pug
SRR24300338	SRR24300338	Pug
SRR29802381	SRR29802381	Rottweiler
SRR29802382	SRR29802382	Rottweiler
SRR29802386	SRR29802386	Rottweiler
SRR30817443	SRR30817443	Samoyed
SRR30817444	SRR30817444	Samoyed
SRR30817446	SRR30817446	Samoyed
SRR30817447	SRR30817447	Samoyed
SRR30817448	SRR30817448	Samoyed
SRR30817449	SRR30817449	Samoyed
SRR1784131	SRR1784131	Schnauzer
SRR8614056	SRR8614056	Schnauzer
SRR8614057	SRR8614057	Schnauzer
SRR8614083	SRR8614083	Schnauzer
SRR29802384	SRR29802384	ScottishDeerhound
SRR30590047	SRR30590047	ScottishDeerhound
SRR30817475	SRR30817475	ScottishTerrier
SRR30817476	SRR30817476	ScottishTerrier
SRR30817477	SRR30817477	ScottishTerrier
SRR30817478	SRR30817478	ScottishTerrier
SRR30817479	SRR30817479	ScottishTerrier
ERR11203035	ERR11203035	ShetlandSheepdog
ERR11203059	ERR11203059	ShetlandSheepdog
SRR30807147	SRR30807147	ShetlandSheepdog
SRR30817472	SRR30817472	ShetlandSheepdog
SRR30817473	SRR30817473	ShetlandSheepdog
DRR608889	DRR608889	ShibaInu
DRR608891	DRR608891	ShibaInu
DRR608899	DRR608899	ShibaInu
SRR10752637	SRR10752637	ShibaInu
SRR12330190	SRR12330190	ShibaInu
SRR15734790	SRR15734790	ShibaInu
SRR16048605	SRR16048605	ShibaInu
ERR11203021	ERR11203021	ShihTzu
SRR12330189	SRR12330189	ShihTzu
SRR15734756	SRR15734756	ShihTzu
SRR15734758	SRR15734758	ShihTzu
SRR16048603	SRR16048603	ShihTzu
SRR16048604	SRR16048604	ShihTzu
ERR11203051	ERR11203051	SoftCoatedWheatenTerrier
SRR1784119	SRR1784119	SoftCoatedWheatenTerrier
SRR2016181	SRR2016181	SoftCoatedWheatenTerrier
SRR2016182	SRR2016182	SoftCoatedWheatenTerrier
SRR12330159	SRR12330159	StBernard
SRR12330160	SRR12330160	StBernard
SRR15734797	SRR15734797	StBernard
SRR15734798	SRR15734798	StBernard
SRR15734799	SRR15734799	StBernard
SRR16288960	SRR16288960	StBernard
ERR10807453	ERR10807453	StaffordshireBullTerrier
ERR11203048	ERR11203048	StaffordshireBullTerrier
ERR11203054	ERR11203054	StaffordshireBullTerrier
ERR11203055	ERR11203055	StaffordshireBullTerrier
ERR11203056	ERR11203056	StaffordshireBullTerrier
SRR1138364	SRR1138364	TibetanMastiff
SRR1138365	SRR1138365	TibetanMastiff
SRR1138367	SRR1138367	TibetanMastiff
SRR1138368	SRR1138368	TibetanMastiff
SRR16998418	SRR16998418	TibetanMastiff
SRR13339286	SRR13339286	WestHighlandWhiteTerrier
SRR13339290	SRR13339290	WestHighlandWhiteTerrier
SRR2016149	SRR2016149	WestHighlandWhiteTerrier
SRR2016150	SRR2016150	WestHighlandWhiteTerrier
SRR2016155	SRR2016155	WestHighlandWhiteTerrier
SRR23628603	SRR23628603	YorkshireTerrier
SRR23628609	SRR23628609	YorkshireTerrier
SRR23628645	SRR23628645	YorkshireTerrier
SRR29398844	SRR29398844	YorkshireTerrier
SRR20326267 SRR20326267 Boerboel
SRR20326278 SRR20326278 Boerboel
SRR20326434 SRR20326434 Boerboel
SRR33639172 SRR33639172 Boerboel
SRR33639173 SRR33639173 Boerboel
SRR35538163 SRR35538163 RhodesianRidgeback
SRR15734806 SRR15734806 RhodesianRidgeback
SRR16955638 SRR16955638 RhodesianRidgeback
SRR12330223 SRR12330223 PharaohHound
SRR15100226 SRR15100226 PharaohHound
SRR16048712 SRR16048712 PharaohHound
SRR16048715 SRR16048715 PharaohHound
SRR20326249 SRR20326249 Saluki
SRR20326444 SRR20326444 Saluki
SRR20326607 SRR20326607 Saluki
SRR35396290 SRR35396290 Samoyed
SRR16048559 SRR16048559 Sloughi
SRR20326443 SRR20326443 Sloughi
SRR30817465 SRR30817465 Sloughi
SRR30817466 SRR30817466 Sloughi
SRR16048515 SRR16048515 ThaiRidgeback
SRR16048516 SRR16048516 ThaiRidgeback
SRR30817464 SRR30817464 ThaiRidgeback
SRR16048472 SRR16048472 Kishu
SRR16048473 SRR16048473 Kishu
SRR16048474 SRR16048474 Kishu
SRR34539791 SRR34539791 GermanShortHairPointer
SRR34539792 SRR34539792 GermanShortHairPointer
SRR34539793 SRR34539793 GermanShortHairPointer
SRR34539794 SRR34539794 GermanShortHairPointer
SRR34539795 SRR34539795 GermanShortHairPointer
